# AP-1 specifies developmental versus fibrotic extracellular matrix transcriptional programs in the lung

**DOI:** 10.64898/2026.09.10.750752

**Authors:** Alyssa M. Kaiser, Angela Luo, Kathyayini Sivasubramanian, Georgina Dueñas, Baby Martin-McNulty, Wendy Cedron-Craft, John M. Patino, Andy J. Chang, Johannes Riegler, J. Graham Ruby

## Abstract

Lung function requires an elastic extracellular matrix (ECM). However, the adult lung does not regenerate the elastic architecture established during development, and deposition of fibrous ECM characterizes many lung diseases. We generated a multimodal, single-nuclei atlas across development, homeostasis, aging, and fibrosis to identify lung fibroblast populations, transcriptional programs, and regulatory logic governing these divergent matrix outcomes. We discovered differential AP-1 transcription factor activity orchestrates distinct ECM programs via preferential binding to TPA-responsive elements (TRE) in fibrosis and cAMP-responsive elements (CRE) in development. Antagonizing AP-1 TRE-signaling in lung fibroblasts repressed the fibrotic program and re-engaged a developmental, elastogenic state, and MEK inhibition produced similar transcriptional phenotypes. Pathological fibroblasts in interstitial lung diseases upregulated TRE motif activity, and expression of downstream fibrosis signatures positively correlated with disease severity. These results uncover AP-1 as a critical signaling hub governing lung fibroblast ECM deposition that can potentially be exploited to improve disease outcomes.
