## Supplementary Table 1 for "AP-1 specifies developmental versus fibrotic extracellular matrix transcriptional programs in the lung"

### Sheet: Sheet1
Supplementary Table 1: Gene expression signatures
	Fibrotic ECM sig.	Developmental ECM sig.	Tsukui fibrosis sig.	Curras fibrosis sig.	AP-1 sig.	Junb GRN	Creb5 GRN	Fosl2 GRN	Fos GRN	Jun GRN	ERK targets sig.	Trametinib sig.
Source	This paper	This paper	This paper	This paper	PMID: 17363560	This paper	This paper	This paper	This paper	This paper	PMID: 30445619	This paper
Genes	Adamts12	Adam12	Actn1	Bgn	Spry1	Ckmt1	Mark1	Cryga	6720483E21Rik	Ptprn	Ercc1	Ccn5
	Adamts15	Adam19	Adamts2	Cd44	Bcl3	S100a6	Ggta1	Prlh	S100a6	Il1rn	Gramd1b	Adgrd1
	Bgn	Adamts10	Arpc1b	Col3a1	Il1rl1	Ptpn12	Bcas1	Col6a3	Anxa4	Shc4	Vmp1	Adamtsl2
	Bmp1	Adamts17	Atp6v0e	Col4a2	Spp1	Rhoh	Bcas1os2	Fasl	Raet1e	Rrbp1	Epn1	Nkain4
	Col16a1	Adamts6	Bax	Col5a1	Mmp10	Anxa4	Zfp704	Zfp804a	Lgals3	Fndc3b	Abca7	Ogn
	Col1a1	Adamts9	Calm1	Col5a2	Hbegf	Chl1	Rbis	Slc20a1	Egr3	Fosl2	Pkm	Wscd2
	Col1a2	Aspn	Ccdc80	Col1a1	Cd44	Alox5	Gm10710	Kcns1	Gm21859	Chrna9	Fosl2	Krt14
	Col23a1	Bmp2	Ccnd1	Col1a2	Lbh	Ptpn6	Dchs2	Wfdc5	Txndc11	Cxcl5	Actb	Bmp3
	Col5a2	Cask	Ccnd2	Ctsd	Mgst1	Iqgap1	Nes	A730032A03Rik	C3	Cxcl1	Kif22	Gm14341
	Col5a3	Col14a1	Cd44	Ctsk	Stm1	Itgax	Bach2	Ttc39b		Cxcl2	Mfsd11	Cemip
	Col7a1	Col24a1	Cd63	Ctss	Mvd	Tspan4	Ror1	C1qa		Ereg	Hook2	4833415N18Rik
	Ctsd	Col25a1	Cd74	Eln	Plaur	Crispld2	Kcnq4	Npffr2		Ncor2	Ikbkb	C1qtnf3
	Fbn1	Col27a1	Cdk6	Fbn1	Vim	Zcchc14	Tex46	Cxcl5		Ctsc	Hspa8	Asb12
	Fgf2	Dst	Cdkn1a	Fn1	Cav1	Icam1	4933427I22Rik	Cxcl1		Ccnd1	Sfpq	Map3k7cl
	Fn1	Eln	Chd4	Ltbp2	Ptgs2	Amigo3	Gm13032	Cxcl2		Srp68	Nr4a1	Fgf9
	Has2	Eng	Cilp	Sparc	Flnc	Gm29825	Slc45a1	Ereg		Atp13a3	Rbck1	Stmn4
	Hspg2	Fbln1	Col12a1	Spp1		Myd88	Dancr	Gm13822		Gsk3b	Prdx5	Diras2
	Itga5	Fbln5	Col14a1	Sdc3		Vsir	Rasl11b	Ddx54		Smim3	Nup214	Cntn2
	Lama5	Fbn2	Col15a1	Timp1		Pwp2	Tbx3os1	Tmem130		Cd74	Cd68	Prss35
	Ndnf	Hmcn1	Col16a1	Tnc		Cbarp	Gm16063	Klrb1a		Tnc	Sat1	Ptn
	Plec	Hpse2	Col18a1	Emilin1		Midn	Tbx3	Slc12a4			Ldlr	Xirp2
	Serpine1	Htra1	Col1a1	Il4ra		Slc41a2	Eln	Dpep3			Iqcn	Fgf16
	Spp1	Itga1	Col1a2	Tnfrsf1a		Eif4enif1	Stx1a	Trim43a			Dnajb1	Gm36099
	Thbs1	Itga9	Col3a1	Hspg2		Trim16	Vps37d	Stx11			Tpt1	Dpp4
	Timp1	Itgav	Col4a1	Cdkn1a		Vmp1	Plxna4os1	Gm49339			Slc38a2	Serpinb9b
	Tnc	Itgb1	Col4a2	Igf1		Nags	Ifitm10	Gas7			Cars2	Myom2
		Lrp12	Col5a1	Osmr		Cd300lf	Lsp1	Mir22hg			Hnrnpa1	Klhl30
		Ltbp2	Col5a2	Bcl3		Sfxn1	Ankrd10	Myo1c			Flot1	Ccdc141
		Mfap2	Col6a2	H2-D1		Ankrd55	Adcy7	Slfn2			Man2c1	Fras1
		Ntn4	Col6a3	H2-K1		Egr3	Brd7	Slfn4			Igf1r	Ryr2
		P3h2	Csrp2	H2-Q7		Slc39a14	Arhgap42	Gip			Samd1	Upk1b
		P4ha3	Ctsk	Isg15		Gm16311	Gm16833	Hoxb9			Rpl13a	Cmah
		Ppib	Cxcl12	Tgfbr2		C9	Plekhg1	Gm34639			Slc20a1	Eln
		Reck	Dag1	Sphk1		Deptor	Samd5	Ankrd55			Nr4a2	Insc
		Sdc2	Dbi	Arpc1b		Maff	Ros1	Gdf2			Ing1	A330058E17Rik
		Sparc	Ddr2	B2m		Vdr	Unc5b	Gch1			Eef1a1	Gal3st2
		Tgfb2	Dpt	Casp4		Prr13	Myocd	Gm16311			Eif4a2	Myh1
		Tgfbi	Efemp2	Fat1		Gm21859	Gm12295	C9			Ier2	Chrm2
			Eln	Arpc2		Txndc11	Cacna1g	Ext1			Rpl8	Gm42604
			Ext1	C3		H2-Eb1	Hoxb8	Atf4			Mfsd12	Ntf3
			Fbn1	Tnfrsf12a		Lrg1	Hoxb6	Gm4719			Srsf2	Epha3
			Fn1	Ecscr		Sema6b	Hoxb4	Hbegf			S100a11	Gm30003
			Fst	Runx1		C3	Hoxb2	E230025N22Rik			Zc3h12a	Rgs6
			Fzd1	Dbi		Ltbp1	Skap1	Fosl1			B2m	Serpinb1a
			Gas6	Tyrobp		Atp8b1	Meox1	Ehbp1l1			Tpm4	Aspn
			Gnai2			Npas4	Mxra7	Jak2			Midn	Wnt10b
			Gng12			Rela	C1qtnf1	Cd274			Ttc21a	Adamts5
			Grb10			Neat1	F730043M19Rik				Mat2a	Vegfd
			Gucy1a1				Vash1				Slc50a1	BB123696
			H2-D1				Net1				Krt8	Dnah6
			H2-K1				Gm8765				Junb	Erbb4
			H2-Q7				Tgfbi				Trmt112	Arsi
			Hif1a				Smad5				Esrra	Slc1a6
			Hsp90b1				Atp6ap1l				Rbm4	Serpina3h
			Hspg2				Lhfpl2				Snapc5	Plppr4
			Igf1				Tnpo1				Sgf29	Npy6r
			Igfbp5				Map1b				Rcc1	Ramp1
			Il1r1				Wnt5a				Anxa2	Gm20560
			Iqgap1				Npy4r				Actg1	Atp2b4
			Isg15				Tnfrsf19				Pgp	Serpinb6b
			Itga1				Defb42				Plscr1	Ptprz1
			Itgb1				Fam167a				S100a16	Hr
			Itgb5				Dock5				Ppia	Gadd45b
			Jchain				Farp1				Cd55	Rspo2
			Kras				Ghr				Hspa1b	Dbh
			Loxl2				Hoxc9				Exosc6	Gm30476
			Ltbp1				Cd200				Patl2	Sh3rf2
			Ltbp2				Filip1l				Gpx1	Serpinb6c
			Mdk				Pde10a				Gas5	Eppk1
			Mef2c				Qpct				Rgl2	Klhl38
			Mfap2				Megf10				Neat1	Tbxa2r
			Mfap5				Tjp2				Malat1	Rasl11b
			Mmp14				Pdlim1					Hmcn1
			Mmp2				Entpd1					Clec3b
			Mmp23				Aldh18a1					Lox
			Myh11				Neurl1a					Sh3bgr
			Myh9				Sh3pxd2a					Nr4a3
			Myl6				Gm19557					Gm56960
			Ncor1				Rdh10					Ppm1e
			Ndnf				Olfml2b					Elobl
			Nid1				Ccdc3					Gm41724
			Nrp2				Platr4					Gm20631
			Nrtn				Syt11					Myo18b
			P4hb				Zfp462					Serpina3h
			Pdgfrb				Met					Mustn1
			Pfn1				Pdzrn3					Xkr4
			Pik3r1				P4ha3					Upk3b
			Plat				Zfp827					Tph2
			Plod2				Ubash3b					Nog
			Postn				2900052N01Rik					Wnt16
			Pten				Smad6					Smpd3
			Rock1				Ulk4					Gadd45g
			Runx1				4930432O09Rik					Gm45470
			Serpinh1				Fgf18					Mir7225
			Sh3pxd2a				Hoxb1					Sertm2
			Slit2				Rundc3a					Tppp
			Sparc				Sox11					Krt80
			Spp1				Egln3					Cbr2
			Spred1				Slc24a4					Tmem252
			Stat1				Kif26a					Dpt
			Sulf1				Sema4d					Lrrc15
			Tcf4				Gm38397					Tgfb2
			Tgfbr2				Arl11					Mir6903
			Thbs2				Dleu2					Rspo1
			Timp1				Kcnrg					Prelp
			Tnc				Klf10					Chrdl1
			Tpm1				Ptk2					Fam163b
			Vcan				Fndc1					Slc24a3
							Erlin1					Gm29491
												Sema3b
												Hey2
												Snta1
												Adap1
												Gm35546
												Tmem196
												Myh2
												Prkaa2
												Gm10824
												Kcnj6
												Crabp2
												Nat8l
												Gm35853
												Cd248
												Krt7
												Fyb2
												Rtl3
												Pgm5
												Cnn1
												Kcnn2
												Avpr1a
												Tlr5
												Cthrc1
												Ror1
												Zfp185
												Mrgprf
												Alkal1
												Gm41505
												Igfbp2
												Dusp8
												Itga7
												Podn
												Gm15851
												Mcf2l
												Fmod
												Fam124a
												Bco1
												Eno3
												Gabrb2
												Adcy1
												Rflnb
												Tek
												Tcp11x2
												Id4
												Gm14066
												Muc16
												Pdlim3
												Pkia
												A730020E08Rik
												Prss23os
												Itgb1bp2
												Gm20744
												Prss23
												Lrrn4cl
												Abca6
												Plin4
												Col19a1
												Gm49291
												Cdh8
												Ryr3
												Fbln5
												Sync
												Igfbp5
												Susd2
												Ackr3
												Nppb
												Hspb7
												Gm19938
												Trim29
												Mmp17
												Plxna4os3
												Actg2
												Ism1
												Gm56664
												Kctd16
												A330033J07Rik
												Parm1
												Chrd
												Plxna4
												Gm57353
												Smim10l2a
												Siglecg
												Sh2d4a
												Dipk2a
												Anxa8
												Ccdc68
												Srpk3
												Lims2
												Tgm2
												Fzd6
												Acta2
