## Supplementary Table 2 for "AP-1 specifies developmental versus fibrotic extracellular matrix transcriptional programs in the lung"

### Sheet: De novo results
Supplementary Table 2: HOMER results from Figure 4b
De novo results
Rank	Consensus	Best Match (TF)	Best Match Source	Match Score	Log P-value (enrichment)	P-value (enrichment)	% Target Sequences	% Background Sequences	Detection Threshold
1	VVATGABRTCAT	CREB5(bZIP)	Homer	0.971	-184.627	1e-80	15.2	6.32	8.93643
2	ATAAACAKTT	FOXL1	Jaspar	0.918	-133.488	1e-57	39.71	27.42	6.91379
3	CTTGGCAGGV	NFIC	Jaspar	0.895	-132.265	1e-57	68.46	55.55	6.54318
3	CCCCCCCCCCTT	PB0100.1_Zfp740_1	Jaspar	0.824	-107.729	1e-46	47.28	35.69	8.46361
4	TCCAAAMAMD	Stat5a	Jaspar	0.781	-125.609	1e-54	63.7	50.94	6.69565
5	CGCAAAGTTT	PB0161.1_Rxra_2	Jaspar	0.676	-121.072	1e-52	55.94	43.36	6.14744
5	RACAAAGA	SOX10	Jaspar	0.929	-102.847	1e-44	48.61	37.21	7.82596
6	TGTCTGGGAG	Smad2(MAD)	Homer	0.78	-101.038	1e-43	52.07	40.66	7.09681
6	CCCCCTCG	MZF1(var.2)	Jaspar	0.802	-96.8123	1e-42	42.22	31.51	4.16157
6	CCNCTCTCTCTC	PRDM1	Jaspar	0.713	-91.7227	1e-39	47.25	36.55	7.94673
8	TCTGGAAAAAAA	PB0192.1_Tcfap2e_2	Jaspar	0.793	-86.6603	1e-37	56.83	46.22	6.72192
9	GCCAGCCAGC	Smad2(MAD)	Homer	0.672	-81.2876	1e-35	40.9	31.15	7.43853
9	CACTCTGATTGG	NFYA	Jaspar	0.801	-82.76	1e-35	60.86	50.54	5.28623
9	GTTTGCAA	PB0145.1_Mafb_2	Jaspar	0.753	-90.5349	1e-39	48.72	38.02	6.14142
10	TTCSARCG	POL010.1_DCE_S_III	Jaspar	0.673	-89.0968	1e-38	69.54	59.13	5.63124
13	TCTCCGTTCC	ZNF189(Zf)	Homer	0.714	-72.1399	1e-31	52.99	43.37	6.68213
14	GCTTTGGAGTGT	TEAD4	Jaspar	0.644	-60.7073	1e-26	58.51	49.7	5.48904
15	GCHAGTGTGACA	Tbet(T-box)	Homer	0.727	-60.4701	1e-26	57.86	49.07	5.07501
15	TGAGCCAA	ZBTB6	Jaspar	0.74	-87.8782	1e-38	55.83	45.15	3.71384
17	GGGGAGTT	RELB	Jaspar	0.754	-82.1031	1e-35	56.48	46.16	6.60074
17	AGCAGCCTGCAA	Tlx?(NR)	Homer	0.575	-52.3556	1e-22	17.37	11.78	8.78238
17	TCGCTTTGAA	TCF7	Jaspar	0.795	-61.4693	1e-26	58.56	49.7	5.73298
18	CATCCCTC	HOXA1(Homeobox)	Homer	0.705	-78.045	1e-33	60.83	50.82	7.17355
19	GTTACCATGG	RFX3	Jaspar	0.864	-52.8501	1e-22	27.67	20.77	7.07378
20	AAATCCGAGC	Gfi1b	Jaspar	0.785	-52.0897	1e-22	57.72	49.59	4.4834
21	GCATCCTC	PB0181.1_Spdef_2	Jaspar	0.653	-71.7192	1e-31	49.07	39.55	3.9222
21	CAACGCCAAG	SF1(NR)	Homer	0.654	-49.8211	1e-21	63.54	55.7	3.36252
21	ATCGCTTGCAGA	HIC1(Zf)	Homer	0.597	-44.9091	1e-19	5.76	2.9	9.01467
22	AAAGAATG	Sox15(HMG)	Homer	0.732	-71.1441	1e-30	66.54	57.17	6.40754
22	ATTAGGCGCG	PB0008.1_E2F2_1	Jaspar	0.712	-42.7114	1e-18	60.67	53.39	1.87436
22	RGTAGGCGACTG	ZKSCAN1	Jaspar	0.63	-39.9724	1e-17	52.58	45.52	6.72785
23	AGCCTTGG	Nr5a2(NR)	Homer	0.675	-68.537	1e-29	55.18	45.79	7.39167
24	TAAATGTTCC	PH0084.1_Irx3_2	Jaspar	0.705	-32.9434	1e-14	3.49	1.63	8.32344
25	CTACTCGTGGGG	GLIS2	Jaspar	0.625	-21.5423	1e-09	56.42	51.38	-4.79522
25	GTCCATTGCA	PB0091.1_Zbtb3_1	Jaspar	0.653	-15.7717	1e-06	99.57	98.73	4.45846

### Sheet: Known results
Supplementary Table 2: HOMER results from Figure 4b
Known results
Motif Name	Consensus	P-value	Log P-value	q-value (Benjamini)	# of Target Sequences with Motif(of 3697)	% of Target Sequences with Motif	# of Background Sequences with Motif(of 150891)	% of Background Sequences with Motif
Atf7(bZIP)/3T3L1-Atf7-ChIP-Seq(GSE56872)/Homer	NGRTGACGTCAY	1e-73	-169	0	1146	0.31	27975.2	0.1854
c-Jun-CRE(bZIP)/K562-cJun-ChIP-Seq(GSE31477)/Homer	ATGACGTCATCY	1e-71	-164.3	0	849	0.2296	18557.8	0.123
Atf2(bZIP)/3T3L1-Atf2-ChIP-Seq(GSE56872)/Homer	NRRTGACGTCAT	1e-70	-162.6	0	915	0.2475	20707.6	0.1373
CREB5(bZIP)/LNCaP-CREB5.V5-ChIP-Seq(GSE137775)/Homer	VVATGACGTCAT	1e-70	-162.6	0	909	0.2459	20518.4	0.136
NF1(CTF)/LNCAP-NF1-ChIP-Seq(Unpublished)/Homer	CYTGGCABNSTGCCAR	1e-53	-122.4	0	1319	0.3568	36673.6	0.2431
JunD(bZIP)/K562-JunD-ChIP-Seq/Homer	ATGACGTCATCN	1e-52	-122	0	380	0.1028	6446.6	0.0427
Atf1(bZIP)/K562-ATF1-ChIP-Seq(GSE31477)/Homer	GATGACGTCA	1e-49	-113.7	0	1315	0.3557	37115.8	0.246
Foxf1(Forkhead)/Lung-Foxf1-ChIP-Seq(GSE77951)/Homer	WWATRTAAACAN	1e-48	-112.8	0	1419	0.3838	40987.5	0.2717
Foxo3(Forkhead)/U2OS-Foxo3-ChIP-Seq(E-MTAB-2701)/Homer	DGTAAACA	1e-40	-92.36	0	1273	0.3443	37134.9	0.2462
NF1-halfsite(CTF)/LNCaP-NF1-ChIP-Seq(Unpublished)/Homer	YTGCCAAG	1e-39	-91.84	0	2788	0.7541	98477.7	0.6528
FOXP1(Forkhead)/H9-FOXP1-ChIP-Seq(GSE31006)/Homer	NYYTGTTTACHN	1e-36	-83.69	0	868	0.2348	23344.1	0.1547
Smad3(MAD)/NPC-Smad3-ChIP-Seq(GSE36673)/Homer	TWGTCTGV	1e-36	-83.31	0	3310	0.8953	123770	0.8205
Tlx?(NR)/NPC-H3K4me1-ChIP-Seq(GSE16256)/Homer	CTGGCAGSCTGCCA	1e-35	-81.53	0	1226	0.3316	36265	0.2404
Smad4(MAD)/ESC-SMAD4-ChIP-Seq(GSE29422)/Homer	VBSYGTCTGG	1e-35	-81.3	0	2678	0.7244	94607.4	0.6271
Smad2(MAD)/ES-SMAD2-ChIP-Seq(GSE29422)/Homer	CTGTCTGG	1e-35	-81	0	2639	0.7138	92934.4	0.6161
FOXK1(Forkhead)/HEK293-FOXK1-ChIP-Seq(GSE51673)/Homer	NVWTGTTTAC	1e-34	-79.13	0	1558	0.4214	48954	0.3245
Maz(Zf)/HepG2-Maz-ChIP-Seq(GSE31477)/Homer	GGGGGGGG	1e-33	-77.95	0	2711	0.7333	96385	0.6389
WT1(Zf)/Kidney-WT1-ChIP-Seq(GSE90016)/Homer	MCTCCCMCRCAB	1e-33	-77.72	0	1639	0.4433	52212.8	0.3461
FoxL2(Forkhead)/Ovary-FoxL2-ChIP-Seq(GSE60858)/Homer	WWTRTAAACAVG	1e-32	-74.44	0	1265	0.3422	38302.9	0.2539
FOXA1(Forkhead)/LNCAP-FOXA1-ChIP-Seq(GSE27824)/Homer	WAAGTAAACA	1e-30	-70.18	0	1653	0.4471	53491	0.3546
Egr1(Zf)/K562-Egr1-ChIP-Seq(GSE32465)/Homer	TGCGTGGGYG	1e-30	-69.76	0	1754	0.4744	57495.4	0.3811
Sox4(HMG)/proB-Sox4-ChIP-Seq(GSE50066)/Homer	YCTTTGTTCC	1e-29	-69.02	0	1507	0.4076	47952.1	0.3179
Sox21(HMG)/ESC-SOX21-ChIP-Seq(GSE110505)/Homer	BCCWTTGTBYKV	1e-29	-68.07	0	2364	0.6394	82515	0.547
KLF14(Zf)/HEK293-KLF14.GFP-ChIP-Seq(GSE58341)/Homer	RGKGGGCGKGGC	1e-29	-67.96	0	2946	0.7969	107880	0.7151
Sox10(HMG)/SciaticNerve-Sox3-ChIP-Seq(GSE35132)/Homer	CCWTTGTYYB	1e-29	-67.78	0	2280	0.6167	79031.5	0.5239
AMYB(HTH)/Testes-AMYB-ChIP-Seq(GSE44588)/Homer	TGGCAGTTGG	1e-28	-66.66	0	2315	0.6262	80614.8	0.5344
Sox6(HMG)/Myotubes-Sox6-ChIP-Seq(GSE32627)/Homer	CCATTGTTNY	1e-28	-66.39	0	2132	0.5767	73064.2	0.4843
Bcl6(Zf)/Liver-Bcl6-ChIP-Seq(GSE31578)/Homer	NNNCTTTCCAGGAAA	1e-28	-66.24	0	2176	0.5886	74890.2	0.4964
Sox3(HMG)/NPC-Sox3-ChIP-Seq(GSE33059)/Homer	CCWTTGTY	1e-28	-65.16	0	2311	0.6251	80613.3	0.5344
Zfp281(Zf)/ES-Zfp281-ChIP-Seq(GSE81042)/Homer	CCCCTCCCCCAC	1e-28	-64.48	0	1029	0.2783	30496.8	0.2022
Rfx6(HTH)/Min6b1-Rfx6.HA-ChIP-Seq(GSE62844)/Homer	TGTTKCCTAGCAACM	1e-27	-64.43	0	2095	0.5667	71765.4	0.4757
Foxa2(Forkhead)/Liver-Foxa2-ChIP-Seq(GSE25694)/Homer	CYTGTTTACWYW	1e-27	-63.13	0	1295	0.3503	40462.4	0.2682
Isl1(Homeobox)/Neuron-Isl1-ChIP-Seq(GSE31456)/Homer	CTAATKGV	1e-27	-63.13	0	2392	0.647	84240.8	0.5584
ZNF416(Zf)/HEK293-ZNF416.GFP-ChIP-Seq(GSE58341)/Homer	WDNCTGGGCA	1e-27	-62.94	0	2389	0.6462	84136	0.5577
FOXA1(Forkhead)/MCF7-FOXA1-ChIP-Seq(GSE26831)/Homer	WAAGTAAACA	1e-26	-61.64	0	1393	0.3768	44324.1	0.2938
Foxo1(Forkhead)/RAW-Foxo1-ChIP-Seq(Fan_et_al.)/Homer	CTGTTTAC	1e-25	-58.77	0	2542	0.6876	91111	0.604
Fox:Ebox(Forkhead,bHLH)/Panc1-Foxa2-ChIP-Seq(GSE47459)/Homer	NNNVCTGWGYAAACASN	1e-24	-56.58	0	1638	0.4431	54347.4	0.3603
NFAT(RHD)/Jurkat-NFATC1-ChIP-Seq(Jolma_et_al.)/Homer	ATTTTCCATT	1e-24	-55.97	0	1409	0.3811	45528.5	0.3018
FOXK2(Forkhead)/U2OS-FOXK2-ChIP-Seq(E-MTAB-2204)/Homer	SCHTGTTTACAT	1e-23	-53.94	0	1093	0.2956	33813.6	0.2241
BMYB(HTH)/Hela-BMYB-ChIP-Seq(GSE27030)/Homer	NHAACBGYYV	1e-22	-52.39	0	2221	0.6008	78367.3	0.5195
Mef2b(MADS)/HEK293-Mef2b.V5-ChIP-Seq(GSE67450)/Homer	GCTATTTTTGGM	1e-22	-52.24	0	1154	0.3121	36256.7	0.2403
FOXM1(Forkhead)/MCF7-FOXM1-ChIP-Seq(GSE72977)/Homer	TRTTTACTTW	1e-22	-51.9	0	1450	0.3922	47556.9	0.3153
HIC1(Zf)/Treg-ZBTB29-ChIP-Seq(GSE99889)/Homer	TGCCAGCB	1e-22	-50.96	0	2959	0.8004	110295	0.7311
MYB(HTH)/ERMYB-Myb-ChIPSeq(GSE22095)/Homer	GGCVGTTR	1e-22	-50.78	0	2450	0.6627	88158.3	0.5844
Bapx1(Homeobox)/VertebralCol-Bapx1-ChIP-Seq(GSE36672)/Homer	TTRAGTGSYK	1e-21	-50.14	0	2740	0.7411	100697	0.6675
ZNF467(Zf)/HEK293-ZNF467.GFP-ChIP-Seq(GSE58341)/Homer	TGGGGAAGGGCM	1e-21	-49.81	0	2036	0.5507	71088.7	0.4712
STAT4(Stat)/CD4-Stat4-ChIP-Seq(GSE22104)/Homer	NYTTCCWGGAAR	1e-21	-48.77	0	1599	0.4325	53730.5	0.3562
TEAD3(TEA)/HepG2-TEAD3-ChIP-Seq(Encode)/Homer	TRCATTCCAG	1e-21	-48.45	0	1754	0.4744	59898	0.3971
LEF1(HMG)/H1-LEF1-ChIP-Seq(GSE64758)/Homer	CCTTTGATST	1e-20	-48.05	0	1119	0.3027	35385.7	0.2346
NFY(CCAAT)/Promoter/Homer	RGCCAATSRG	1e-20	-46.92	0	1421	0.3844	47014.5	0.3117
Rfx1(HTH)/NPC-H3K4me1-ChIP-Seq(GSE16256)/Homer	KGTTGCCATGGCAA	1e-20	-46.68	0	563	0.1523	15489.2	0.1027
X-box(HTH)/NPC-H3K4me1-ChIP-Seq(GSE16256)/Homer	GGTTGCCATGGCAA	1e-20	-46.21	0	345	0.0933	8319.7	0.0552
Hoxd11(Homeobox)/ChickenMSG-Hoxd11.Flag-ChIP-Seq(GSE86088)/Homer	VGCCATAAAA	1e-19	-46.02	0	2504	0.6773	91059.3	0.6036
Sox2(HMG)/mES-Sox2-ChIP-Seq(GSE11431)/Homer	BCCATTGTTC	1e-19	-45.69	0	1433	0.3876	47627.1	0.3157
Sp5(Zf)/mES-Sp5.Flag-ChIP-Seq(GSE72989)/Homer	RGKGGGCGGAGC	1e-19	-45.53	0	2311	0.6251	82995.7	0.5502
CRX(Homeobox)/Retina-Crx-ChIP-Seq(GSE20012)/Homer	GCTAATCC	1e-19	-45.27	0	2605	0.7046	95471.3	0.6329
LRF(Zf)/Erythroblasts-ZBTB7A-ChIP-Seq(GSE74977)/Homer	AAGACCCYYN	1e-19	-44.64	0	2525	0.683	92135.7	0.6108
Pitx1(Homeobox)/Chicken-Pitx1-ChIP-Seq(GSE38910)/Homer	TAATCCCN	1e-19	-43.94	0	3366	0.9105	130017	0.8619
KLF6(Zf)/PDAC-KLF6-ChIP-Seq(GSE64557)/Homer	MKGGGYGTGGCC	1e-18	-43.69	0	2292	0.62	82450.5	0.5466
KLF10(Zf)/HEK293-KLF10.GFP-ChIP-Seq(GSE58341)/Homer	GGGGGTGTGTCC	1e-18	-43.68	0	1450	0.3922	48534.9	0.3217
En1(Homeobox)/SUM149-EN1-ChIP-Seq(GSE120957)/Homer	NDCTAATTAS	1e-18	-43.6	0	2074	0.561	73457.9	0.4869
TEAD1(TEAD)/HepG2-TEAD1-ChIP-Seq(Encode)/Homer	CYRCATTCCA	1e-18	-43.52	0	1588	0.4295	53954	0.3577
Sox15(HMG)/CPA-Sox15-ChIP-Seq(GSE62909)/Homer	RAACAATGGN	1e-18	-42.6	0	1606	0.4344	54783.5	0.3632
Rfx5(HTH)/GM12878-Rfx5-ChIP-Seq(GSE31477)/Homer	SCCTAGCAACAG	1e-18	-42.55	0	741	0.2004	22075.1	0.1463
Rfx2(HTH)/LoVo-RFX2-ChIP-Seq(GSE49402)/Homer	GTTGCCATGGCAACM	1e-18	-42.33	0	337	0.0912	8284.6	0.0549
CRE(bZIP)/Promoter/Homer	CSGTGACGTCAC	1e-18	-42.18	0	600	0.1623	17123.8	0.1135
Rbpj1(?)/Panc1-Rbpj1-ChIP-Seq(GSE47459)/Homer	HTTTCCCASG	1e-18	-42.07	0	2333	0.6311	84385.4	0.5594
Sox9(HMG)/Limb-SOX9-ChIP-Seq(GSE73225)/Homer	AGGVNCCTTTGT	1e-18	-41.94	0	1500	0.4057	50706.2	0.3361
PRDM15(Zf)/ESC-Prdm15-ChIP-Seq(GSE73694)/Homer	YCCDNTCCAGGTTTT	1e-17	-40.96	0	1865	0.5045	65332.9	0.4331
Hoxd12(Homeobox)/ChickenMSG-Hoxd12.Flag-ChIP-Seq(GSE86088)/Homer	HDGYAATGAAAN	1e-17	-40.13	0	1945	0.5261	68682.6	0.4553
TATA-Box(TBP)/Promoter/Homer	CCTTTTAWAGSC	1e-17	-39.31	0	1797	0.4861	62829.3	0.4165
EBF1(EBF)/Near-E2A-ChIP-Seq(GSE21512)/Homer	GTCCCCWGGGGA	1e-17	-39.15	0	2138	0.5783	76709.2	0.5085
Hoxa9(Homeobox)/ChickenMSG-Hoxa9.Flag-ChIP-Seq(GSE86088)/Homer	RGCAATNAAA	1e-16	-38.89	0	2717	0.7349	101158	0.6706
RFX(HTH)/K562-RFX3-ChIP-Seq(SRA012198)/Homer	CGGTTGCCATGGCAAC	1e-16	-38.49	0	314	0.0849	7774.1	0.0515
Sp2(Zf)/HEK293-Sp2.eGFP-ChIP-Seq(Encode)/Homer	YGGCCCCGCCCC	1e-16	-38.28	0	2713	0.7338	101070	0.67
LHX9(Homeobox)/Hct116-LHX9.V5-ChIP-Seq(GSE116822)/Homer	NGCTAATTAG	1e-16	-38.25	0	1715	0.4639	59699.7	0.3957
ZNF711(Zf)/SHSY5Y-ZNF711-ChIP-Seq(GSE20673)/Homer	AGGCCTAG	1e-16	-37.96	0	2751	0.7441	102759	0.6812
TEAD4(TEA)/Tropoblast-Tead4-ChIP-Seq(GSE37350)/Homer	CCWGGAATGY	1e-16	-37.94	0	1476	0.3992	50298.9	0.3334
FoxD3(forkhead)/ZebrafishEmbryo-Foxd3.biotin-ChIP-seq(GSE106676)/Homer	TGTTTAYTTAGC	1e-16	-37.65	0	1246	0.337	41419	0.2746
Nkx6.1(Homeobox)/Islet-Nkx6.1-ChIP-Seq(GSE40975)/Homer	GKTAATGR	1e-16	-37.2	0	2432	0.6578	89236.9	0.5915
Nkx2.5(Homeobox)/HL1-Nkx2.5.biotin-ChIP-Seq(GSE21529)/Homer	RRSCACTYAA	1e-16	-37.13	0	2817	0.762	105749	0.701
Hoxd10(Homeobox)/ChickenMSG-Hoxd10.Flag-ChIP-Seq(GSE86088)/Homer	GGCMATGAAA	1e-15	-36.22	0	1476	0.3992	50534.5	0.335
EWS:ERG-fusion(ETS)/CADO_ES1-EWS:ERG-ChIP-Seq(SRA014231)/Homer	ATTTCCTGTN	1e-15	-35.9	0	1364	0.3689	46208.9	0.3063
Tcf7(HMG)/GM12878-TCF7-ChIP-Seq(Encode)/Homer	CTTTGATGTGSB	1e-15	-35.7	0	621	0.168	18436.2	0.1222
KLF5(Zf)/LoVo-KLF5-ChIP-Seq(GSE49402)/Homer	DGGGYGKGGC	1e-15	-35.6	0	2513	0.6797	92896.1	0.6158
E2F3(E2F)/MEF-E2F3-ChIP-Seq(GSE71376)/Homer	BTKGGCGGGAAA	1e-15	-35.58	0	1438	0.389	49136.5	0.3257
NFIL3(bZIP)/HepG2-NFIL3-ChIP-Seq(Encode)/Homer	VTTACGTAAYNNNNN	1e-15	-35.41	0	897	0.2426	28509.8	0.189
Hoxd13(Homeobox)/ChickenMSG-Hoxd13.Flag-ChIP-Seq(GSE86088)/Homer	NCYAATAAAA	1e-15	-34.92	0	1776	0.4804	62624.5	0.4151
Stat3+il21(Stat)/CD4-Stat3-ChIP-Seq(GSE19198)/Homer	SVYTTCCNGGAARB	1e-14	-34.29	0	1365	0.3692	46470	0.308
TEAD(TEA)/Fibroblast-PU.1-ChIP-Seq(Unpublished)/Homer	YCWGGAATGY	1e-14	-34.1	0	1096	0.2965	36146.3	0.2396
Foxa3(Forkhead)/Liver-Foxa3-ChIP-Seq(GSE77670)/Homer	BSNTGTTTACWYWGN	1e-14	-33.92	0	578	0.1563	17078.6	0.1132
Lhx1(Homeobox)/EmbryoCarcinoma-Lhx1-ChIP-Seq(GSE70957)/Homer	NNYTAATTAR	1e-14	-33.03	0	1319	0.3568	44860.2	0.2974
DLX2(Homeobox)/BasalGanglia-Dlx2-ChIP-seq(GSE124936)/Homer	NNNTAATTAS	1e-14	-33	0	1698	0.4593	59792.4	0.3964
Pit1(Homeobox)/GCrat-Pit1-ChIP-Seq(GSE58009)/Homer	ATGMATATDC	1e-14	-32.96	0	1085	0.2935	35876.4	0.2378
Znf263(Zf)/K562-Znf263-ChIP-Seq(GSE31477)/Homer	CVGTSCTCCC	1e-14	-32.91	0	2803	0.7582	105742	0.701
Mef2c(MADS)/GM12878-Mef2c-ChIP-Seq(GSE32465)/Homer	DCYAAAAATAGM	1e-14	-32.79	0	620	0.1677	18683	0.1238
CHR(?)/Hela-CellCycle-Expression/Homer	SRGTTTCAAA	1e-14	-32.74	0	903	0.2443	29047.7	0.1926
Fra1(bZIP)/BT549-Fra1-ChIP-Seq(GSE46166)/Homer	NNATGASTCATH	1e-14	-32.62	0	882	0.2386	28279.2	0.1875
NFkB-p65(RHD)/GM12787-p65-ChIP-Seq(GSE19485)/Homer	WGGGGATTTCCC	1e-13	-32.19	0	1059	0.2864	34990.6	0.2319
BATF(bZIP)/Th17-BATF-ChIP-Seq(GSE39756)/Homer	DATGASTCAT	1e-13	-32.16	0	1003	0.2713	32873.8	0.2179
ZFX(Zf)/mES-Zfx-ChIP-Seq(GSE11431)/Homer	AGGCCTRG	1e-13	-32.13	0	2282	0.6173	83734.7	0.5551
Sox17(HMG)/Endoderm-Sox17-ChIP-Seq(GSE61475)/Homer	CCATTGTTYB	1e-13	-32.03	0	1130	0.3057	37716.1	0.25
Foxh1(Forkhead)/hESC-FOXH1-ChIP-Seq(GSE29422)/Homer	NNTGTGGATTSS	1e-13	-31.9	0	924	0.2499	29935.5	0.1984
Pdx1(Homeobox)/Islet-Pdx1-ChIP-Seq(SRA008281)/Homer	YCATYAATCA	1e-13	-31.51	0	1217	0.3292	41129.2	0.2726
PBX2(Homeobox)/K562-PBX2-ChIP-Seq(Encode)/Homer	RTGATTKATRGN	1e-13	-30.9	0	1089	0.2946	36304.2	0.2407
Nanog(Homeobox)/mES-Nanog-ChIP-Seq(GSE11724)/Homer	RGCCATTAAC	1e-13	-30.8	0	3387	0.9161	132417	0.8778
Hoxa11(Homeobox)/ChickenMSG-Hoxa11.Flag-ChIP-Seq(GSE86088)/Homer	TTTTATGGCM	1e-13	-30.58	0	2351	0.6359	86862.1	0.5758
Lhx3(Homeobox)/Neuron-Lhx3-ChIP-Seq(GSE31456)/Homer	ADBTAATTAR	1e-13	-30.14	0	1792	0.4847	64012.6	0.4243
ERG(ETS)/VCaP-ERG-ChIP-Seq(GSE14097)/Homer	ACAGGAAGTG	1e-13	-30.01	0	2567	0.6943	96053.5	0.6367
TEAD2(TEA)/Py2T-Tead2-ChIP-Seq(GSE55709)/Homer	CCWGGAATGY	1e-12	-29.86	0	964	0.2608	31700.8	0.2101
Klf9(Zf)/GBM-Klf9-ChIP-Seq(GSE62211)/Homer	GCCACRCCCACY	1e-12	-29.79	0	1256	0.3397	42883	0.2843
Six2(Homeobox)/NephronProgenitor-Six2-ChIP-Seq(GSE39837)/Homer	GWAAYHTGAKMC	1e-12	-29.15	0	1450	0.3922	50559	0.3352
Nkx2.1(Homeobox)/LungAC-Nkx2.1-ChIP-Seq(GSE43252)/Homer	RSCACTYRAG	1e-12	-29.03	0	3131	0.8469	120798	0.8008
Zac1(Zf)/Neuro2A-Plagl1-ChIP-Seq(GSE75942)/Homer	HAWGRGGCCM	1e-12	-28.89	0	3175	0.8588	122806	0.8141
Hoxa13(Homeobox)/ChickenMSG-Hoxa13.Flag-ChIP-Seq(GSE86088)/Homer	CYHATAAAAN	1e-12	-28.57	0	2410	0.6519	89665.1	0.5944
Tcf3(HMG)/mES-Tcf3-ChIP-Seq(GSE11724)/Homer	ASWTCAAAGG	1e-12	-28.46	0	489	0.1323	14450.9	0.0958
Nkx3.1(Homeobox)/LNCaP-Nkx3.1-ChIP-Seq(GSE28264)/Homer	AAGCACTTAA	1e-12	-28.26	0	2751	0.7441	104206	0.6908
PR(NR)/T47D-PR-ChIP-Seq(GSE31130)/Homer	VAGRACAKNCTGTBC	1e-12	-28.25	0	2672	0.7227	100815	0.6683
NPAS(bHLH)/Liver-NPAS-ChIP-Seq(GSE39860)/Homer	NVCACGTG	1e-12	-28.2	0	2118	0.5729	77603.5	0.5144
Atf3(bZIP)/GBM-ATF3-ChIP-Seq(GSE33912)/Homer	DATGASTCATHN	1e-12	-28.16	0	1000	0.2705	33293.3	0.2207
Nkx2.2(Homeobox)/NPC-Nkx2.2-ChIP-Seq(GSE61673)/Homer	BTBRAGTGSN	1e-12	-27.9	0	2679	0.7246	101174	0.6707
Bcl11a(Zf)/HSPC-BCL11A-ChIP-Seq(GSE104676)/Homer	TYTGACCASWRG	1e-12	-27.85	0	1372	0.3711	47701.3	0.3162
AR-halfsite(NR)/LNCaP-AR-ChIP-Seq(GSE27824)/Homer	CCAGGAACAG	1e-12	-27.82	0	3460	0.9359	136268	0.9033
ZNF189(Zf)/HEK293-ZNF189.GFP-ChIP-Seq(GSE58341)/Homer	TGGAACAGMA	1e-12	-27.64	0	1535	0.4152	54158.7	0.359
CArG(MADS)/PUER-Srf-ChIP-Seq(Sullivan_et_al.)/Homer	CCATATATGGNM	1e-11	-27.62	0	556	0.1504	16917.4	0.1121
Arnt:Ahr(bHLH)/MCF7-Arnt-ChIP-Seq(Lo_et_al.)/Homer	TBGCACGCAA	1e-11	-27.57	0	1267	0.3427	43646.1	0.2893
Fos(bZIP)/TSC-Fos-ChIP-Seq(GSE110950)/Homer	NDATGASTCAYN	1e-11	-27.51	0	906	0.2451	29826.6	0.1977
PRDM10(Zf)/HEK293-PRDM10.eGFP-ChIP-Seq(Encode)/Homer	TGGTACATTCCA	1e-11	-27.49	0	1157	0.313	39398	0.2612
Sp1(Zf)/Promoter/Homer	GGCCCCGCCCCC	1e-11	-27.41	0	996	0.2694	33246.8	0.2204
KLF1(Zf)/HUDEP2-KLF1-CutnRun(GSE136251)/Homer	VDGGGYGGGGCY	1e-11	-26.3	0	2090	0.5653	76785	0.509
JunB(bZIP)/DendriticCells-Junb-ChIP-Seq(GSE36099)/Homer	RATGASTCAT	1e-11	-26.26	0	873	0.2361	28752.9	0.1906
CDX4(Homeobox)/ZebrafishEmbryos-Cdx4.Myc-ChIP-Seq(GSE48254)/Homer	NGYCATAAAWCH	1e-11	-26.02	0	1083	0.2929	36772.3	0.2438
Lhx2(Homeobox)/HFSC-Lhx2-ChIP-Seq(GSE48068)/Homer	TAATTAGN	1e-11	-25.8	0	1263	0.3416	43769.5	0.2901
Mef2d(MADS)/Retina-Mef2d-ChIP-Seq(GSE61391)/Homer	GCTATTTTTAGC	1e-11	-25.53	0	321	0.0868	8889.1	0.0589
Tgif2(Homeobox)/mES-Tgif2-ChIP-Seq(GSE55404)/Homer	TGTCANYT	1e-10	-25.25	0	3195	0.8642	124219	0.8234
Olig2(bHLH)/Neuron-Olig2-ChIP-Seq(GSE30882)/Homer	RCCATMTGTT	1e-10	-25.08	0	2584	0.6989	97606.4	0.647
GLIS3(Zf)/Thyroid-Glis3.GFP-ChIP-Seq(GSE103297)/Homer	CTCCCTGGGAGGCCN	1e-10	-25.02	0	2523	0.6824	95036.2	0.63
Meis1(Homeobox)/MastCells-Meis1-ChIP-Seq(GSE48085)/Homer	VGCTGWCAVB	1e-10	-24.73	0	2468	0.6676	92770.7	0.615
HOXB13(Homeobox)/ProstateTumor-HOXB13-ChIP-Seq(GSE56288)/Homer	TTTTATKRGG	1e-10	-24.57	0	1309	0.3541	45765	0.3034
Tgif1(Homeobox)/mES-Tgif1-ChIP-Seq(GSE55404)/Homer	YTGWCADY	1e-10	-24.48	0	3078	0.8326	119095	0.7895
OCT:OCT-short(POU,Homeobox)/NPC-OCT6-ChIP-Seq(GSE43916)/Homer	ATGCATWATGCATRW	1e-10	-24.41	0	771	0.2085	25179.4	0.1669
HIF-1b(HLH)/T47D-HIF1b-ChIP-Seq(GSE59937)/Homer	RTACGTGC	1e-10	-24.1	0	1785	0.4828	64770.8	0.4294
EBF2(EBF)/BrownAdipose-EBF2-ChIP-Seq(GSE97114)/Homer	NABTCCCWDGGGAVH	1e-10	-24.03	0	1853	0.5012	67533.4	0.4477
AP-1(bZIP)/ThioMac-PU.1-ChIP-Seq(GSE21512)/Homer	VTGACTCATC	1e-10	-23.97	0	1097	0.2967	37627	0.2494
AP-2gamma(AP2)/MCF7-TFAP2C-ChIP-Seq(GSE21234)/Homer	SCCTSAGGSCAW	1e-10	-23.87	0	2119	0.5732	78418.8	0.5198
Gfi1b(Zf)/HPC7-Gfi1b-ChIP-Seq(GSE22178)/Homer	MAATCACTGC	1e-10	-23.38	0	1018	0.2754	34681.2	0.2299
KLF3(Zf)/MEF-Klf3-ChIP-Seq(GSE44748)/Homer	NRGCCCCRCCCHBNN	1e-09	-22.79	0	1447	0.3914	51506.7	0.3414
ZNF652/HepG2-ZNF652.Flag-ChIP-Seq(Encode)/Homer	TTAACCCTTTVNKKN	1e-09	-22.64	0	436	0.1179	13151	0.0872
AP-2alpha(AP2)/Hela-AP2alpha-ChIP-Seq(GSE31477)/Homer	ATGCCCTGAGGC	1e-09	-22.62	0	1775	0.4801	64643.4	0.4285
NFAT:AP1(RHD,bZIP)/Jurkat-NFATC1-ChIP-Seq(Jolma_et_al.)/Homer	SARTGGAAAAWRTGAGTCAB	1e-09	-22.54	0	321	0.0868	9137.3	0.0606
RUNX2(Runt)/PCa-RUNX2-ChIP-Seq(GSE33889)/Homer	NWAACCACADNN	1e-09	-22.41	0	1337	0.3616	47235.5	0.3131
RUNX-AML(Runt)/CD4+-PolII-ChIP-Seq(Barski_et_al.)/Homer	GCTGTGGTTW	1e-09	-22.26	0	1228	0.3322	42992.1	0.285
Fosl2(bZIP)/3T3L1-Fosl2-ChIP-Seq(GSE56872)/Homer	NATGASTCABNN	1e-09	-22.04	0	604	0.1634	19299.4	0.1279
NeuroG2(bHLH)/Fibroblast-NeuroG2-ChIP-Seq(GSE75910)/Homer	ACCATCTGTT	1e-09	-22.01	0	2338	0.6324	87838.1	0.5823
BMAL1(bHLH)/Liver-Bmal1-ChIP-Seq(GSE39860)/Homer	GNCACGTG	1e-09	-21.52	0	2263	0.6121	84817.6	0.5622
SCL(bHLH)/HPC7-Scl-ChIP-Seq(GSE13511)/Homer	AVCAGCTG	1e-09	-21.32	0	3560	0.9629	141900	0.9406
Tbr1(T-box)/Cortex-Tbr1-ChIP-Seq(GSE71384)/Homer	AAGGTGTKAA	1e-09	-21.31	0	1852	0.5009	68011.1	0.4508
HIF2a(bHLH)/785_O-HIF2a-ChIP-Seq(GSE34871)/Homer	GCACGTACCC	1e-09	-21.18	0	735	0.1988	24277.7	0.1609
Pax8(Paired,Homeobox)/Thyroid-Pax8-ChIP-Seq(GSE26938)/Homer	GTCATGCHTGRCTGS	1e-09	-21.01	0	776	0.2099	25842	0.1713
PU.1(ETS)/ThioMac-PU.1-ChIP-Seq(GSE21512)/Homer	AGAGGAAGTG	1e-08	-20.68	0	1054	0.2851	36506.1	0.242
Etv2(ETS)/ES-ER71-ChIP-Seq(GSE59402)/Homer	NNAYTTCCTGHN	1e-08	-20.56	0	1813	0.4904	66580.8	0.4414
Tbet(T-box)/CD8-Tbet-ChIP-Seq(GSE33802)/Homer	AGGTGTGAAM	1e-08	-20.49	0	1523	0.412	54951.2	0.3643
DLX5(Homeobox)/BasalGanglia-Dlx5-ChIP-seq(GSE124936)/Homer	SSTAATTA	1e-08	-20.36	0	945	0.2556	32364.8	0.2145
ETS1(ETS)/Jurkat-ETS1-ChIP-Seq(GSE17954)/Homer	ACAGGAAGTG	1e-08	-20.32	0	1991	0.5385	73865.5	0.4896
PU.1-IRF(ETS:IRF)/Bcell-PU.1-ChIP-Seq(GSE21512)/Homer	MGGAAGTGAAAC	1e-08	-20.27	0	1998	0.5404	74162.1	0.4916
DLX1(Homeobox)/BasalGanglia-Dlx1-ChIP-seq(GSE124936)/Homer	NSNNTAATTA	1e-08	-20.25	0	1485	0.4017	53485.3	0.3545
HOXA1(Homeobox)/mES-Hoxa1-ChIP-Seq(SRP084292)/Homer	TGATKGATGR	1e-08	-20.1	0	405	0.1095	12316	0.0816
Zic(Zf)/Cerebellum-ZIC1.2-ChIP-Seq(GSE60731)/Homer	CCTGCTGAGH	1e-08	-20.02	0	1629	0.4406	59279.4	0.393
Tbox:Smad(T-box,MAD)/ESCd5-Smad2_3-ChIP-Seq(GSE29422)/Homer	AGGTGHCAGACA	1e-08	-19.63	0	441	0.1193	13657.2	0.0905
Npas4(bHLH)/Neuron-Npas4-ChIP-Seq(GSE127793)/Homer	NHRTCACGACDN	1e-08	-19.6	0	1367	0.3698	48936.1	0.3244
Eomes(T-box)/H9-Eomes-ChIP-Seq(GSE26097)/Homer	ATTAACACCT	1e-08	-19.49	0	2434	0.6584	92349.7	0.6122
ZNF264(Zf)/HEK293-ZNF264.GFP-ChIP-Seq(GSE58341)/Homer	RGGGCACTAACY	1e-08	-19.46	0	1221	0.3303	43219.9	0.2865
Ap4(bHLH)/AML-Tfap4-ChIP-Seq(GSE45738)/Homer	NAHCAGCTGD	1e-08	-19.36	0	2102	0.5686	78610.2	0.5211
Mef2a(MADS)/HL1-Mef2a.biotin-ChIP-Seq(GSE21529)/Homer	CYAAAAATAG	1e-08	-19.29	0	595	0.1609	19325.6	0.1281
STAT5(Stat)/mCD4+-Stat5-ChIP-Seq(GSE12346)/Homer	RTTTCTNAGAAA	1e-08	-19.28	0	645	0.1745	21184.4	0.1404
Ets1-distal(ETS)/CD4+-PolII-ChIP-Seq(Barski_et_al.)/Homer	MACAGGAAGT	1e-08	-19.26	0	729	0.1972	24332.2	0.1613
EHF(ETS)/LoVo-EHF-ChIP-Seq(GSE49402)/Homer	AVCAGGAAGT	1e-08	-19.16	0	2116	0.5724	79228.5	0.5252
STAT1(Stat)/HelaS3-STAT1-ChIP-Seq(GSE12782)/Homer	NATTTCCNGGAAAT	1e-08	-19.15	0	560	0.1515	18052.7	0.1197
ZSCAN22(Zf)/HEK293-ZSCAN22.GFP-ChIP-Seq(GSE58341)/Homer	SMCAGTCWGAKGGAGGAGGC	1e-08	-19.1	0	246	0.0665	6867.2	0.0455
PRDM1(Zf)/Hela-PRDM1-ChIP-Seq(GSE31477)/Homer	ACTTTCACTTTC	1e-08	-19.05	0	884	0.2391	30245.4	0.2005
TRPS1(Zf)/MCF7-TRPS1-ChIP-Seq(GSE107013)/Homer	AGATAAGANN	1e-08	-18.89	0	2130	0.5761	79861.2	0.5294
SPDEF(ETS)/VCaP-SPDEF-ChIP-Seq(SRA014231)/Homer	ASWTCCTGBT	1e-08	-18.87	0	1861	0.5034	68873.3	0.4566
Fra2(bZIP)/Striatum-Fra2-ChIP-Seq(GSE43429)/Homer	GGATGACTCATC	1e-08	-18.55	0	763	0.2064	25724.3	0.1705
THRb(NR)/Liver-NR1A2-ChIP-Seq(GSE52613)/Homer	TRAGGTCA	1e-08	-18.43	0	3434	0.9289	136146	0.9025
PPARE(NR),DR1/3T3L1-Pparg-ChIP-Seq(GSE13511)/Homer	TGACCTTTGCCCCA	1e-07	-18.26	0	1708	0.462	62814.9	0.4164
MafA(bZIP)/Islet-MafA-ChIP-Seq(GSE30298)/Homer	TGCTGACTCA	1e-07	-18.2	0	1414	0.3825	51071.8	0.3386
ETV1(ETS)/GIST48-ETV1-ChIP-Seq(GSE22441)/Homer	AACCGGAAGT	1e-07	-18.02	0	2367	0.6402	89858.6	0.5957
TCF4(bHLH)/SHSY5Y-TCF4-ChIP-Seq(GSE96915)/Homer	SMCATCTGKH	1e-07	-18.01	0	2313	0.6256	87615.3	0.5808
Tbx5(T-box)/HL1-Tbx5.biotin-ChIP-Seq(GSE21529)/Homer	AGGTGTCA	1e-07	-17.95	0	3234	0.8748	127086	0.8424
Zfp809(Zf)/ES-Zfp809-ChIP-Seq(GSE70799)/Homer	GGGGCTYGKCTGGGA	1e-07	-17.91	0	628	0.1699	20746.2	0.1375
Hoxa10(Homeobox)/ChickenMSG-Hoxa10.Flag-ChIP-Seq(GSE86088)/Homer	GGYAATGAAA	1e-07	-17.8	0	767	0.2075	25994.3	0.1723
Egr2(Zf)/Thymocytes-Egr2-ChIP-Seq(GSE34254)/Homer	NGCGTGGGCGGR	1e-07	-17.8	0	547	0.148	17753.9	0.1177
RXR(NR),DR1/3T3L1-RXR-ChIP-Seq(GSE13511)/Homer	TAGGGCAAAGGTCA	1e-07	-17.78	0	1959	0.5299	73094.4	0.4845
E2F6(E2F)/Hela-E2F6-ChIP-Seq(GSE31477)/Homer	GGCGGGAARN	1e-07	-17.64	0	1231	0.333	43960	0.2914
RORgt(NR)/EL4-RORgt.Flag-ChIP-Seq(GSE56019)/Homer	AAYTAGGTCA	1e-07	-17.63	0	251	0.0679	7163.4	0.0475
RORgt(NR)/EL4-RORgt.Flag-ChIP-Seq(GSE56019)/Homer	AAYTAGGTCA	1e-07	-17.63	0	251	0.0679	7163.4	0.0475
Unknown(Homeobox)/Limb-p300-ChIP-Seq/Homer	SSCMATWAAA	1e-07	-17.39	0	819	0.2215	28040	0.1859
Cdx2(Homeobox)/mES-Cdx2-ChIP-Seq(GSE14586)/Homer	GYMATAAAAH	1e-07	-17.23	0	778	0.2104	26505.2	0.1757
STAT6(Stat)/Macrophage-Stat6-ChIP-Seq(GSE38377)/Homer	TTCCKNAGAA	1e-07	-17.17	0	882	0.2386	30489	0.2021
HIF-1a(bHLH)/MCF7-HIF1a-ChIP-Seq(GSE28352)/Homer	TACGTGCV	1e-07	-17.1	0	533	0.1442	17332.1	0.1149
ZNF322(Zf)/HEK293-ZNF322.GFP-ChIP-Seq(GSE58341)/Homer	GAGCCTGGTACTGWGCCTGR	1e-07	-16.99	0	722	0.1953	24420.8	0.1619
RORa(NR)/Liver-Rora-ChIP-Seq(GSE101115)/Homer	AAWCTAGGTCARDNN	1e-07	-16.99	0	275	0.0744	8052	0.0534
Twist2(bHLH)/Myoblast-Twist2.Ty1-ChIP-Seq(GSE127998)/Homer	MCAGCTGBYH	1e-07	-16.82	0	2513	0.6797	96222.8	0.6379
CEBP:AP1(bZIP)/ThioMac-CEBPb-ChIP-Seq(GSE21512)/Homer	DRTGTTGCAA	1e-07	-16.79	0	1007	0.2724	35379.1	0.2345
Unknown-ESC-element(?)/mES-Nanog-ChIP-Seq(GSE11724)/Homer	CACAGCAGGGGG	1e-07	-16.75	0	1271	0.3438	45712.5	0.303
RUNX(Runt)/HPC7-Runx1-ChIP-Seq(GSE22178)/Homer	SAAACCACAG	1e-07	-16.7	0	1212	0.3278	43401.9	0.2877
RUNX1(Runt)/Jurkat-RUNX1-ChIP-Seq(GSE29180)/Homer	AAACCACARM	1e-07	-16.66	0	1571	0.4249	57655.4	0.3822
GATA3(Zf)/iTreg-Gata3-ChIP-Seq(GSE20898)/Homer	AGATAASR	1e-07	-16.66	0	1732	0.4685	64130.6	0.4251
Stat3(Stat)/mES-Stat3-ChIP-Seq(GSE11431)/Homer	CTTCCGGGAA	1e-07	-16.45	0	1037	0.2805	36610.4	0.2427
Fli1(ETS)/CD8-FLI-ChIP-Seq(GSE20898)/Homer	NRYTTCCGGH	1e-07	-16.27	0	2114	0.5718	79781	0.5289
BHLHA15(bHLH)/NIH3T3-BHLHB8.HA-ChIP-Seq(GSE119782)/Homer	NAMCAGCTGK	1e-07	-16.26	0	2219	0.6002	84110.9	0.5576
Jun-AP1(bZIP)/K562-cJun-ChIP-Seq(GSE31477)/Homer	GATGASTCATCN	1e-07	-16.22	0	444	0.1201	14179.8	0.094
Sox7(HMG)/ESC-Sox7-ChIP-Seq(GSE133899)/Homer	VVRRAACAATGG	1e-07	-16.14	0	533	0.1442	17466	0.1158
Hoxc9(Homeobox)/Ainv15-Hoxc9-ChIP-Seq(GSE21812)/Homer	GGCCATAAATCA	1e-06	-16.1	0	653	0.1766	21958.1	0.1456
STAT6(Stat)/CD4-Stat6-ChIP-Seq(GSE22104)/Homer	ABTTCYYRRGAA	1e-06	-15.7	0	842	0.2278	29215.6	0.1937
ZNF7(Zf)/HepG2-ZNF7.Flag-ChIP-Seq(Encode)/Homer	CTGCCWVCTTTTRTA	1e-06	-15.69	0	843	0.228	29255.6	0.1939
Hand2(bHLH)/Mesoderm-Hand2-ChIP-Seq(GSE61475)/Homer	TGACANARRCCAGRC	1e-06	-15.49	0	968	0.2618	34116.4	0.2262
Nr5a2(NR)/mES-Nr5a2-ChIP-Seq(GSE19019)/Homer	BTCAAGGTCA	1e-06	-15.35	0	1035	0.28	36748.9	0.2436
Nr5a2(NR)/Pancreas-LRH1-ChIP-Seq(GSE34295)/Homer	BTCAAGGTCA	1e-06	-15.29	0	1285	0.3476	46572.1	0.3087
HNF4a(NR),DR1/HepG2-HNF4a-ChIP-Seq(GSE25021)/Homer	CARRGKBCAAAGTYCA	1e-06	-15.29	0	900	0.2434	31524.9	0.209
E2F4(E2F)/K562-E2F4-ChIP-Seq(GSE31477)/Homer	GGCGGGAAAH	1e-06	-15.26	0	1055	0.2854	37545.5	0.2489
p63(p53)/Keratinocyte-p63-ChIP-Seq(GSE17611)/Homer	NNDRCATGYCYNRRCATGYH	1e-06	-15.07	0	684	0.185	23298.5	0.1544
Gli2(Zf)/GM2-Gli2-ChIP-Chip(GSE112702)/Homer	YSTGGGTGGTCT	1e-06	-15	0	643	0.1739	21758.8	0.1442
Dlx3(Homeobox)/Kerainocytes-Dlx3-ChIP-Seq(GSE89884)/Homer	NDGTAATTAC	1e-06	-14.9	0	785	0.2123	27175.8	0.1801
MNT(bHLH)/HepG2-MNT-ChIP-Seq(Encode)/Homer	DGCACACGTG	1e-06	-14.83	0	1504	0.4068	55386.4	0.3672
ETV4(ETS)/HepG2-ETV4-ChIP-Seq(ENCODE)/Homer	ACCGGAAGTG	1e-06	-14.8	0	2158	0.5837	81937.2	0.5432
E2F1(E2F)/Hela-E2F1-ChIP-Seq(GSE22478)/Homer	CWGGCGGGAA	1e-06	-14.77	0	656	0.1774	22288.7	0.1478
HRE(HSF)/Striatum-HSF1-ChIP-Seq(GSE38000)/Homer	TTCTAGAABNTTCTA	1e-06	-14.72	0	463	0.1252	15078.2	0.1
ZNF415(Zf)/HEK293-ZNF415.GFP-ChIP-Seq(GSE58341)/Homer	GRTGMTRGAGCC	1e-06	-14.68	0	1188	0.3213	42878.3	0.2842
Zic3(Zf)/mES-Zic3-ChIP-Seq(GSE37889)/Homer	GGCCYCCTGCTGDGH	1e-06	-14.49	0	1403	0.3795	51433.5	0.3409
Erra(NR)/HepG2-Erra-ChIP-Seq(GSE31477)/Homer	CAAAGGTCAG	1e-06	-14.36	0	2777	0.7511	107920	0.7154
Oct4(POU,Homeobox)/mES-Oct4-ChIP-Seq(GSE11431)/Homer	ATTTGCATAW	1e-06	-14.27	0	550	0.1488	18379.9	0.1218
PAX5(Paired,Homeobox)/GM12878-PAX5-ChIP-Seq(GSE32465)/Homer	GCAGCCAAGCRTGACH	1e-06	-13.98	0	823	0.2226	28805.7	0.191
ZNF143|STAF(Zf)/CUTLL-ZNF143-ChIP-Seq(GSE29600)/Homer	ATTTCCCAGVAKSCY	1e-06	-13.85	0	792	0.2142	27637.6	0.1832
PPARa(NR),DR1/Liver-Ppara-ChIP-Seq(GSE47954)/Homer	VNAGGKCAAAGGTCA	1e-05	-13.8	0	1776	0.4804	66581.3	0.4414
bZIP:IRF(bZIP,IRF)/Th17-BatF-ChIP-Seq(GSE39756)/Homer	NAGTTTCABTHTGACTNW	1e-05	-13.56	0	585	0.1582	19808.9	0.1313
CUX1(Homeobox)/K562-CUX1-ChIP-Seq(GSE92882)/Homer	TATCGATNAN	1e-05	-13.5	0	729	0.1972	25289.9	0.1676
E2F7(E2F)/Hela-E2F7-ChIP-Seq(GSE32673)/Homer	VDTTTCCCGCCA	1e-05	-13.46	0	365	0.0987	11656.7	0.0773
Atoh1(bHLH)/Cerebellum-Atoh1-ChIP-Seq(GSE22111)/Homer	VNRVCAGCTGGY	1e-05	-13.44	0	1946	0.5264	73584.1	0.4878
RBPJ:Ebox(?,bHLH)/Panc1-Rbpj1-ChIP-Seq(GSE47459)/Homer	GGGRAARRGRMCAGMTG	1e-05	-13.35	0	733	0.1983	25469.5	0.1688
Zic2(Zf)/ESC-Zic2-ChIP-Seq(SRP197560)/Homer	CHCAGCRGGRGG	1e-05	-13.34	0	1134	0.3067	41050.2	0.2721
Pit1+1bp(Homeobox)/GCrat-Pit1-ChIP-Seq(GSE58009)/Homer	ATGCATAATTCA	1e-05	-13.17	0	361	0.0976	11548.1	0.0766
IRF4(IRF)/GM12878-IRF4-ChIP-Seq(GSE32465)/Homer	ACTGAAACCA	1e-05	-13.11	0	663	0.1793	22841.7	0.1514
Srebp1a(bHLH)/HepG2-Srebp1a-ChIP-Seq(GSE31477)/Homer	RTCACSCCAY	1e-05	-12.96	0	437	0.1182	14371.4	0.0953
HNF6(Homeobox)/Liver-Hnf6-ChIP-Seq(ERP000394)/Homer	NTATYGATCH	1e-05	-12.91	0	651	0.1761	22420.8	0.1486
NF1:FOXA1(CTF,Forkhead)/LNCAP-FOXA1-ChIP-Seq(GSE27824)/Homer	WNTGTTTRYTTTGGCA	1e-05	-12.79	0	118	0.0319	3079.5	0.0204
Tcf21(bHLH)/ArterySmoothMuscle-Tcf21-ChIP-Seq(GSE61369)/Homer	NAACAGCTGG	1e-05	-12.76	0	1796	0.4858	67656.7	0.4485
SF1(NR)/H295R-Nr5a1-ChIP-Seq(GSE44220)/Homer	CAAGGHCANV	1e-05	-12.74	0	878	0.2375	31178.6	0.2067
Klf4(Zf)/mES-Klf4-ChIP-Seq(GSE11431)/Homer	GCCACACCCA	1e-05	-12.51	0	1044	0.2824	37703.6	0.2499
Cux2(Homeobox)/Liver-Cux2-ChIP-Seq(GSE35985)/Homer	HNRAATCAAT	1e-05	-12.42	0	512	0.1385	17251.7	0.1144
Chop(bZIP)/MEF-Chop-ChIP-Seq(GSE35681)/Homer	ATTGCATCAT	1e-05	-12.34	0	300	0.0811	9441.6	0.0626
Tcfcp2l1(CP2)/mES-Tcfcp2l1-ChIP-Seq(GSE11431)/Homer	NRAACCRGTTYRAACCRGYT	1e-05	-12.26	0	398	0.1077	13033	0.0864
GSC(Homeobox)/FrogEmbryos-GSC-ChIP-Seq(DRA000576)/Homer	RGGATTAR	1e-05	-12.18	0	1333	0.3606	49199.2	0.3261
EBF(EBF)/proBcell-EBF-ChIP-Seq(GSE21978)/Homer	DGTCCCYRGGGA	1e-05	-12.1	0	576	0.1558	19719.2	0.1307
RARa(NR)/K562-RARa-ChIP-Seq(Encode)/Homer	TTGAMCTTTG	1e-05	-11.8	0	2963	0.8015	116446	0.7719
PRDM14(Zf)/H1-PRDM14-ChIP-Seq(GSE22767)/Homer	RGGTCTCTAACY	1e-05	-11.69	0	610	0.165	21085.1	0.1398
MyoD(bHLH)/Myotube-MyoD-ChIP-Seq(GSE21614)/Homer	RRCAGCTGYTSY	1e-05	-11.61	0	1580	0.4274	59234.2	0.3927
MITF(bHLH)/MastCells-MITF-ChIP-Seq(GSE48085)/Homer	RTCATGTGAC	1e-05	-11.57	0	1477	0.3995	55109	0.3653
TCFL2(HMG)/K562-TCF7L2-ChIP-Seq(GSE29196)/Homer	ACWTCAAAGG	0.0001	-11.28	0	168	0.0454	4883.6	0.0324
GABPA(ETS)/Jurkat-GABPa-ChIP-Seq(GSE17954)/Homer	RACCGGAAGT	0.0001	-11.23	0	1810	0.4896	68636.6	0.455
ZNF675(Zf)/HEK293-ZNF675.GFP-ChIP-Seq(GSE58341)/Homer	ARGAGGMCAAAATGW	0.0001	-11.21	0	263	0.0711	8247.5	0.0547
Pitx1:Ebox(Homeobox,bHLH)/Hindlimb-Pitx1-ChIP-Seq(GSE41591)/Homer	YTAATTRAWWCCAGATGT	0.0001	-11.01	0	277	0.0749	8777.8	0.0582
Tbx6(T-box)/ESC-Tbx6-ChIP-Seq(GSE93524)/Homer	DAGGTGTBAA	0.0001	-10.97	0	1656	0.4479	62474.7	0.4141
Hnf6b(Homeobox)/LNCaP-Hnf6b-ChIP-Seq(GSE106305)/Homer	TATTGAYY	0.0001	-10.84	0	942	0.2548	34092.3	0.226
MYNN(Zf)/HEK293-MYNN.eGFP-ChIP-Seq(Encode)/Homer	TTCAAAWTAAAAGTC	0.0001	-10.67	0	360	0.0974	11863.3	0.0786
OCT:OCT(POU,Homeobox)/NPC-OCT6-ChIP-Seq(GSE43916)/Homer	YATGCATATRCATRT	0.0001	-10.59	0	121	0.0327	3341	0.0221
ZNF341(Zf)/EBV-ZNF341-ChIP-Seq(GSE113194)/Homer	GGAACAGCCG	0.0001	-10.44	0	1383	0.3741	51650.2	0.3424
RORg(NR)/Liver-Rorc-ChIP-Seq(GSE101115)/Homer	WAABTAGGTCAV	0.0001	-10.4	0.0001	173	0.0468	5142.9	0.0341
ELF3(ETS)/PDAC-ELF3-ChIP-Seq(GSE64557)/Homer	ANCAGGAAGT	0.0001	-10.38	0.0001	1339	0.3622	49911	0.3309
EAR2(NR)/K562-NR2F6-ChIP-Seq(Encode)/Homer	NRBCARRGGTCA	0.0001	-10.29	0.0001	2025	0.5477	77675.4	0.5149
NFkB-p50,p52(RHD)/Monocyte-p50-ChIP-Chip(Schreiber_et_al.)/Homer	GGGGGAATCCCC	0.0001	-10.12	0.0001	321	0.0868	10505.3	0.0696
Otx2(Homeobox)/EpiLC-Otx2-ChIP-Seq(GSE56098)/Homer	NYTAATCCYB	0.0001	-10.01	0.0001	990	0.2678	36178.3	0.2398
bHLHE41(bHLH)/proB-Bhlhe41-ChIP-Seq(GSE93764)/Homer	KCACGTGMCN	0.0001	-9.979	0.0001	1809	0.4893	68957.1	0.4571
ERE(NR),IR3/MCF7-ERa-ChIP-Seq(Unpublished)/Homer	VAGGTCACNSTGACC	0.0001	-9.963	0.0001	538	0.1455	18671	0.1238
DMRT1(DM)/Testis-DMRT1-ChIP-Seq(GSE64892)/Homer	TWGHWACAWTGTWDC	0.0001	-9.911	0.0001	310	0.0839	10131.9	0.0672
GLI3(Zf)/Limb-GLI3-ChIP-Chip(GSE11077)/Homer	CGTGGGTGGTCC	0.0001	-9.738	0.0001	319	0.0863	10489	0.0695
HRE(HSF)/HepG2-HSF1-ChIP-Seq(GSE31477)/Homer	BSTTCTRGAABVTTCYAGAA	0.0001	-9.669	0.0001	369	0.0998	12353.1	0.0819
NPAS2(bHLH)/Liver-NPAS2-ChIP-Seq(GSE39860)/Homer	KCCACGTGAC	0.0001	-9.581	0.0001	1638	0.4431	62148.4	0.412
Tbx21(T-box)/GM12878-TBX21-ChIP-Seq(Encode)/Homer	AGGTGTGAAA	0.0001	-9.457	0.0001	1393	0.3768	52329.6	0.3469
Brachyury(T-box)/Mesoendoderm-Brachyury-ChIP-exo(GSE54963)/Homer	ANTTMRCASBNNNGTGYKAAN	0.0001	-9.322	0.0001	437	0.1182	14963.5	0.0992
E2F(E2F)/Hela-CellCycle-Expression/Homer	TTSGCGCGAAAA	0.0001	-9.236	0.0002	170	0.046	5158.1	0.0342
Barx1(Homeobox)/Stomach-Barx1.3xFlag-ChIP-Seq(GSE69483)/Homer	AAACMATTAN	0.001	-9.056	0.0002	598	0.1618	21151.7	0.1402
Atf4(bZIP)/MEF-Atf4-ChIP-Seq(GSE35681)/Homer	MTGATGCAAT	0.001	-9.004	0.0002	375	0.1014	12688.9	0.0841
ZNF165(Zf)/WHIM12-ZNF165-ChIP-Seq(GSE65937)/Homer	AAGGKGRCGCAGGCA	0.001	-8.98	0.0002	377	0.102	12768	0.0846
GATA(Zf),IR3/iTreg-Gata3-ChIP-Seq(GSE20898)/Homer	NNNNNBAGATAWYATCTVHN	0.001	-8.937	0.0002	204	0.0552	6404.2	0.0425
EWS:FLI1-fusion(ETS)/SK_N_MC-EWS:FLI1-ChIP-Seq(SRA014231)/Homer	VACAGGAAAT	0.001	-8.929	0.0002	1205	0.3259	44978	0.2982
DMRT6(DM)/Testis-DMRT6-ChIP-Seq(GSE60440)/Homer	YDGHTACAWTGTADC	0.001	-8.774	0.0002	267	0.0722	8716	0.0578
Prop1(Homeobox)/GHFT1-PROP1.biotin-ChIP-Seq(GSE77302)/Homer	NTAATBNAATTA	0.001	-8.686	0.0003	582	0.1574	20616.1	0.1367
Oct4:Sox17(POU,Homeobox,HMG)/F9-Sox17-ChIP-Seq(GSE44553)/Homer	CCATTGTATGCAAAT	0.001	-8.603	0.0003	192	0.0519	6014.9	0.0399
Oct6(POU,Homeobox)/NPC-Pou3f1-ChIP-Seq(GSE35496)/Homer	WATGCAAATGAG	0.001	-8.525	0.0003	484	0.1309	16898	0.112
Max(bHLH)/K562-Max-ChIP-Seq(GSE31477)/Homer	RCCACGTGGYYN	0.001	-8.408	0.0003	1095	0.2962	40758.1	0.2702
ZBTB12(Zf)/HEK293-ZBTB12.GFP-ChIP-Seq(GSE58341)/Homer	NGNTCTAGAACCNGV	0.001	-8.4	0.0003	830	0.2245	30314.4	0.201
Oct2(POU,Homeobox)/Bcell-Oct2-ChIP-Seq(GSE21512)/Homer	ATATGCAAAT	0.001	-8.303	0.0004	336	0.0909	11348.3	0.0752
Gata2(Zf)/K562-GATA2-ChIP-Seq(GSE18829)/Homer	BBCTTATCTS	0.001	-8.139	0.0004	887	0.2399	32620.1	0.2162
PSE(SNAPc)/K562-mStart-Seq/Homer	WAVTCACCMTAASYDAAAAG	0.001	-8.103	0.0005	671	0.1815	24189.5	0.1604
NeuroD1(bHLH)/Islet-NeuroD1-ChIP-Seq(GSE30298)/Homer	GCCATCTGTT	0.001	-8.035	0.0005	1504	0.4068	57227.4	0.3794
Tcf12(bHLH)/GM12878-Tcf12-ChIP-Seq(GSE32465)/Homer	VCAGCTGYTG	0.001	-7.99	0.0005	1818	0.4918	69953.6	0.4637
MyoG(bHLH)/C2C12-MyoG-ChIP-Seq(GSE36024)/Homer	AACAGCTG	0.001	-7.968	0.0005	1892	0.5118	72974.8	0.4837
ZNF692(Zf)/HEK293-ZNF692.GFP-ChIP-Seq(GSE58341)/Homer	GTGGGCCCCA	0.001	-7.923	0.0005	377	0.102	12956.3	0.0859
ZBTB18(Zf)/HEK293-ZBTB18.GFP-ChIP-Seq(GSE58341)/Homer	AACATCTGGA	0.001	-7.92	0.0005	992	0.2683	36822	0.2441
Oct11(POU,Homeobox)/NCIH1048-POU2F3-ChIP-seq(GSE115123)/Homer	GATTTGCATA	0.001	-7.893	0.0005	388	0.1049	13377.7	0.0887
PU.1:IRF8(ETS:IRF)/pDC-Irf8-ChIP-Seq(GSE66899)/Homer	GGAAGTGAAAST	0.001	-7.855	0.0006	356	0.0963	12177	0.0807
Gata4(Zf)/Heart-Gata4-ChIP-Seq(GSE35151)/Homer	NBWGATAAGR	0.001	-7.835	0.0006	1245	0.3368	46902.5	0.3109
Six1(Homeobox)/Myoblast-Six1-ChIP-Chip(GSE20150)/Homer	GKVTCADRTTWC	0.001	-7.743	0.0006	392	0.106	13557.1	0.0899
Elf4(ETS)/BMDM-Elf4-ChIP-Seq(GSE88699)/Homer	ACTTCCKGKT	0.001	-7.71	0.0006	1854	0.5015	71514.8	0.4741
MafB(bZIP)/BMM-Mafb-ChIP-Seq(GSE75722)/Homer	WNTGCTGASTCAGCANWTTY	0.001	-7.45	0.0008	643	0.1739	23263	0.1542
ELF5(ETS)/T47D-ELF5-ChIP-Seq(GSE30407)/Homer	ACVAGGAAGT	0.001	-7.216	0.0011	1341	0.3627	50947.9	0.3377
Tbx20(T-box)/Heart-Tbx20-ChIP-Seq(GSE29636)/Homer	GGTGYTGACAGS	0.001	-7.204	0.0011	453	0.1225	15990.1	0.106
Gata6(Zf)/HUG1N-GATA6-ChIP-Seq(GSE51936)/Homer	YCTTATCTBN	0.001	-7.182	0.0011	1120	0.3029	42125.5	0.2792
ZNF669(Zf)/HEK293-ZNF669.GFP-ChIP-Seq(GSE58341)/Homer	GARTGGTCATCGCCC	0.01	-6.865	0.0015	186	0.0503	6023.7	0.0399
HOXA2(Homeobox)/mES-Hoxa2-ChIP-Seq(Donaldson_et_al.)/Homer	GYCATCMATCAT	0.01	-6.709	0.0017	159	0.043	5063.1	0.0336
IRF3(IRF)/BMDM-Irf3-ChIP-Seq(GSE67343)/Homer	AGTTTCAKTTTC	0.01	-6.58	0.002	486	0.1315	17399.1	0.1153
Srebp2(bHLH)/HepG2-Srebp2-ChIP-Seq(GSE31477)/Homer	CGGTCACSCCAC	0.01	-6.549	0.002	306	0.0828	10535.1	0.0698
GATA:SCL(Zf,bHLH)/Ter119-SCL-ChIP-Seq(GSE18720)/Homer	CRGCTGBNGNSNNSAGATAA	0.01	-6.505	0.0021	225	0.0609	7512.2	0.0498
c-Myc(bHLH)/mES-cMyc-ChIP-Seq(GSE11431)/Homer	VVCCACGTGG	0.01	-6.489	0.0021	863	0.2334	32153.4	0.2131
OCT4-SOX2-TCF-NANOG(POU,Homeobox,HMG)/mES-Oct4-ChIP-Seq(GSE11431)/Homer	ATTTGCATAACAATG	0.01	-6.475	0.0021	194	0.0525	6372.2	0.0422
PBX1(Homeobox)/MCF7-PBX1-ChIP-Seq(GSE28007)/Homer	GSCTGTCACTCA	0.01	-6.45	0.0022	204	0.0552	6744.4	0.0447
PAX5(Paired,Homeobox),condensed/GM12878-PAX5-ChIP-Seq(GSE32465)/Homer	GTCACGCTCSCTGM	0.01	-6.412	0.0023	244	0.066	8234.2	0.0546
COUP-TFII(NR)/Artia-Nr2f2-ChIP-Seq(GSE46497)/Homer	AGRGGTCA	0.01	-6.396	0.0023	2349	0.6354	92293.3	0.6118
Elk4(ETS)/Hela-Elk4-ChIP-Seq(GSE31477)/Homer	NRYTTCCGGY	0.01	-6.328	0.0025	1311	0.3546	50054.8	0.3318
MafK(bZIP)/C2C12-MafK-ChIP-Seq(GSE36030)/Homer	GCTGASTCAGCA	0.01	-6.299	0.0025	414	0.112	14696.2	0.0974
Mouse_Recombination_Hotspot(Zf)/Testis-DMC1-ChIP-Seq(GSE24438)/Homer	ACTYKNATTCGTGNTACTTC	0.01	-6.282	0.0026	100	0.027	3008.3	0.0199
ZNF519(Zf)/HEK293-ZNF519.GFP-ChIP-Seq(GSE58341)/Homer	GAGSCCGAGC	0.01	-6.232	0.0027	617	0.1669	22570.3	0.1496
Hnf1(Homeobox)/Liver-Foxa2-Chip-Seq(GSE25694)/Homer	GGTTAAWCATTAA	0.01	-6.135	0.0029	155	0.0419	4994.4	0.0331
ZNF16(Zf)/HEK293-ZNF16.GFP-ChIP-Seq(GSE58341)/Homer	MACCTTCYATGGCTCCCTAKTGCCY	0.01	-6.054	0.0032	31	0.0084	718	0.0048
PRDM9(Zf)/Testis-DMC1-ChIP-Seq(GSE35498)/Homer	ADGGYAGYAGCATCT	0.01	-6.046	0.0032	763	0.2064	28347.6	0.1879
HLF(bZIP)/HSC-HLF.Flag-ChIP-Seq(GSE69817)/Homer	RTTATGYAAB	0.01	-6.014	0.0033	930	0.2516	34957.5	0.2317
Usf2(bHLH)/C2C12-Usf2-ChIP-Seq(GSE36030)/Homer	GTCACGTGGT	0.01	-6.004	0.0033	573	0.155	20917.2	0.1387
Brn1(POU,Homeobox)/NPC-Brn1-ChIP-Seq(GSE35496)/Homer	TATGCWAATBAV	0.01	-5.935	0.0035	355	0.096	12519.4	0.083
USF1(bHLH)/GM12878-Usf1-ChIP-Seq(GSE32465)/Homer	SGTCACGTGR	0.01	-5.811	0.004	833	0.2253	31183.9	0.2067
ZNF768(Zf)/Rajj-ZNF768-ChIP-Seq(GSE111879)/Homer	RHHCAGAGAGGB	0.01	-5.779	0.0041	86	0.0233	2569.2	0.017
Gata1(Zf)/K562-GATA1-ChIP-Seq(GSE18829)/Homer	SAGATAAGRV	0.01	-5.722	0.0043	794	0.2148	29671.7	0.1967
Ascl1(bHLH)/NeuralTubes-Ascl1-ChIP-Seq(GSE55840)/Homer	NNVVCAGCTGBN	0.01	-5.563	0.0051	2399	0.6489	94683.1	0.6276
ARE(NR)/LNCAP-AR-ChIP-Seq(GSE27824)/Homer	RGRACASNSTGTYCYB	0.01	-5.562	0.0051	474	0.1282	17188.2	0.1139
ETS:RUNX(ETS,Runt)/Jurkat-RUNX1-ChIP-Seq(GSE17954)/Homer	RCAGGATGTGGT	0.01	-5.427	0.0058	238	0.0644	8184.7	0.0543
CLOCK(bHLH)/Liver-Clock-ChIP-Seq(GSE39860)/Homer	GHCACGTG	0.01	-5.414	0.0058	953	0.2578	36078.3	0.2392
Phox2a(Homeobox)/Neuron-Phox2a-ChIP-Seq(GSE31456)/Homer	YTAATYNRATTA	0.01	-5.252	0.0068	358	0.0968	12788	0.0848
Elk1(ETS)/Hela-Elk1-ChIP-Seq(GSE31477)/Homer	HACTTCCGGY	0.01	-5.202	0.0072	1303	0.3524	50164.2	0.3325
Phox2b(Homeobox)/CLBGA-PHOX2B-ChIP-Seq(GSE90683)/Homer	TTAATTNAATTA	0.01	-5.198	0.0072	185	0.05	6240.3	0.0414
GATA3(Zf),DR8/iTreg-Gata3-ChIP-Seq(GSE20898)/Homer	AGATSTNDNNDSAGATAASN	0.01	-5.143	0.0076	100	0.027	3135	0.0208
Pknox1(Homeobox)/ES-Prep1-ChIP-Seq(GSE63282)/Homer	SCTGTCAVTCAV	0.01	-5.099	0.0079	483	0.1306	17662.6	0.1171
HEB(bHLH)/mES-Heb-ChIP-Seq(GSE53233)/Homer	VCAGCTGBNN	0.01	-4.953	0.0091	2627	0.7106	104375	0.6919
Myf5(bHLH)/GM-Myf5-ChIP-Seq(GSE24852)/Homer	BAACAGCTGT	0.01	-4.836	0.0102	1355	0.3665	52411.9	0.3474
Ptf1a(bHLH)/Panc1-Ptf1a-ChIP-Seq(GSE47459)/Homer	ACAGCTGTTN	0.01	-4.824	0.0103	3010	0.8142	120424	0.7983
c-Myc(bHLH)/LNCAP-cMyc-ChIP-Seq(Unpublished)/Homer	VCCACGTG	0.01	-4.737	0.0112	908	0.2456	34537.5	0.2289
n-Myc(bHLH)/mES-nMyc-ChIP-Seq(GSE11431)/Homer	VRCCACGTGG	0.01	-4.678	0.0118	1158	0.3132	44555.9	0.2954
p53(p53)/Saos-p53-ChIP-Seq(GSE15780)/Homer	RRCATGYCYRGRCATGYYYN	0.1	-4.6	0.0127	160	0.0433	5409.1	0.0359
p53(p53)/Saos-p53-ChIP-Seq/Homer	RRCATGYCYRGRCATGYYYN	0.1	-4.6	0.0127	160	0.0433	5409.1	0.0359
Esrrb(NR)/mES-Esrrb-ChIP-Seq(GSE11431)/Homer	KTGACCTTGA	0.1	-4.596	0.0127	1074	0.2905	41222.7	0.2733
Pbx3(Homeobox)/GM12878-PBX3-ChIP-Seq(GSE32465)/Homer	SCTGTCAMTCAN	0.1	-4.591	0.0128	498	0.1347	18394.7	0.1219
ZNF317(Zf)/HEK293-ZNF317.GFP-ChIP-Seq(GSE58341)/Homer	GTCWGCTGTYYCTCT	0.1	-4.524	0.0136	171	0.0463	5833.1	0.0387
ZKSCAN1(Zf)/HepG2-ZKSCAN1-ChIP-Seq(Encode)/Homer	GCACAYAGTAGGKCY	0.1	-4.415	0.0151	73	0.0197	2254.9	0.0149
FXR(NR),IR1/Liver-FXR-ChIP-Seq(Chong_et_al.)/Homer	AGGTCANTGACCTB	0.1	-4.323	0.0165	770	0.2083	29208.4	0.1936
SpiB(ETS)/OCILY3-SPIB-ChIP-Seq(GSE56857)/Homer	AAAGRGGAAGTG	0.1	-4.315	0.0166	463	0.1252	17109.6	0.1134
THRb(NR)/HepG2-THRb.Flag-ChIP-Seq(Encode)/Homer	GGTCACCTGAGGTCA	0.1	-4.208	0.0184	1179	0.3189	45602.4	0.3023
COUP-TFII(NR)/K562-NR2F1-ChIP-Seq(Encode)/Homer	GKBCARAGGTCA	0.1	-4.152	0.0194	2089	0.5651	82566.9	0.5473
IRF:BATF(IRF:bZIP)/pDC-Irf8-ChIP-Seq(GSE66899)/Homer	CTTTCANTATGACTV	0.1	-4.085	0.0207	158	0.0427	5424.3	0.036
GATA3(Zf),DR4/iTreg-Gata3-ChIP-Seq(GSE20898)/Homer	AGATGKDGAGATAAG	0.1	-3.98	0.023	105	0.0284	3469.2	0.023
Six4(Homeobox)/MCF7-SIX4-ChIP-Seq(Encode)/Homer	TGWAAYCTGABACCB	0.1	-3.97	0.0231	94	0.0254	3067.2	0.0203
PAX3:FKHR-fusion(Paired,Homeobox)/Rh4-PAX3:FKHR-ChIP-Seq(GSE19063)/Homer	ACCRTGACTAATTNN	0.1	-3.965	0.0232	247	0.0668	8830.6	0.0585
ZNF136(Zf)/HEK293-ZNF136.GFP-ChIP-Seq(GSE58341)/Homer	YTKGATAHAGTATTCTWGGTNGGCA	0.1	-3.955	0.0234	114	0.0308	3806	0.0252
PAX6(Paired,Homeobox)/Forebrain-Pax6-ChIP-Seq(GSE66961)/Homer	NGTGTTCAVTSAAGCGKAAA	0.1	-3.774	0.0279	157	0.0425	5444.8	0.0361
Bach2(bZIP)/OCILy7-Bach2-ChIP-Seq(GSE44420)/Homer	TGCTGAGTCA	0.1	-3.724	0.0293	331	0.0895	12137.4	0.0805
Brn2(POU,Homeobox)/NPC-Brn2-ChIP-Seq(GSE35496)/Homer	ATGAATATTC	0.1	-3.696	0.03	99	0.0268	3290.2	0.0218
HINFP(Zf)/K562-HINFP.eGFP-ChIP-Seq(Encode)/Homer	TWVGGTCCGC	0.1	-3.664	0.0309	755	0.2042	28873.3	0.1914
Zfp57(Zf)/H1-ZFP57.HA-ChIP-Seq(GSE115387)/Homer	NANTGCSGCA	0.1	-3.616	0.0323	831	0.2248	31923.2	0.2116
RAR:RXR(NR),DR0/ES-RAR-ChIP-Seq(GSE56893)/Homer	AGGTCAAGGTCA	0.1	-3.565	0.0339	240	0.0649	8657.5	0.0574
Pax7(Paired,Homeobox)/Myoblast-Pax7-ChIP-Seq(GSE25064)/Homer	TAATCAATTA	0.1	-3.493	0.0364	91	0.0246	3025.1	0.0201
EKLF(Zf)/Erythrocyte-Klf1-ChIP-Seq(GSE20478)/Homer	NWGGGTGTGGCY	0.1	-3.491	0.0364	519	0.1404	19582.7	0.1298
ERRg(NR)/Kidney-ESRRG-ChIP-Seq(GSE104905)/Homer	GTGACCTTGRVN	0.1	-3.37	0.0409	1356	0.3668	53149.5	0.3523
VDR(NR),DR3/GM10855-VDR+vitD-ChIP-Seq(GSE22484)/Homer	ARAGGTCANWGAGTTCANNN	0.1	-3.324	0.0427	394	0.1066	14720.3	0.0976
OCT:OCT(POU,Homeobox)/NPC-Brn1-ChIP-Seq(GSE35496)/Homer	ATGAATATTCATGAG	0.1	-3.143	0.051	14	0.0038	338.8	0.0022
FOXA1:AR(Forkhead,NR)/LNCAP-AR-ChIP-Seq(GSE27824)/Homer	AGTAAACAAAAAAGAACAND	0.1	-3.027	0.0572	78	0.0211	2614.3	0.0173
Pax7(Paired,Homeobox),longest/Myoblast-Pax7-ChIP-Seq(GSE25064)/Homer	NTAATTDGCYAATTANNWWD	0.1	-2.984	0.0595	26	0.007	745.7	0.0049
RAR:RXR(NR),DR5/ES-RAR-ChIP-Seq(GSE56893)/Homer	RGGTCADNNAGAGGTCAV	0.1	-2.926	0.0629	76	0.0206	2555.9	0.0169
THRa(NR)/C17.2-THRa-ChIP-Seq(GSE38347)/Homer	GGTCANYTGAGGWCA	0.1	-2.91	0.0638	818	0.2213	31731.3	0.2103
NFkB-p65-Rel(RHD)/ThioMac-LPS-Expression(GSE23622)/Homer	GGAAATTCCC	0.1	-2.756	0.0741	118	0.0319	4166.5	0.0276
Reverb(NR),DR2/RAW-Reverba.biotin-ChIP-Seq(GSE45914)/Homer	GTRGGTCASTGGGTCA	0.1	-2.691	0.079	277	0.0749	10340.4	0.0685
OCT:OCT(POU,Homeobox,IR1)/NPC-Brn2-ChIP-Seq(GSE35496)/Homer	ATGAATWATTCATGA	0.1	-2.661	0.0811	21	0.0057	599.2	0.004
PGR(NR)/EndoStromal-PGR-ChIP-Seq(GSE69539)/Homer	AAGAACATWHTGTTC	0.1	-2.528	0.0925	333	0.0901	12597.4	0.0835
IRF8(IRF)/BMDM-IRF8-ChIP-Seq(GSE77884)/Homer	GRAASTGAAAST	0.1	-2.46	0.0987	511	0.1382	19682.3	0.1305
DUX(Homeobox)/C2C12-Dux-ChIP-Seq(GSE87279)/Homer	BCWGATTCAATCAAN	0.1	-2.442	0.1002	5	0.0014	95.5	0.0006
MafF(bZIP)/HepG2-MafF-ChIP-Seq(GSE31477)/Homer	HWWGTCAGCAWWTTT	0.1	-2.348	0.1098	295	0.0798	11164.4	0.074
ZBTB33(Zf)/GM12878-ZBTB33-ChIP-Seq(GSE32465)/Homer	GGVTCTCGCGAGAAC	0.1	-2.33	0.1115	119	0.0322	4296.9	0.0285
DUX4(Homeobox)/Myoblasts-DUX4.V5-ChIP-Seq(GSE75791)/Homer	NWTAAYCYAATCAWN	0.1	-2.313	0.1131	41	0.0111	1348.4	0.0089
CEBP(bZIP)/ThioMac-CEBPb-ChIP-Seq(GSE21512)/Homer	ATTGCGCAAC	0.1	-2.31	0.1131	787	0.2129	30804	0.2042
p53(p53)/mES-cMyc-ChIP-Seq(GSE11431)/Homer	ACATGCCCGGGCAT	1	-2.243	0.1207	42	0.0114	1394.6	0.0092
Hoxb4(Homeobox)/ES-Hoxb4-ChIP-Seq(GSE34014)/Homer	TGATTRATGGCY	1	-2.241	0.1207	263	0.0711	9941.7	0.0659
GRE(NR),IR3/RAW264.7-GRE-ChIP-Seq(Unpublished)/Homer	VAGRACAKWCTGTYC	1	-2.211	0.1239	382	0.1033	14661.5	0.0972
NRF(NRF)/Promoter/Homer	STGCGCATGCGC	1	-2.114	0.1363	431	0.1166	16654	0.1104
HNF1b(Homeobox)/PDAC-HNF1B-ChIP-Seq(GSE64557)/Homer	GTTAATNATTAA	1	-1.89	0.1699	142	0.0384	5302.2	0.0351
ELF1(ETS)/Jurkat-ELF1-ChIP-Seq(SRA014231)/Homer	AVCCGGAAGT	1	-1.853	0.176	1182	0.3197	47052.5	0.3119
Duxbl(Homeobox)/NIH3T3-Duxbl.HA-ChIP-Seq(GSE119782)/Homer	TAAYCYAATCAA	1	-1.801	0.1849	73	0.0197	2642.4	0.0175
ZNF41(Zf)/HEK293-ZNF41.GFP-ChIP-Seq(GSE58341)/Homer	CCTCATGGTGYCYTWYTCCCTTGTG	1	-1.743	0.1955	42	0.0114	1467.9	0.0097
T1ISRE(IRF)/ThioMac-Ifnb-Expression/Homer	ACTTTCGTTTCT	1	-1.657	0.2125	17	0.0046	545.5	0.0036
ETS:E-box(ETS,bHLH)/HPC7-Scl-ChIP-Seq(GSE22178)/Homer	AGGAARCAGCTG	1	-1.638	0.216	185	0.05	7078.2	0.0469
Nur77(NR)/K562-NR4A1-ChIP-Seq(GSE31363)/Homer	TGACCTTTNCNT	1	-1.57	0.2306	268	0.0725	10406.2	0.069
IRF1(IRF)/PBMC-IRF1-ChIP-Seq(GSE43036)/Homer	GAAAGTGAAAGT	1	-1.536	0.2381	201	0.0544	7752.9	0.0514
Twist(bHLH)/HMLE-TWIST1-ChIP-Seq(Chang_et_al)/Homer	VCAKCTGGNNNCCAGMTGBN	1	-1.488	0.2491	264	0.0714	10284.3	0.0682
bHLHE40(bHLH)/HepG2-BHLHE40-ChIP-Seq(GSE31477)/Homer	KCACGTGMCN	1	-1.48	0.2505	552	0.1493	21854.6	0.1449
GRE(NR),IR3/A549-GR-ChIP-Seq(GSE32465)/Homer	NRGVACABNVTGTYCY	1	-1.382	0.2754	228	0.0617	8894	0.059
BORIS(Zf)/K562-CTCFL-ChIP-Seq(GSE32465)/Homer	CNNBRGCGCCCCCTGSTGGC	1	-1.279	0.3046	661	0.1788	26401	0.175
ETS(ETS)/Promoter/Homer	AACCGGAAGT	1	-1.135	0.351	774	0.2094	31101	0.2062
GRHL2(CP2)/HBE-GRHL2-ChIP-Seq(GSE46194)/Homer	AAACYKGTTWDACMRGTTTB	1	-1.077	0.3708	528	0.1428	21174.8	0.1404
ISRE(IRF)/ThioMac-LPS-Expression(GSE23622)/Homer	AGTTTCASTTTC	1	-1.058	0.3773	81	0.0219	3151.8	0.0209
GFY(?)/Promoter/Homer	ACTACAATTCCC	1	-0.8953	0.4427	131	0.0354	5226.1	0.0346
TR4(NR),DR1/Hela-TR4-ChIP-Seq(GSE24685)/Homer	GAGGTCAAAGGTCA	1	-0.885	0.4462	226	0.0611	9077.5	0.0602
EBNA1(EBV-virus)/Raji-EBNA1-ChIP-Seq(GSE30709)/Homer	GGYAGCAYDTGCTDCCCNNN	1	-0.8778	0.4483	31	0.0084	1204.1	0.008
E-box(bHLH)/Promoter/Homer	SSGGTCACGTGA	1	-0.7932	0.4867	169	0.0457	6820.3	0.0452
CTCF-SatelliteElement(Zf?)/CD4+-CTCF-ChIP-Seq(Barski_et_al.)/Homer	TGCAGTTCCMVNWRTGGCCA	1	-0.7882	0.4879	34	0.0092	1347.2	0.0089
SCRT1(Zf)/HEK293-SCRT1.eGFP-ChIP-Seq(Encode)/Homer	GCAACAGGTG	1	-0.7855	0.4881	489	0.1323	19845.6	0.1316
E2A(bHLH)/proBcell-E2A-ChIP-Seq(GSE21978)/Homer	DNRCAGCTGY	1	-0.7813	0.4889	2200	0.5951	89619.2	0.5941
RARg(NR)/ES-RARg-ChIP-Seq(GSE30538)/Homer	AGGTCAAGGTCA	1	-0.77	0.4933	59	0.016	2365.6	0.0157
TFE3(bHLH)/MEF-TFE3-ChIP-Seq(GSE75757)/Homer	GTCACGTGACYV	1	-0.7646	0.4948	154	0.0417	6227.1	0.0413
GATA(Zf),IR4/iTreg-Gata3-ChIP-Seq(GSE20898)/Homer	NAGATWNBNATCTNN	1	-0.7622	0.4948	89	0.0241	3586.3	0.0238
Ascl2(bHLH)/ESC-Ascl2-ChIP-Seq(GSE97712)/Homer	SSRGCAGCTGCH	1	-0.7341	0.5076	1882	0.5091	76711.8	0.5085
p73(p53)/Trachea-p73-ChIP-Seq(PRJNA310161)/Homer	NRRRCAWGTCCDGRCATGYY	1	-0.734	0.5076	75	0.0203	3029.7	0.0201
IRF2(IRF)/Erythroblas-IRF2-ChIP-Seq(GSE36985)/Homer	GAAASYGAAASY	1	-0.6834	0.5315	153	0.0414	6235.2	0.0413
ZNF528(Zf)/HEK293-ZNF528.GFP-ChIP-Seq(GSE58341)/Homer	AGAAATGACTTCCCT	1	-0.6775	0.5334	10	0.0027	397.1	0.0026
ZNF382(Zf)/HEK293-ZNF382.GFP-ChIP-Seq(GSE58341)/Homer	GNCTGTASTRNTGBCTCHTT	1	-0.6132	0.5674	38	0.0103	1563.7	0.0104
CEBP:CEBP(bZIP)/MEF-Chop-ChIP-Seq(GSE35681)/Homer	NTNATGCAAYMNNHTGMAAY	1	-0.5921	0.5781	145	0.0392	5967.5	0.0396
ZFP3(Zf)/HEK293-ZFP3.GFP-ChIP-Seq(GSE58341)/Homer	GGGTTTTGAAGGATGARTAGGAGTT	1	-0.2868	0.7827	2	0.0005	110.9	0.0007
Bach1(bZIP)/K562-Bach1-ChIP-Seq(GSE31477)/Homer	AWWNTGCTGAGTCAT	1	-0.2192	0.8355	68	0.0184	3055	0.0203
CTCF(Zf)/CD4+-CTCF-ChIP-Seq(Barski_et_al.)/Homer	AYAGTGCCMYCTRGTGGCCA	1	-0.1838	0.8635	415	0.1123	17683	0.1172
LXRE(NR),DR4/RAW-LXRb.biotin-ChIP-Seq(GSE21512)/Homer	RGGTTACTANAGGTCA	1	-0.1635	0.8792	76	0.0206	3464.4	0.023
GFY-Staf(?,Zf)/Promoter/Homer	RACTACAATTCCCAGAAKGC	1	-0.1632	0.8792	87	0.0235	3938.5	0.0261
GFX(?)/Promoter/Homer	ATTCTCGCGAGA	1	-0.145	0.8913	28	0.0076	1381.6	0.0092
NRF1(NRF)/MCF7-NRF1-ChIP-Seq(Unpublished)/Homer	CTGCGCATGCGC	1	-0.1401	0.8937	335	0.0906	14468.8	0.0959
NFE2L2(bZIP)/HepG2-NFE2L2-ChIP-Seq(Encode)/Homer	AWWWTGCTGAGTCAT	1	-0.1074	0.9212	53	0.0143	2544.7	0.0169
Ronin(THAP)/ES-Thap11-ChIP-Seq(GSE51522)/Homer	RACTACAACTCCCAGVAKGC	1	-0.1016	0.9244	57	0.0154	2731.2	0.0181
NF-E2(bZIP)/K562-NFE2-ChIP-Seq(GSE31477)/Homer	GATGACTCAGCA	1	-0.09347	0.9298	72	0.0195	3408.9	0.0226
Pax7(Paired,Homeobox),long/Myoblast-Pax7-ChIP-Seq(GSE25064)/Homer	TAATCHGATTAC	1	-0.05631	0.9627	12	0.0032	734.4	0.0049
REST-NRSF(Zf)/Jurkat-NRSF-ChIP-Seq/Homer	GGMGCTGTCCATGGTGCTGA	1	-0.0135	1	17	0.0046	1116.5	0.0074
Nrf2(bZIP)/Lymphoblast-Nrf2-ChIP-Seq(GSE37589)/Homer	HTGCTGAGTCAT	1	-0.01314	1	54	0.0146	2916.5	0.0193
YY1(Zf)/Promoter/Homer	CAAGATGGCGGC	1	-0.006299	1	128	0.0346	6419.8	0.0426
ZEB2(Zf)/SNU398-ZEB2-ChIP-Seq(GSE103048)/Homer	GNMCAGGTGTGC	1	-0.000177	1	1437	0.3887	62971.7	0.4174
Snail1(Zf)/LS174T-SNAIL1.HA-ChIP-Seq(GSE127183)/Homer	TRCACCTGCY	1	-6.1e-05	1	1258	0.3403	55887.4	0.3705
Slug(Zf)/Mesoderm-Snai2-ChIP-Seq(GSE61475)/Homer	SNGCACCTGCHS	1	-1.1e-05	1	880	0.238	40487.4	0.2684
ZEB1(Zf)/PDAC-ZEB1-ChIP-Seq(GSE64557)/Homer	VCAGGTRDRY	1	0	1	2084	0.5637	92026.3	0.61
E2A(bHLH),near_PU.1/Bcell-PU.1-ChIP-Seq(GSE21512)/Homer	NVCACCTGBN	1	0	1	1836	0.4966	82213.6	0.545
