## Supplementary Table 3 for "AP-1 specifies developmental versus fibrotic extracellular matrix transcriptional programs in the lung"

### Sheet: De novo results
Supplementary Table 3: HOMER results from Figure 4c
De novo results
Rank	Consensus	Best Match (TF)	Best Match Source	Match Score	Log P-value (enrichment)	P-value (enrichment)	% Target Sequences	% Background Sequences	Detection Threshold
1	ATGAGTCA	Smad2::Smad3	Jaspar	0.988	-283.563	1e-123	49.83	19.24	6.24871
3	TGAGTGGGTG	Egr1(Zf)	Homer	0.888	-65.6505	1e-28	43.11	27.92	7.47603
3	ACTTCYAT	PB0058.1_Sfpi1_1	Jaspar	0.684	-44.7693	1e-19	48.99	36.01	2.77833
4	GGTCAGACAC	Tbox:Smad(T-box,MAD)	Homer	0.664	-50.5091	1e-21	68.57	54.71	4.97328
4	AGGATGGATGGA	HOXA1(Homeobox)	Homer	0.68	-48.6819	1e-21	48.49	34.97	7.18171
4	AATCACTC	GFI1	Jaspar	0.729	-41.367	1e-17	55.8	43.12	6.29104
5	GGGGCTGACT	MafA(bZIP)	Homer	0.698	-49.1121	1e-21	58.91	45.01	-0.161135
6	TCAAACAGTC	PRDM4	Jaspar	0.665	-42.5005	1e-18	48.4	35.79	4.8191
6	TGCTGGGTAGTG	ZNF143|STAF(Zf)	Homer	0.582	-41.3294	1e-17	48.99	36.53	5.64569
7	AGTGTGTTATCT	GATA3(Zf)	Homer	0.733	-40.0375	1e-17	72.44	60.49	-7.25172
7	TCACCACCAC	RUNX-AML(Runt)	Homer	0.683	-39.1573	1e-17	65.71	53.52	2.61165
8	TGTGGTGTCACA	CREB1	Jaspar	0.704	-36.8925	1e-16	60.34	48.4	5.45843
8	TGCTCCAC	ZNF354C	Jaspar	0.79	-24.6968	1e-10	75.88	67.07	6.29104
8	CCACTGTGGT	RUNX(Runt)	Homer	0.743	-34.171	1e-14	62.86	51.45	3.55215
9	CTAATTTAAACC	LIN54	Jaspar	0.7	-36.5873	1e-15	61.43	49.56	-5.67611
10	CTGGGATTWCCC	Gfi1b	Jaspar	0.705	-36.3568	1e-15	36.97	26.15	4.2511
11	TGGGGGTAGACA	PB0201.1_Zfp281_2	Jaspar	0.709	-31.6329	1e-13	12.86	6.7	9.04586
12	GRCATCATCAND	JUN	Jaspar	0.753	-30.2693	1e-13	72.27	62.05	5.57655
13	TAGATCTGATCA	PB0125.1_Gata3_2	Jaspar	0.724	-30.0268	1e-13	50	39.41	6.5177
14	TATCTCCACGAG	ZNF354C	Jaspar	0.645	-29.8569	1e-12	56.55	45.89	3.4153
15	GTATATATATAT	PB0080.1_Tbp_1	Jaspar	0.764	-29.7467	1e-12	66.72	56.28	4.54762
16	TGATTTTCTG	EWS:ERG-fusion(ETS)	Homer	0.718	-22.5811	1e-09	72.77	64.16	6.40437
17	GCTAGGAAGCCT	ETV4	Jaspar	0.638	-28.6976	1e-12	2.02	0.29	12.5081
18	CCTAAAATTCAT	PB0178.1_Sox8_2	Jaspar	0.663	-28.4223	1e-12	51.18	40.86	6.5177
19	ATTTAGCCCRAG	ZNF519(Zf)	Homer	0.65	-27.5511	1e-11	61.34	51.18	4.17629
23	GACCTACAGCTT	RORA(var.2)	Jaspar	0.577	-19.3921	1e-08	64.62	56.35	6.5177
24	GGTCGGGGACAG	AR-halfsite(NR)	Homer	0.673	-16.297	1e-07	1.34	0.25	9.31288
25	GTATGCCATTAG	Isl1	Jaspar	0.749	-8.35508	0.001	96.3	94	4.57179

### Sheet: Known results
Supplementary Table 3: HOMER results from Figure 4c
Known results
Motif Name	Consensus	P-value	Log P-value	q-value (Benjamini)	# of Target Sequences with Motif(of 1190)	% of Target Sequences with Motif	# of Background Sequences with Motif(of 155678)	% of Background Sequences with Motif
Fosl2(bZIP)/3T3L1-Fosl2-ChIP-Seq(GSE56872)/Homer	NATGASTCABNN	1e-129	-297.1	0	486	0.4084	19786.7	0.1271
Fos(bZIP)/TSC-Fos-ChIP-Seq(GSE110950)/Homer	NDATGASTCAYN	1e-127	-293.9	0	604	0.5076	30324.5	0.1947
Fra2(bZIP)/Striatum-Fra2-ChIP-Seq(GSE43429)/Homer	GGATGACTCATC	1e-123	-284	0	553	0.4647	26237.2	0.1685
JunB(bZIP)/DendriticCells-Junb-ChIP-Seq(GSE36099)/Homer	RATGASTCAT	1e-120	-278.6	0	583	0.4899	29346.7	0.1885
Fra1(bZIP)/BT549-Fra1-ChIP-Seq(GSE46166)/Homer	NNATGASTCATH	1e-119	-275.3	0	575	0.4832	28816.2	0.185
Atf3(bZIP)/GBM-ATF3-ChIP-Seq(GSE33912)/Homer	DATGASTCATHN	1e-119	-275.3	0	628	0.5277	33948.8	0.218
Jun-AP1(bZIP)/K562-cJun-ChIP-Seq(GSE31477)/Homer	GATGASTCATCN	1e-109	-252.8	0	389	0.3269	14520.2	0.0932
AP-1(bZIP)/ThioMac-PU.1-ChIP-Seq(GSE21512)/Homer	VTGACTCATC	1e-108	-249.1	0	652	0.5479	38410.4	0.2467
BATF(bZIP)/Th17-BATF-ChIP-Seq(GSE39756)/Homer	DATGASTCAT	1e-107	-248.5	0	604	0.5076	33522.2	0.2153
Bach2(bZIP)/OCILy7-Bach2-ChIP-Seq(GSE44420)/Homer	TGCTGAGTCA	1e-73	-170.2	0	304	0.2555	12383.6	0.0795
Egr1(Zf)/K562-Egr1-ChIP-Seq(GSE32465)/Homer	TGCGTGGGYG	1e-27	-64.41	0	667	0.5605	62450.5	0.401
NF-E2(bZIP)/K562-NFE2-ChIP-Seq(GSE31477)/Homer	GATGACTCAGCA	1e-25	-58.05	0	94	0.079	3385.9	0.0217
Stat3+il21(Stat)/CD4-Stat3-ChIP-Seq(GSE19198)/Homer	SVYTTCCNGGAARB	1e-22	-52.51	0	526	0.442	47457.7	0.3048
STAT4(Stat)/CD4-Stat4-ChIP-Seq(GSE22104)/Homer	NYTTCCWGGAAR	1e-22	-52.21	0	582	0.4891	54310.3	0.3488
MafK(bZIP)/C2C12-MafK-ChIP-Seq(GSE36030)/Homer	GCTGASTCAGCA	1e-21	-49.74	0	225	0.1891	15051.3	0.0967
Stat3(Stat)/mES-Stat3-ChIP-Seq(GSE11431)/Homer	CTTCCGGGAA	1e-21	-49.27	0	436	0.3664	37560.6	0.2412
MafA(bZIP)/Islet-MafA-ChIP-Seq(GSE30298)/Homer	TGCTGACTCA	1e-21	-48.62	0	563	0.4731	52743.6	0.3387
KLF14(Zf)/HEK293-KLF14.GFP-ChIP-Seq(GSE58341)/Homer	RGKGGGCGKGGC	1e-20	-48.09	0	1010	0.8487	114246	0.7337
Bach1(bZIP)/K562-Bach1-ChIP-Seq(GSE31477)/Homer	AWWNTGCTGAGTCAT	1e-20	-46.39	0	80	0.0672	3036.8	0.0195
WT1(Zf)/Kidney-WT1-ChIP-Seq(GSE90016)/Homer	MCTCCCMCRCAB	1e-19	-45.99	0	586	0.4924	56162.9	0.3607
Bcl6(Zf)/Liver-Bcl6-ChIP-Seq(GSE31578)/Homer	NNNCTTTCCAGGAAA	1e-19	-45.92	0	743	0.6244	76382	0.4905
KLF10(Zf)/HEK293-KLF10.GFP-ChIP-Seq(GSE58341)/Homer	GGGGGTGTGTCC	1e-19	-45.33	0	556	0.4672	52611.7	0.3379
NFE2L2(bZIP)/HepG2-NFE2L2-ChIP-Seq(Encode)/Homer	AWWWTGCTGAGTCAT	1e-19	-45.23	0	71	0.0597	2499.9	0.0161
EAR2(NR)/K562-NR2F6-ChIP-Seq(Encode)/Homer	NRBCARRGGTCA	1e-18	-42.99	0	775	0.6513	81406.2	0.5228
COUP-TFII(NR)/K562-NR2F1-ChIP-Seq(Encode)/Homer	GKBCARAGGTCA	1e-17	-41.42	0	807	0.6782	86175.4	0.5534
RUNX1(Runt)/Jurkat-RUNX1-ChIP-Seq(GSE29180)/Homer	AAACCACARM	1e-17	-41.24	0	601	0.505	59154.2	0.3799
KLF1(Zf)/HUDEP2-KLF1-CutnRun(GSE136251)/Homer	VDGGGYGGGGCY	1e-17	-40.73	0	780	0.6555	82661.5	0.5308
Egr2(Zf)/Thymocytes-Egr2-ChIP-Seq(GSE34254)/Homer	NGCGTGGGCGGR	1e-16	-38.52	0	254	0.2134	19542.2	0.1255
NPAS(bHLH)/Liver-NPAS-ChIP-Seq(GSE39860)/Homer	NVCACGTG	1e-16	-38.25	0	760	0.6387	80609.3	0.5177
RARa(NR)/K562-RARa-ChIP-Seq(Encode)/Homer	TTGAMCTTTG	1e-16	-37.34	0	1032	0.8672	120198	0.7719
Smad4(MAD)/ESC-SMAD4-ChIP-Seq(GSE29422)/Homer	VBSYGTCTGG	1e-16	-37.31	0	889	0.7471	98758.9	0.6342
COUP-TFII(NR)/Artia-Nr2f2-ChIP-Seq(GSE46497)/Homer	AGRGGTCA	1e-16	-37.19	0	873	0.7336	96507.9	0.6197
ZNF467(Zf)/HEK293-ZNF467.GFP-ChIP-Seq(GSE58341)/Homer	TGGGGAAGGGCM	1e-16	-36.98	0	717	0.6025	75214.5	0.483
Klf9(Zf)/GBM-Klf9-ChIP-Seq(GSE62211)/Homer	GCCACRCCCACY	1e-15	-35.84	0	491	0.4126	46929.5	0.3014
Nrf2(bZIP)/Lymphoblast-Nrf2-ChIP-Seq(GSE37589)/Homer	HTGCTGAGTCAT	1e-15	-35.77	0	70	0.0588	2933.9	0.0188
ETV1(ETS)/GIST48-ETV1-ChIP-Seq(GSE22441)/Homer	AACCGGAAGT	1e-15	-35.55	0	843	0.7084	92729.3	0.5955
Sp5(Zf)/mES-Sp5.Flag-ChIP-Seq(GSE72989)/Homer	RGKGGGCGGAGC	1e-15	-35.08	0	815	0.6849	88971.2	0.5713
RUNX2(Runt)/PCa-RUNX2-ChIP-Seq(GSE33889)/Homer	NWAACCACADNN	1e-15	-34.62	0	505	0.4244	48931.8	0.3142
RUNX(Runt)/HPC7-Runx1-ChIP-Seq(GSE22178)/Homer	SAAACCACAG	1e-14	-34.51	0	473	0.3975	45087.3	0.2895
KLF5(Zf)/LoVo-KLF5-ChIP-Seq(GSE49402)/Homer	DGGGYGKGGC	1e-14	-34.16	0	887	0.7454	99329.1	0.6379
ERRg(NR)/Kidney-ESRRG-ChIP-Seq(GSE104905)/Homer	GTGACCTTGRVN	1e-14	-34.1	0	556	0.4672	55343	0.3554
MNT(bHLH)/HepG2-MNT-ChIP-Seq(Encode)/Homer	DGCACACGTG	1e-14	-33.91	0	574	0.4824	57639.7	0.3701
NFkB-p65(RHD)/GM12787-p65-ChIP-Seq(GSE19485)/Homer	WGGGGATTTCCC	1e-14	-33.81	0	398	0.3345	36391.5	0.2337
NPAS2(bHLH)/Liver-NPAS2-ChIP-Seq(GSE39860)/Homer	KCCACGTGAC	1e-14	-33.4	0	632	0.5311	65130.5	0.4183
Nkx3.1(Homeobox)/LNCaP-Nkx3.1-ChIP-Seq(GSE28264)/Homer	AAGCACTTAA	1e-14	-33.35	0	943	0.7924	107665	0.6914
AP-2gamma(AP2)/MCF7-TFAP2C-ChIP-Seq(GSE21234)/Homer	SCCTSAGGSCAW	1e-14	-33.08	0	769	0.6462	83257.4	0.5347
Elf4(ETS)/BMDM-Elf4-ChIP-Seq(GSE88699)/Homer	ACTTCCKGKT	1e-14	-33.06	0	697	0.5857	73665.4	0.4731
Maz(Zf)/HepG2-Maz-ChIP-Seq(GSE31477)/Homer	GGGGGGGG	1e-14	-33.06	0	907	0.7622	102504	0.6583
Pitx1(Homeobox)/Chicken-Pitx1-ChIP-Seq(GSE38910)/Homer	TAATCCCN	1e-14	-32.68	0	1105	0.9286	133329	0.8562
LHX9(Homeobox)/Hct116-LHX9.V5-ChIP-Seq(GSE116822)/Homer	NGCTAATTAG	1e-14	-32.6	0	589	0.495	59882.1	0.3845
EHF(ETS)/LoVo-EHF-ChIP-Seq(GSE49402)/Homer	AVCAGGAAGT	1e-14	-32.45	0	752	0.6319	81149.2	0.5211
Rbpj1(?)/Panc1-Rbpj1-ChIP-Seq(GSE47459)/Homer	HTTTCCCASG	1e-14	-32.24	0	794	0.6672	86899.8	0.558
STAT1(Stat)/HelaS3-STAT1-ChIP-Seq(GSE12782)/Homer	NATTTCCNGGAAAT	1e-13	-32.17	0	230	0.1933	18096.4	0.1162
n-Myc(bHLH)/mES-nMyc-ChIP-Seq(GSE11431)/Homer	VRCCACGTGG	1e-13	-32.02	0	484	0.4067	47045.4	0.3021
CEBP:AP1(bZIP)/ThioMac-CEBPb-ChIP-Seq(GSE21512)/Homer	DRTGTTGCAA	1e-13	-31.85	0	386	0.3244	35453.4	0.2277
ERG(ETS)/VCaP-ERG-ChIP-Seq(GSE14097)/Homer	ACAGGAAGTG	1e-13	-31.7	0	878	0.7378	98745.7	0.6341
ETV4(ETS)/HepG2-ETV4-ChIP-Seq(ENCODE)/Homer	ACCGGAAGTG	1e-13	-31.49	0	781	0.6563	85348.6	0.5481
Pdx1(Homeobox)/Islet-Pdx1-ChIP-Seq(SRA008281)/Homer	YCATYAATCA	1e-13	-31.35	0	434	0.3647	41214.1	0.2647
MafB(bZIP)/BMM-Mafb-ChIP-Seq(GSE75722)/Homer	WNTGCTGASTCAGCANWTTY	1e-13	-31.28	0	279	0.2345	23506.1	0.1509
CEBP(bZIP)/ThioMac-CEBPb-ChIP-Seq(GSE21512)/Homer	ATTGCGCAAC	1e-13	-31.17	0	343	0.2882	30669.8	0.197
Fli1(ETS)/CD8-FLI-ChIP-Seq(GSE20898)/Homer	NRYTTCCGGH	1e-13	-31.15	0	761	0.6395	82744.4	0.5314
KLF6(Zf)/PDAC-KLF6-ChIP-Seq(GSE64557)/Homer	MKGGGYGTGGCC	1e-13	-31.11	0	803	0.6748	88466	0.5681
Hoxd11(Homeobox)/ChickenMSG-Hoxd11.Flag-ChIP-Seq(GSE86088)/Homer	VGCCATAAAA	1e-13	-31.03	0	829	0.6966	92072.3	0.5913
BMAL1(bHLH)/Liver-Bmal1-ChIP-Seq(GSE39860)/Homer	GNCACGTG	1e-13	-30.99	0	800	0.6723	88090.7	0.5657
Nkx2.5(Homeobox)/HL1-Nkx2.5.biotin-ChIP-Seq(GSE21529)/Homer	RRSCACTYAA	1e-13	-30.18	0	948	0.7966	109284	0.7018
Tlx?(NR)/NPC-H3K4me1-ChIP-Seq(GSE16256)/Homer	CTGGCAGSCTGCCA	1e-13	-30.15	0	398	0.3345	37262	0.2393
GLIS3(Zf)/Thyroid-Glis3.GFP-ChIP-Seq(GSE103297)/Homer	CTCCCTGGGAGGCCN	1e-13	-30.15	0	889	0.7471	100761	0.6471
Zfp281(Zf)/ES-Zfp281-ChIP-Seq(GSE81042)/Homer	CCCCTCCCCCAC	1e-13	-30.08	0	361	0.3034	32978	0.2118
AP-2alpha(AP2)/Hela-AP2alpha-ChIP-Seq(GSE31477)/Homer	ATGCCCTGAGGC	1e-13	-30.06	0	654	0.5496	68929.1	0.4426
STAT6(Stat)/Macrophage-Stat6-ChIP-Seq(GSE38377)/Homer	TTCCKNAGAA	1e-13	-29.95	0	339	0.2849	30489.7	0.1958
KLF3(Zf)/MEF-Klf3-ChIP-Seq(GSE44748)/Homer	NRGCCCCRCCCHBNN	1e-12	-29.69	0	552	0.4639	56057.5	0.36
Max(bHLH)/K562-Max-ChIP-Seq(GSE31477)/Homer	RCCACGTGGYYN	1e-12	-29.31	0	442	0.3714	42695.6	0.2742
STAT5(Stat)/mCD4+-Stat5-ChIP-Seq(GSE12346)/Homer	RTTTCTNAGAAA	1e-12	-29.01	0	255	0.2143	21344.8	0.1371
c-Myc(bHLH)/mES-cMyc-ChIP-Seq(GSE11431)/Homer	VVCCACGTGG	1e-12	-28.9	0	366	0.3076	33840	0.2173
CLOCK(bHLH)/Liver-Clock-ChIP-Seq(GSE39860)/Homer	GHCACGTG	1e-12	-28.84	0	403	0.3387	38181.3	0.2452
Hoxd13(Homeobox)/ChickenMSG-Hoxd13.Flag-ChIP-Seq(GSE86088)/Homer	NCYAATAAAA	1e-12	-28.71	0	600	0.5042	62396.3	0.4007
bZIP:IRF(bZIP,IRF)/Th17-BatF-ChIP-Seq(GSE39756)/Homer	NAGTTTCABTHTGACTNW	1e-12	-28.36	0	238	0.2	19637.5	0.1261
USF1(bHLH)/GM12878-Usf1-ChIP-Seq(GSE32465)/Homer	SGTCACGTGR	1e-12	-28.3	0	358	0.3008	33058.4	0.2123
E2F3(E2F)/MEF-E2F3-ChIP-Seq(GSE71376)/Homer	BTKGGCGGGAAA	1e-12	-28.23	0	529	0.4445	53610.7	0.3443
Usf2(bHLH)/C2C12-Usf2-ChIP-Seq(GSE36030)/Homer	GTCACGTGGT	1e-12	-28.13	0	260	0.2185	22063.6	0.1417
Klf4(Zf)/mES-Klf4-ChIP-Seq(GSE11431)/Homer	GCCACACCCA	1e-12	-27.83	0	423	0.3555	40815.5	0.2621
LEF1(HMG)/H1-LEF1-ChIP-Seq(GSE64758)/Homer	CCTTTGATST	1e-12	-27.77	0	378	0.3176	35517.1	0.2281
TCF4(bHLH)/SHSY5Y-TCF4-ChIP-Seq(GSE96915)/Homer	SMCATCTGKH	1e-12	-27.76	0	805	0.6765	89764.6	0.5764
Znf263(Zf)/K562-Znf263-ChIP-Seq(GSE31477)/Homer	CVGTSCTCCC	1e-12	-27.69	0	952	0.8	110593	0.7102
Esrrb(NR)/mES-Esrrb-ChIP-Seq(GSE11431)/Homer	KTGACCTTGA	1e-11	-27.46	0	440	0.3697	42951.4	0.2758
PU.1-IRF(ETS:IRF)/Bcell-PU.1-ChIP-Seq(GSE21512)/Homer	MGGAAGTGAAAC	1e-11	-27.36	0	700	0.5882	75775.8	0.4866
BHLHA15(bHLH)/NIH3T3-BHLHB8.HA-ChIP-Seq(GSE119782)/Homer	NAMCAGCTGK	1e-11	-27.23	0	778	0.6538	86248.5	0.5539
Atf7(bZIP)/3T3L1-Atf7-ChIP-Seq(GSE56872)/Homer	NGRTGACGTCAY	1e-11	-27.14	0	327	0.2748	29775.6	0.1912
NFAT:AP1(RHD,bZIP)/Jurkat-NFATC1-ChIP-Seq(Jolma_et_al.)/Homer	SARTGGAAAAWRTGAGTCAB	1e-11	-27.07	0	134	0.1126	9220.3	0.0592
RUNX-AML(Runt)/CD4+-PolII-ChIP-Seq(Barski_et_al.)/Homer	GCTGTGGTTW	1e-11	-26.59	0	451	0.379	44521.5	0.2859
FXR(NR),IR1/Liver-FXR-ChIP-Seq(Chong_et_al.)/Homer	AGGTCANTGACCTB	1e-11	-26.54	0	337	0.2832	31068.4	0.1995
NF1(CTF)/LNCAP-NF1-ChIP-Seq(Unpublished)/Homer	CYTGGCABNSTGCCAR	1e-11	-26.37	0	397	0.3336	38116.9	0.2448
Tcf7(HMG)/GM12878-TCF7-ChIP-Seq(Encode)/Homer	CTTTGATGTGSB	1e-11	-26.37	0	224	0.1882	18521.2	0.1189
CREB5(bZIP)/LNCaP-CREB5.V5-ChIP-Seq(GSE137775)/Homer	VVATGACGTCAT	1e-11	-26.27	0	252	0.2118	21573.1	0.1385
EBF1(EBF)/Near-E2A-ChIP-Seq(GSE21512)/Homer	GTCCCCWGGGGA	1e-11	-26.16	0	735	0.6176	80806.9	0.5189
RXR(NR),DR1/3T3L1-RXR-ChIP-Seq(GSE13511)/Homer	TAGGGCAAAGGTCA	1e-11	-26.12	0	699	0.5874	76041.6	0.4883
PU.1(ETS)/ThioMac-PU.1-ChIP-Seq(GSE21512)/Homer	AGAGGAAGTG	1e-11	-26.07	0	393	0.3303	37724.9	0.2423
STAT6(Stat)/CD4-Stat6-ChIP-Seq(GSE22104)/Homer	ABTTCYYRRGAA	1e-11	-26.05	0	319	0.2681	29124.6	0.187
Hoxa13(Homeobox)/ChickenMSG-Hoxa13.Flag-ChIP-Seq(GSE86088)/Homer	CYHATAAAAN	1e-11	-26.03	0	803	0.6748	90044	0.5782
Isl1(Homeobox)/Neuron-Isl1-ChIP-Seq(GSE31456)/Homer	CTAATKGV	1e-11	-25.98	0	772	0.6487	85841	0.5512
Tbr1(T-box)/Cortex-Tbr1-ChIP-Seq(GSE71384)/Homer	AAGGTGTKAA	1e-11	-25.84	0	650	0.5462	69717	0.4477
PRDM15(Zf)/ESC-Prdm15-ChIP-Seq(GSE73694)/Homer	YCCDNTCCAGGTTTT	1e-11	-25.42	0	632	0.5311	67524	0.4336
Rfx6(HTH)/Min6b1-Rfx6.HA-ChIP-Seq(GSE62844)/Homer	TGTTKCCTAGCAACM	1e-10	-25.23	0	686	0.5765	74621.4	0.4792
ELF5(ETS)/T47D-ELF5-ChIP-Seq(GSE30407)/Homer	ACVAGGAAGT	1e-10	-25.21	0	510	0.4286	52152.6	0.3349
TEAD3(TEA)/HepG2-TEAD3-ChIP-Seq(Encode)/Homer	TRCATTCCAG	1e-10	-24.98	0	580	0.4874	61007.3	0.3918
Smad2(MAD)/ES-SMAD2-ChIP-Seq(GSE29422)/Homer	CTGTCTGG	1e-10	-24.91	0	851	0.7151	97037.2	0.6231
PR(NR)/T47D-PR-ChIP-Seq(GSE31130)/Homer	VAGRACAKNCTGTBC	1e-10	-24.86	0	897	0.7538	103531	0.6648
Etv2(ETS)/ES-ER71-ChIP-Seq(GSE59402)/Homer	NNAYTTCCTGHN	1e-10	-24.71	0	637	0.5353	68402.4	0.4393
Twist2(bHLH)/Myoblast-Twist2.Ty1-ChIP-Seq(GSE127998)/Homer	MCAGCTGBYH	1e-10	-24.68	0	863	0.7252	98791.3	0.6344
NF1-halfsite(CTF)/LNCaP-NF1-ChIP-Seq(Unpublished)/Homer	YTGCCAAG	1e-10	-24.62	0	882	0.7412	101481	0.6517
ETS1(ETS)/Jurkat-ETS1-ChIP-Seq(GSE17954)/Homer	ACAGGAAGTG	1e-10	-24.48	0	697	0.5857	76317.4	0.4901
ELF3(ETS)/PDAC-ELF3-ChIP-Seq(GSE64557)/Homer	ANCAGGAAGT	1e-10	-24.36	0	497	0.4176	50806.9	0.3263
PPARa(NR),DR1/Liver-Ppara-ChIP-Seq(GSE47954)/Homer	VNAGGKCAAAGGTCA	1e-10	-23.92	0	638	0.5361	68795.4	0.4418
TATA-Box(TBP)/Promoter/Homer	CCTTTTAWAGSC	1e-10	-23.65	0	595	0.5	63353.2	0.4068
GSC(Homeobox)/FrogEmbryos-GSC-ChIP-Seq(DRA000576)/Homer	RGGATTAR	1e-10	-23.62	0	484	0.4067	49432.5	0.3174
Atf1(bZIP)/K562-ATF1-ChIP-Seq(GSE31477)/Homer	GATGACGTCA	1e-10	-23.58	0	398	0.3345	39008.6	0.2505
MITF(bHLH)/MastCells-MITF-ChIP-Seq(GSE48085)/Homer	RTCATGTGAC	1e-10	-23.49	0	549	0.4613	57570.6	0.3697
Ascl2(bHLH)/ESC-Ascl2-ChIP-Seq(GSE97712)/Homer	SSRGCAGCTGCH	1e-10	-23.45	0	721	0.6059	79848.1	0.5128
GABPA(ETS)/Jurkat-GABPa-ChIP-Seq(GSE17954)/Homer	RACCGGAAGT	1e-10	-23.4	0	654	0.5496	71048.2	0.4563
c-Myc(bHLH)/LNCAP-cMyc-ChIP-Seq(Unpublished)/Homer	VCCACGTG	1e-10	-23.29	0	384	0.3227	37424.6	0.2403
CRX(Homeobox)/Retina-Crx-ChIP-Seq(GSE20012)/Homer	GCTAATCC	1e-10	-23.15	0	848	0.7126	97209.7	0.6243
ZNF189(Zf)/HEK293-ZNF189.GFP-ChIP-Seq(GSE58341)/Homer	TGGAACAGMA	1e-09	-22.89	0	534	0.4487	55882.8	0.3589
NeuroG2(bHLH)/Fibroblast-NeuroG2-ChIP-Seq(GSE75910)/Homer	ACCATCTGTT	1e-09	-22.89	0	795	0.6681	90005.4	0.578
NFAT(RHD)/Jurkat-NFATC1-ChIP-Seq(Jolma_et_al.)/Homer	ATTTTCCATT	1e-09	-22.74	0	455	0.3824	46147.3	0.2963
c-Jun-CRE(bZIP)/K562-cJun-ChIP-Seq(GSE31477)/Homer	ATGACGTCATCY	1e-09	-22.73	0	229	0.1924	19813.8	0.1272
ZNF264(Zf)/HEK293-ZNF264.GFP-ChIP-Seq(GSE58341)/Homer	RGGGCACTAACY	1e-09	-22.68	0	453	0.3807	45920.5	0.2949
HEB(bHLH)/mES-Heb-ChIP-Seq(GSE53233)/Homer	VCAGCTGBNN	1e-09	-22.46	0	927	0.779	108603	0.6974
E2A(bHLH)/proBcell-E2A-ChIP-Seq(GSE21978)/Homer	DNRCAGCTGY	1e-09	-22.43	0	818	0.6874	93314.5	0.5992
Lhx3(Homeobox)/Neuron-Lhx3-ChIP-Seq(GSE31456)/Homer	ADBTAATTAR	1e-09	-22.32	0	596	0.5008	63932.7	0.4106
En1(Homeobox)/SUM149-EN1-ChIP-Seq(GSE120957)/Homer	NDCTAATTAS	1e-09	-22.26	0	675	0.5672	74188.6	0.4764
EBF2(EBF)/BrownAdipose-EBF2-ChIP-Seq(GSE97114)/Homer	NABTCCCWDGGGAVH	1e-09	-22.21	0	647	0.5437	70549.5	0.453
ZNF416(Zf)/HEK293-ZNF416.GFP-ChIP-Seq(GSE58341)/Homer	WDNCTGGGCA	1e-09	-22.2	0	775	0.6513	87531.3	0.5621
Bapx1(Homeobox)/VertebralCol-Bapx1-ChIP-Seq(GSE36672)/Homer	TTRAGTGSYK	1e-09	-22.1	0	897	0.7538	104443	0.6707
THRb(NR)/Liver-NR1A2-ChIP-Seq(GSE52613)/Homer	TRAGGTCA	1e-09	-21.99	0	1135	0.9538	140987	0.9054
NFkB-p65-Rel(RHD)/ThioMac-LPS-Expression(GSE23622)/Homer	GGAAATTCCC	1e-09	-21.99	0	73	0.0613	4232.3	0.0272
PPARE(NR),DR1/3T3L1-Pparg-ChIP-Seq(GSE13511)/Homer	TGACCTTTGCCCCA	1e-09	-21.95	0	605	0.5084	65212.3	0.4188
ERE(NR),IR3/MCF7-ERa-ChIP-Seq(Unpublished)/Homer	VAGGTCACNSTGACC	1e-09	-21.86	0	227	0.1908	19787.9	0.1271
MYB(HTH)/ERMYB-Myb-ChIPSeq(GSE22095)/Homer	GGCVGTTR	1e-09	-21.82	0	801	0.6731	91199.8	0.5857
Zic(Zf)/Cerebellum-ZIC1.2-ChIP-Seq(GSE60731)/Homer	CCTGCTGAGH	1e-09	-21.81	0	581	0.4882	62191.6	0.3994
HOXB13(Homeobox)/ProstateTumor-HOXB13-ChIP-Seq(GSE56288)/Homer	TTTTATKRGG	1e-09	-21.8	0	448	0.3765	45586.1	0.2927
Ap4(bHLH)/AML-Tfap4-ChIP-Seq(GSE45738)/Homer	NAHCAGCTGD	1e-09	-21.77	0	724	0.6084	80837.4	0.5191
Nr5a2(NR)/Pancreas-LRH1-ChIP-Seq(GSE34295)/Homer	BTCAAGGTCA	1e-09	-21.65	0	471	0.3958	48456	0.3112
Hoxa11(Homeobox)/ChickenMSG-Hoxa11.Flag-ChIP-Seq(GSE86088)/Homer	TTTTATGGCM	1e-09	-21.42	0	772	0.6487	87404.7	0.5613
Sox3(HMG)/NPC-Sox3-ChIP-Seq(GSE33059)/Homer	CCWTTGTY	1e-09	-21.39	0	734	0.6168	82309.5	0.5286
Hoxa9(Homeobox)/ChickenMSG-Hoxa9.Flag-ChIP-Seq(GSE86088)/Homer	RGCAATNAAA	1e-09	-21.37	0	885	0.7437	103002	0.6615
Ptf1a(bHLH)/Panc1-Ptf1a-ChIP-Seq(GSE47459)/Homer	ACAGCTGTTN	1e-09	-21.31	0	1034	0.8689	124788	0.8014
HLF(bZIP)/HSC-HLF.Flag-ChIP-Seq(GSE69817)/Homer	RTTATGYAAB	1e-09	-21.26	0	357	0.3	34809.9	0.2235
MyoD(bHLH)/Myotube-MyoD-ChIP-Seq(GSE21614)/Homer	RRCAGCTGYTSY	1e-09	-21.19	0	571	0.4798	61132.4	0.3926
CHR(?)/Hela-CellCycle-Expression/Homer	SRGTTTCAAA	1e-09	-21.15	0	306	0.2571	28878.4	0.1854
EKLF(Zf)/Erythrocyte-Klf1-ChIP-Seq(GSE20478)/Homer	NWGGGTGTGGCY	1e-09	-21.13	0	235	0.1975	20838	0.1338
Lhx2(Homeobox)/HFSC-Lhx2-ChIP-Seq(GSE48068)/Homer	TAATTAGN	1e-09	-21.13	0	429	0.3605	43485.4	0.2793
Atf2(bZIP)/3T3L1-Atf2-ChIP-Seq(GSE56872)/Homer	NRRTGACGTCAT	1e-09	-21.11	0	247	0.2076	22177.8	0.1424
Sp2(Zf)/HEK293-Sp2.eGFP-ChIP-Seq(Encode)/Homer	YGGCCCCGCCCC	1e-09	-20.9	0	915	0.7689	107415	0.6898
Atf4(bZIP)/MEF-Atf4-ChIP-Seq(GSE35681)/Homer	MTGATGCAAT	1e-09	-20.73	0	158	0.1328	12624.7	0.0811
Nkx6.1(Homeobox)/Islet-Nkx6.1-ChIP-Seq(GSE40975)/Homer	GKTAATGR	1e-08	-20.58	0	789	0.663	90014	0.578
Chop(bZIP)/MEF-Chop-ChIP-Seq(GSE35681)/Homer	ATTGCATCAT	1e-08	-20.54	0	126	0.1059	9392.3	0.0603
PBX2(Homeobox)/K562-PBX2-ChIP-Seq(Encode)/Homer	RTGATTKATRGN	1e-08	-20.53	0	371	0.3118	36689.1	0.2356
TEAD1(TEAD)/HepG2-TEAD1-ChIP-Seq(Encode)/Homer	CYRCATTCCA	1e-08	-20.49	0	520	0.437	54937.7	0.3528
TEAD(TEA)/Fibroblast-PU.1-ChIP-Seq(Unpublished)/Homer	YCWGGAATGY	1e-08	-20.4	0	368	0.3092	36369.6	0.2336
Atoh1(bHLH)/Cerebellum-Atoh1-ChIP-Seq(GSE22111)/Homer	VNRVCAGCTGGY	1e-08	-20.33	0	680	0.5714	75540.2	0.4851
HIF-1b(HLH)/T47D-HIF1b-ChIP-Seq(GSE59937)/Homer	RTACGTGC	1e-08	-20.32	0	629	0.5286	68889.4	0.4424
Erra(NR)/HepG2-Erra-ChIP-Seq(GSE31477)/Homer	CAAAGGTCAG	1e-08	-20.26	0	945	0.7941	111938	0.7188
AMYB(HTH)/Testes-AMYB-ChIP-Seq(GSE44588)/Homer	TGGCAGTTGG	1e-08	-20.21	0	738	0.6202	83277.3	0.5348
Tcf21(bHLH)/ArterySmoothMuscle-Tcf21-ChIP-Seq(GSE61369)/Homer	NAACAGCTGG	1e-08	-19.73	0	632	0.5311	69498.3	0.4463
Ascl1(bHLH)/NeuralTubes-Ascl1-ChIP-Seq(GSE55840)/Homer	NNVVCAGCTGBN	1e-08	-19.51	0	846	0.7109	98228.1	0.6308
TEAD4(TEA)/Tropoblast-Tead4-ChIP-Seq(GSE37350)/Homer	CCWGGAATGY	1e-08	-19.42	0	489	0.4109	51436.8	0.3303
Ets1-distal(ETS)/CD4+-PolII-ChIP-Seq(Barski_et_al.)/Homer	MACAGGAAGT	1e-08	-19.4	0	267	0.2244	24869.6	0.1597
Npas4(bHLH)/Neuron-Npas4-ChIP-Seq(GSE127793)/Homer	NHRTCACGACDN	1e-08	-19.37	0	495	0.416	52202.4	0.3352
EWS:FLI1-fusion(ETS)/SK_N_MC-EWS:FLI1-ChIP-Seq(SRA014231)/Homer	VACAGGAAAT	1e-08	-19.25	0	446	0.3748	46179.9	0.2966
Unknown-ESC-element(?)/mES-Nanog-ChIP-Seq(GSE11724)/Homer	CACAGCAGGGGG	1e-08	-19.23	0	457	0.384	47541.5	0.3053
BMYB(HTH)/Hela-BMYB-ChIP-Seq(GSE27030)/Homer	NHAACBGYYV	1e-08	-19.16	0	716	0.6017	80742.6	0.5185
Bcl11a(Zf)/HSPC-BCL11A-ChIP-Seq(GSE104676)/Homer	TYTGACCASWRG	1e-08	-19.08	0	474	0.3983	49694.6	0.3191
PRDM10(Zf)/HEK293-PRDM10.eGFP-ChIP-Seq(Encode)/Homer	TGGTACATTCCA	1e-08	-19.04	0	403	0.3387	41004.2	0.2633
NFIL3(bZIP)/HepG2-NFIL3-ChIP-Seq(Encode)/Homer	VTTACGTAAYNNNNN	1e-08	-18.74	0	300	0.2521	28857.6	0.1853
Reverb(NR),DR2/RAW-Reverba.biotin-ChIP-Seq(GSE45914)/Homer	GTRGGTCASTGGGTCA	1e-08	-18.57	0	138	0.116	10948.2	0.0703
TEAD2(TEA)/Py2T-Tead2-ChIP-Seq(GSE55709)/Homer	CCWGGAATGY	1e-08	-18.47	0	328	0.2756	32216.9	0.2069
p63(p53)/Keratinocyte-p63-ChIP-Seq(GSE17611)/Homer	NNDRCATGYCYNRRCATGYH	1e-08	-18.46	0	258	0.2168	24093	0.1547
bHLHE41(bHLH)/proB-Bhlhe41-ChIP-Seq(GSE93764)/Homer	KCACGTGMCN	1e-07	-18.39	0	660	0.5546	73654.2	0.473
Hoxd10(Homeobox)/ChickenMSG-Hoxd10.Flag-ChIP-Seq(GSE86088)/Homer	GGCMATGAAA	1e-07	-18.04	0	480	0.4034	50809.3	0.3263
Zic2(Zf)/ESC-Zic2-ChIP-Seq(SRP197560)/Homer	CHCAGCRGGRGG	1e-07	-18.02	0	423	0.3555	43782	0.2812
ELF1(ETS)/Jurkat-ELF1-ChIP-Seq(SRA014231)/Homer	AVCCGGAAGT	1e-07	-18.01	0	469	0.3941	49453.5	0.3176
Lhx1(Homeobox)/EmbryoCarcinoma-Lhx1-ChIP-Seq(GSE70957)/Homer	NNYTAATTAR	1e-07	-17.66	0	427	0.3588	44398	0.2851
Nkx2.2(Homeobox)/NPC-Nkx2.2-ChIP-Seq(GSE61673)/Homer	BTBRAGTGSN	1e-07	-17.65	0	889	0.7471	104923	0.6738
DLX2(Homeobox)/BasalGanglia-Dlx2-ChIP-seq(GSE124936)/Homer	NNNTAATTAS	1e-07	-17.51	0	550	0.4622	59813.4	0.3841
EWS:ERG-fusion(ETS)/CADO_ES1-EWS:ERG-ChIP-Seq(SRA014231)/Homer	ATTTCCTGTN	1e-07	-17.47	0	447	0.3756	46928.6	0.3014
Otx2(Homeobox)/EpiLC-Otx2-ChIP-Seq(GSE56098)/Homer	NYTAATCCYB	1e-07	-17.23	0	359	0.3017	36298.8	0.2331
Tbx6(T-box)/ESC-Tbx6-ChIP-Seq(GSE93524)/Homer	DAGGTGTBAA	1e-07	-17.19	0	590	0.4958	65054.4	0.4178
Elk1(ETS)/Hela-Elk1-ChIP-Seq(GSE31477)/Homer	HACTTCCGGY	1e-07	-17.13	0	494	0.4151	52894	0.3397
THRb(NR)/HepG2-THRb.Flag-ChIP-Seq(Encode)/Homer	GGTCACCTGAGGTCA	1e-07	-17.12	0	458	0.3849	48413.5	0.3109
Zic3(Zf)/mES-Zic3-ChIP-Seq(GSE37889)/Homer	GGCCYCCTGCTGDGH	1e-07	-17.09	0	507	0.4261	54540.3	0.3502
Sox21(HMG)/ESC-SOX21-ChIP-Seq(GSE110505)/Homer	BCCWTTGTBYKV	1e-07	-17.09	0	737	0.6193	84359.5	0.5417
PRDM1(Zf)/Hela-PRDM1-ChIP-Seq(GSE31477)/Homer	ACTTTCACTTTC	1e-07	-16.71	0	310	0.2605	30639.2	0.1968
MyoG(bHLH)/C2C12-MyoG-ChIP-Seq(GSE36024)/Homer	AACAGCTG	1e-07	-16.7	0	669	0.5622	75513.8	0.4849
ZBTB18(Zf)/HEK293-ZBTB18.GFP-ChIP-Seq(GSE58341)/Homer	AACATCTGGA	1e-07	-16.69	0	369	0.3101	37685.7	0.242
IRF3(IRF)/BMDM-Irf3-ChIP-Seq(GSE67343)/Homer	AGTTTCAKTTTC	1e-07	-16.64	0	193	0.1622	17255.5	0.1108
PSE(SNAPc)/K562-mStart-Seq/Homer	WAVTCACCMTAASYDAAAAG	1e-07	-16.59	0	256	0.2151	24385.1	0.1566
Tbx5(T-box)/HL1-Tbx5.biotin-ChIP-Seq(GSE21529)/Homer	AGGTGTCA	1e-07	-16.55	0	1071	0.9	131951	0.8474
Sox6(HMG)/Myotubes-Sox6-ChIP-Seq(GSE32627)/Homer	CCATTGTTNY	1e-07	-16.45	0	660	0.5546	74434.6	0.478
HIC1(Zf)/Treg-ZBTB29-ChIP-Seq(GSE99889)/Homer	TGCCAGCB	1e-07	-16.4	0	957	0.8042	115054	0.7388
Foxo1(Forkhead)/RAW-Foxo1-ChIP-Seq(Fan_et_al.)/Homer	CTGTTTAC	1e-07	-16.38	0	798	0.6706	92870.1	0.5964
Sox15(HMG)/CPA-Sox15-ChIP-Seq(GSE62909)/Homer	RAACAATGGN	1e-07	-16.33	0	514	0.4319	55716.3	0.3578
Mef2b(MADS)/HEK293-Mef2b.V5-ChIP-Seq(GSE67450)/Homer	GCTATTTTTGGM	1e-07	-16.29	0	355	0.2983	36136.7	0.2321
ZNF711(Zf)/SHSY5Y-ZNF711-ChIP-Seq(GSE20673)/Homer	AGGCCTAG	1e-07	-16.13	0	908	0.763	108183	0.6947
Meis1(Homeobox)/MastCells-Meis1-ChIP-Seq(GSE48085)/Homer	VGCTGWCAVB	1e-06	-16.12	0	825	0.6933	96664.9	0.6208
Smad3(MAD)/NPC-Smad3-ChIP-Seq(GSE36673)/Homer	TWGTCTGV	1e-06	-15.87	0	1044	0.8773	128044	0.8223
AR-halfsite(NR)/LNCaP-AR-ChIP-Seq(GSE27824)/Homer	CCAGGAACAG	1e-06	-15.78	0	1125	0.9454	140806	0.9042
SPDEF(ETS)/VCaP-SPDEF-ChIP-Seq(SRA014231)/Homer	ASWTCCTGBT	1e-06	-15.67	0	633	0.5319	71237.4	0.4575
Six2(Homeobox)/NephronProgenitor-Six2-ChIP-Seq(GSE39837)/Homer	GWAAYHTGAKMC	1e-06	-15.64	0	480	0.4034	51722	0.3321
NeuroD1(bHLH)/Islet-NeuroD1-ChIP-Seq(GSE30298)/Homer	GCCATCTGTT	1e-06	-15.55	0	536	0.4504	58817.5	0.3777
Sp1(Zf)/Promoter/Homer	GGCCCCGCCCCC	1e-06	-15.51	0	363	0.305	37371.4	0.24
E2F6(E2F)/Hela-E2F6-ChIP-Seq(GSE31477)/Homer	GGCGGGAARN	1e-06	-15.41	0	450	0.3782	48072	0.3087
PU.1:IRF8(ETS:IRF)/pDC-Irf8-ChIP-Seq(GSE66899)/Homer	GGAAGTGAAAST	1e-06	-15.41	0	145	0.1218	12313.6	0.0791
Myf5(bHLH)/GM-Myf5-ChIP-Seq(GSE24852)/Homer	BAACAGCTGT	1e-06	-15.37	0	496	0.4168	53836.9	0.3457
Nanog(Homeobox)/mES-Nanog-ChIP-Seq(GSE11724)/Homer	RGCCATTAAC	1e-06	-15.34	0	1096	0.921	136239	0.8749
Eomes(T-box)/H9-Eomes-ChIP-Seq(GSE26097)/Homer	ATTAACACCT	1e-06	-15.33	0	808	0.679	94672.3	0.608
Elk4(ETS)/Hela-Elk4-ChIP-Seq(GSE31477)/Homer	NRYTTCCGGY	1e-06	-15.05	0	488	0.4101	52958.7	0.3401
ZNF341(Zf)/EBV-ZNF341-ChIP-Seq(GSE113194)/Homer	GGAACAGCCG	1e-06	-14.98	0	493	0.4143	53617.2	0.3443
CRE(bZIP)/Promoter/Homer	CSGTGACGTCAC	1e-06	-14.77	0	202	0.1697	18742.8	0.1204
ZNF322(Zf)/HEK293-ZNF322.GFP-ChIP-Seq(GSE58341)/Homer	GAGCCTGGTACTGWGCCTGR	1e-06	-14.77	0	262	0.2202	25625.9	0.1646
HRE(HSF)/Striatum-HSF1-ChIP-Seq(GSE38000)/Homer	TTCTAGAABNTTCTA	1e-06	-14.7	0	170	0.1429	15192.4	0.0976
Nkx2.1(Homeobox)/LungAC-Nkx2.1-ChIP-Seq(GSE43252)/Homer	RSCACTYRAG	1e-06	-14.49	0	1020	0.8571	124946	0.8024
Gli2(Zf)/GM2-Gli2-ChIP-Chip(GSE112702)/Homer	YSTGGGTGGTCT	1e-06	-14.31	0	241	0.2025	23330.4	0.1498
Hnf6b(Homeobox)/LNCaP-Hnf6b-ChIP-Seq(GSE106305)/Homer	TATTGAYY	1e-06	-14.21	0	333	0.2798	34222.5	0.2198
ETS:RUNX(ETS,Runt)/Jurkat-RUNX1-ChIP-Seq(GSE17954)/Homer	RCAGGATGTGGT	1e-06	-14.17	0	107	0.0899	8565.2	0.055
SF1(NR)/H295R-Nr5a1-ChIP-Seq(GSE44220)/Homer	CAAGGHCANV	1e-06	-14.1	0	317	0.2664	32345.9	0.2077
Tcf12(bHLH)/GM12878-Tcf12-ChIP-Seq(GSE32465)/Homer	VCAGCTGYTG	1e-06	-14.09	0	635	0.5336	72188.7	0.4636
JunD(bZIP)/K562-JunD-ChIP-Seq/Homer	ATGACGTCATCN	1e-06	-13.85	0	92	0.0773	7092	0.0455
Sox2(HMG)/mES-Sox2-ChIP-Seq(GSE11431)/Homer	BCCATTGTTC	1e-05	-13.79	0	449	0.3773	48597.1	0.3121
IRF:BATF(IRF:bZIP)/pDC-Irf8-ChIP-Seq(GSE66899)/Homer	CTTTCANTATGACTV	1e-05	-13.78	0	74	0.0622	5319.4	0.0342
CDX4(Homeobox)/ZebrafishEmbryos-Cdx4.Myc-ChIP-Seq(GSE48254)/Homer	NGYCATAAAWCH	1e-05	-13.68	0	350	0.2941	36471.2	0.2342
Tcfcp2l1(CP2)/mES-Tcfcp2l1-ChIP-Seq(GSE11431)/Homer	NRAACCRGTTYRAACCRGYT	1e-05	-13.66	0	154	0.1294	13690.7	0.0879
Zac1(Zf)/Neuro2A-Plagl1-ChIP-Seq(GSE75942)/Homer	HAWGRGGCCM	1e-05	-13.66	0	1038	0.8723	127922	0.8215
Olig2(bHLH)/Neuron-Olig2-ChIP-Seq(GSE30882)/Homer	RCCATMTGTT	1e-05	-13.61	0	841	0.7067	99936.4	0.6418
Rfx5(HTH)/GM12878-Rfx5-ChIP-Seq(GSE31477)/Homer	SCCTAGCAACAG	1e-05	-13.56	0	236	0.1983	22984.1	0.1476
ZNF415(Zf)/HEK293-ZNF415.GFP-ChIP-Seq(GSE58341)/Homer	GRTGMTRGAGCC	1e-05	-13.5	0	421	0.3538	45241.3	0.2905
Arnt:Ahr(bHLH)/MCF7-Arnt-ChIP-Seq(Lo_et_al.)/Homer	TBGCACGCAA	1e-05	-13.42	0	432	0.363	46638.3	0.2995
Tbet(T-box)/CD8-Tbet-ChIP-Seq(GSE33802)/Homer	AGGTGTGAAM	1e-05	-13.38	0	514	0.4319	56949.9	0.3657
HRE(HSF)/HepG2-HSF1-ChIP-Seq(GSE31477)/Homer	BSTTCTRGAABVTTCYAGAA	1e-05	-13.32	0	144	0.121	12678.9	0.0814
Tgif2(Homeobox)/mES-Tgif2-ChIP-Seq(GSE55404)/Homer	TGTCANYT	1e-05	-13.31	0	1039	0.8731	128200	0.8233
Tgif1(Homeobox)/mES-Tgif1-ChIP-Seq(GSE55404)/Homer	YTGWCADY	1e-05	-13.23	0	1002	0.842	122788	0.7885
DLX1(Homeobox)/BasalGanglia-Dlx1-ChIP-seq(GSE124936)/Homer	NSNNTAATTA	1e-05	-13.23	0	485	0.4076	53350.7	0.3426
Sox10(HMG)/SciaticNerve-Sox3-ChIP-Seq(GSE35132)/Homer	CCWTTGTYYB	1e-05	-13.2	0	699	0.5874	81000	0.5202
LRF(Zf)/Erythroblasts-ZBTB7A-ChIP-Seq(GSE74977)/Homer	AAGACCCYYN	1e-05	-13.19	0	826	0.6941	98074.3	0.6298
Gfi1b(Zf)/HPC7-Gfi1b-ChIP-Seq(GSE22178)/Homer	MAATCACTGC	1e-05	-13.11	0	338	0.284	35233.4	0.2263
Nr5a2(NR)/mES-Nr5a2-ChIP-Seq(GSE19019)/Homer	BTCAAGGTCA	1e-05	-13.03	0	363	0.305	38300.3	0.246
MafF(bZIP)/HepG2-MafF-ChIP-Seq(GSE31477)/Homer	HWWGTCAGCAWWTTT	1e-05	-12.94	0	127	0.1067	10928.1	0.0702
ZFX(Zf)/mES-Zfx-ChIP-Seq(GSE11431)/Homer	AGGCCTRG	1e-05	-12.89	0	750	0.6303	87937.7	0.5647
Tcf3(HMG)/mES-Tcf3-ChIP-Seq(GSE11724)/Homer	ASWTCAAAGG	1e-05	-12.73	0	159	0.1336	14477.8	0.093
FOXM1(Forkhead)/MCF7-FOXM1-ChIP-Seq(GSE72977)/Homer	TRTTTACTTW	1e-05	-12.58	0	435	0.3655	47367	0.3042
Sox17(HMG)/Endoderm-Sox17-ChIP-Seq(GSE61475)/Homer	CCATTGTTYB	1e-05	-12.46	0	362	0.3042	38407.2	0.2466
Sox4(HMG)/proB-Sox4-ChIP-Seq(GSE50066)/Homer	YCTTTGTTCC	1e-05	-12.36	0	448	0.3765	49087.7	0.3152
HNF4a(NR),DR1/HepG2-HNF4a-ChIP-Seq(GSE25021)/Homer	CARRGKBCAAAGTYCA	1e-05	-12.35	0	313	0.263	32507.2	0.2088
TRPS1(Zf)/MCF7-TRPS1-ChIP-Seq(GSE107013)/Homer	AGATAAGANN	1e-05	-12.25	0	692	0.5815	80529.9	0.5171
VDR(NR),DR3/GM10855-VDR+vitD-ChIP-Seq(GSE22484)/Homer	ARAGGTCANWGAGTTCANNN	1e-05	-12.11	0	167	0.1403	15536.3	0.0998
NFkB-p50,p52(RHD)/Monocyte-p50-ChIP-Chip(Schreiber_et_al.)/Homer	GGGGGAATCCCC	1e-05	-12.1	0	130	0.1092	11447.1	0.0735
ZBTB12(Zf)/HEK293-ZBTB12.GFP-ChIP-Seq(GSE58341)/Homer	NGNTCTAGAACCNGV	1e-05	-11.91	0	304	0.2555	31596.4	0.2029
IRF4(IRF)/GM12878-IRF4-ChIP-Seq(GSE32465)/Homer	ACTGAAACCA	1e-05	-11.83	0	234	0.1966	23316.8	0.1497
Sox9(HMG)/Limb-SOX9-ChIP-Seq(GSE73225)/Homer	AGGVNCCTTTGT	1e-05	-11.75	0	469	0.3941	51998.7	0.3339
Foxh1(Forkhead)/hESC-FOXH1-ChIP-Seq(GSE29422)/Homer	NNTGTGGATTSS	1e-05	-11.75	0	294	0.2471	30455.7	0.1956
Mef2c(MADS)/GM12878-Mef2c-ChIP-Seq(GSE32465)/Homer	DCYAAAAATAGM	1e-05	-11.64	0	191	0.1605	18399.1	0.1182
GRHL2(CP2)/HBE-GRHL2-ChIP-Seq(GSE46194)/Homer	AAACYKGTTWDACMRGTTTB	1e-05	-11.61	0	217	0.1824	21408.2	0.1375
IRF8(IRF)/BMDM-IRF8-ChIP-Seq(GSE77884)/Homer	GRAASTGAAAST	1e-05	-11.55	0	204	0.1714	19922.6	0.1279
CEBP:CEBP(bZIP)/MEF-Chop-ChIP-Seq(GSE35681)/Homer	NTNATGCAAYMNNHTGMAAY	1e-05	-11.53	0	75	0.063	5780.8	0.0371
NFY(CCAAT)/Promoter/Homer	RGCCAATSRG	0.0001	-11.39	0	446	0.3748	49276.7	0.3164
Fox:Ebox(Forkhead,bHLH)/Panc1-Foxa2-ChIP-Seq(GSE47459)/Homer	NNNVCTGWGYAAACASN	0.0001	-11.38	0	493	0.4143	55204.3	0.3545
Unknown(Homeobox)/Limb-p300-ChIP-Seq/Homer	SSCMATWAAA	0.0001	-11.35	0	270	0.2269	27737.8	0.1781
bHLHE40(bHLH)/HepG2-BHLHE40-ChIP-Seq(GSE31477)/Homer	KCACGTGMCN	0.0001	-11.33	0	233	0.1958	23371.8	0.1501
Hoxa10(Homeobox)/ChickenMSG-Hoxa10.Flag-ChIP-Seq(GSE86088)/Homer	GGYAATGAAA	0.0001	-11.3	0	255	0.2143	25975.6	0.1668
HIF2a(bHLH)/785_O-HIF2a-ChIP-Seq(GSE34871)/Homer	GCACGTACCC	0.0001	-11.29	0	257	0.216	26216.6	0.1684
FoxD3(forkhead)/ZebrafishEmbryo-Foxd3.biotin-ChIP-seq(GSE106676)/Homer	TGTTTAYTTAGC	0.0001	-11.12	0	378	0.3176	40941.9	0.2629
Cdx2(Homeobox)/mES-Cdx2-ChIP-Seq(GSE14586)/Homer	GYMATAAAAH	0.0001	-11.05	0	255	0.2143	26069.9	0.1674
Tbx21(T-box)/GM12878-TBX21-ChIP-Seq(Encode)/Homer	AGGTGTGAAA	0.0001	-10.97	0	481	0.4042	53884.8	0.346
FOXA1(Forkhead)/LNCAP-FOXA1-ChIP-Seq(GSE27824)/Homer	WAAGTAAACA	0.0001	-10.87	0	476	0.4	53299.6	0.3423
GATA3(Zf)/iTreg-Gata3-ChIP-Seq(GSE20898)/Homer	AGATAASR	0.0001	-10.87	0	564	0.4739	64529.2	0.4144
Hoxc9(Homeobox)/Ainv15-Hoxc9-ChIP-Seq(GSE21812)/Homer	GGCCATAAATCA	0.0001	-10.79	0	218	0.1832	21803	0.14
ARE(NR)/LNCAP-AR-ChIP-Seq(GSE27824)/Homer	RGRACASNSTGTYCYB	0.0001	-10.73	0	183	0.1538	17765.7	0.1141
GLI3(Zf)/Limb-GLI3-ChIP-Chip(GSE11077)/Homer	CGTGGGTGGTCC	0.0001	-10.67	0	125	0.105	11256.9	0.0723
Hoxd12(Homeobox)/ChickenMSG-Hoxd12.Flag-ChIP-Seq(GSE86088)/Homer	HDGYAATGAAAN	0.0001	-10.57	0	598	0.5025	69076.8	0.4436
FOXK1(Forkhead)/HEK293-FOXK1-ChIP-Seq(GSE51673)/Homer	NVWTGTTTAC	0.0001	-10.51	0	442	0.3714	49195	0.3159
PRDM9(Zf)/Testis-DMC1-ChIP-Seq(GSE35498)/Homer	ADGGYAGYAGCATCT	0.0001	-10.48	0	279	0.2345	29155.6	0.1872
ZNF143|STAF(Zf)/CUTLL-ZNF143-ChIP-Seq(GSE29600)/Homer	ATTTCCCAGVAKSCY	0.0001	-10.36	0	276	0.2319	28843.1	0.1852
PGR(NR)/EndoStromal-PGR-ChIP-Seq(GSE69539)/Homer	AAGAACATWHTGTTC	0.0001	-10.28	0.0001	136	0.1143	12578.4	0.0808
ZNF7(Zf)/HepG2-ZNF7.Flag-ChIP-Seq(Encode)/Homer	CTGCCWVCTTTTRTA	0.0001	-10.24	0.0001	281	0.2361	29490.4	0.1894
PAX3:FKHR-fusion(Paired,Homeobox)/Rh4-PAX3:FKHR-ChIP-Seq(GSE19063)/Homer	ACCRTGACTAATTNN	0.0001	-10.21	0.0001	102	0.0857	8867.9	0.0569
PAX5(Paired,Homeobox)/GM12878-PAX5-ChIP-Seq(GSE32465)/Homer	GCAGCCAAGCRTGACH	0.0001	-10.19	0.0001	289	0.2429	30478.7	0.1957
Oct6(POU,Homeobox)/NPC-Pou3f1-ChIP-Seq(GSE35496)/Homer	WATGCAAATGAG	0.0001	-9.79	0.0001	171	0.1437	16690.1	0.1072
Brn1(POU,Homeobox)/NPC-Brn1-ChIP-Seq(GSE35496)/Homer	TATGCWAATBAV	0.0001	-9.786	0.0001	133	0.1118	12380.5	0.0795
p53(p53)/Saos-p53-ChIP-Seq/Homer	RRCATGYCYRGRCATGYYYN	0.0001	-9.748	0.0001	69	0.058	5492.7	0.0353
p53(p53)/Saos-p53-ChIP-Seq(GSE15780)/Homer	RRCATGYCYRGRCATGYYYN	0.0001	-9.748	0.0001	69	0.058	5492.7	0.0353
GRE(NR),IR3/RAW264.7-GRE-ChIP-Seq(Unpublished)/Homer	VAGRACAKWCTGTYC	0.0001	-9.713	0.0001	156	0.1311	14998.6	0.0963
DLX5(Homeobox)/BasalGanglia-Dlx5-ChIP-seq(GSE124936)/Homer	SSTAATTA	0.0001	-9.708	0.0001	300	0.2521	32014.8	0.2056
Six1(Homeobox)/Myoblast-Six1-ChIP-Chip(GSE20150)/Homer	GKVTCADRTTWC	0.0001	-9.62	0.0001	146	0.1227	13891.3	0.0892
THRa(NR)/C17.2-THRa-ChIP-Seq(GSE38347)/Homer	GGTCANYTGAGGWCA	0.0001	-9.609	0.0001	312	0.2622	33518.6	0.2152
PAX5(Paired,Homeobox),condensed/GM12878-PAX5-ChIP-Seq(GSE32465)/Homer	GTCACGCTCSCTGM	0.0001	-9.592	0.0001	101	0.0849	8905.2	0.0572
Sox7(HMG)/ESC-Sox7-ChIP-Seq(GSE133899)/Homer	VVRRAACAATGG	0.0001	-9.533	0.0001	180	0.1513	17814.1	0.1144
Foxa2(Forkhead)/Liver-Foxa2-ChIP-Seq(GSE25694)/Homer	CYTGTTTACWYW	0.0001	-9.529	0.0001	371	0.3118	40811.4	0.2621
Pit1(Homeobox)/GCrat-Pit1-ChIP-Seq(GSE58009)/Homer	ATGMATATDC	0.0001	-9.368	0.0001	328	0.2756	35585.8	0.2285
Pax8(Paired,Homeobox)/Thyroid-Pax8-ChIP-Seq(GSE26938)/Homer	GTCATGCHTGRCTGS	0.0001	-9.324	0.0001	258	0.2168	27105.2	0.1741
RBPJ:Ebox(?,bHLH)/Panc1-Rbpj1-ChIP-Seq(GSE47459)/Homer	GGGRAARRGRMCAGMTG	0.0001	-9.277	0.0001	250	0.2101	26165.4	0.168
Rfx1(HTH)/NPC-H3K4me1-ChIP-Seq(GSE16256)/Homer	KGTTGCCATGGCAA	0.0001	-9.228	0.0001	166	0.1395	16300.6	0.1047
Brachyury(T-box)/Mesoendoderm-Brachyury-ChIP-exo(GSE54963)/Homer	ANTTMRCASBNNNGTGYKAAN	0.0001	-9.216	0.0001	157	0.1319	15270.6	0.0981
Snail1(Zf)/LS174T-SNAIL1.HA-ChIP-Seq(GSE127183)/Homer	TRCACCTGCY	0.001	-9.073	0.0002	515	0.4328	59195.7	0.3801
IRF1(IRF)/PBMC-IRF1-ChIP-Seq(GSE43036)/Homer	GAAAGTGAAAGT	0.001	-9.064	0.0002	89	0.0748	7736.2	0.0497
FoxL2(Forkhead)/Ovary-FoxL2-ChIP-Seq(GSE60858)/Homer	WWTRTAAACAVG	0.001	-9.032	0.0002	347	0.2916	38083.8	0.2446
FOXA1(Forkhead)/MCF7-FOXA1-ChIP-Seq(GSE26831)/Homer	WAAGTAAACA	0.001	-8.987	0.0002	394	0.3311	43942	0.2822
HINFP(Zf)/K562-HINFP.eGFP-ChIP-Seq(Encode)/Homer	TWVGGTCCGC	0.001	-8.924	0.0002	301	0.2529	32487.6	0.2086
Oct11(POU,Homeobox)/NCIH1048-POU2F3-ChIP-seq(GSE115123)/Homer	GATTTGCATA	0.001	-8.72	0.0002	138	0.116	13260	0.0852
Hoxb4(Homeobox)/ES-Hoxb4-ChIP-Seq(GSE34014)/Homer	TGATTRATGGCY	0.001	-8.558	0.0003	108	0.0908	9939.8	0.0638
ZNF317(Zf)/HEK293-ZNF317.GFP-ChIP-Seq(GSE58341)/Homer	GTCWGCTGTYYCTCT	0.001	-8.386	0.0003	71	0.0597	5972.2	0.0384
ETS(ETS)/Promoter/Homer	AACCGGAAGT	0.001	-8.376	0.0003	300	0.2521	32622.3	0.2095
Dlx3(Homeobox)/Kerainocytes-Dlx3-ChIP-Seq(GSE89884)/Homer	NDGTAATTAC	0.001	-8.371	0.0003	251	0.2109	26671.1	0.1713
ZNF165(Zf)/WHIM12-ZNF165-ChIP-Seq(GSE65937)/Homer	AAGGKGRCGCAGGCA	0.001	-8.3	0.0004	142	0.1193	13851.1	0.0889
OCT:OCT-short(POU,Homeobox)/NPC-OCT6-ChIP-Seq(GSE43916)/Homer	ATGCATWATGCATRW	0.001	-8.219	0.0004	235	0.1975	24813	0.1593
FOXK2(Forkhead)/U2OS-FOXK2-ChIP-Seq(E-MTAB-2204)/Homer	SCHTGTTTACAT	0.001	-8.208	0.0004	311	0.2613	34052.8	0.2187
p73(p53)/Trachea-p73-ChIP-Seq(PRJNA310161)/Homer	NRRRCAWGTCCDGRCATGYY	0.001	-8.142	0.0004	42	0.0353	3063.8	0.0197
X-box(HTH)/NPC-H3K4me1-ChIP-Seq(GSE16256)/Homer	GGTTGCCATGGCAA	0.001	-8.094	0.0004	96	0.0807	8739.9	0.0561
PRDM14(Zf)/H1-PRDM14-ChIP-Seq(GSE22767)/Homer	RGGTCTCTAACY	0.001	-8.005	0.0005	210	0.1765	21915.6	0.1407
HIF-1a(bHLH)/MCF7-HIF1a-ChIP-Seq(GSE28352)/Homer	TACGTGCV	0.001	-7.976	0.0005	184	0.1546	18848	0.121
ZNF675(Zf)/HEK293-ZNF675.GFP-ChIP-Seq(GSE58341)/Homer	ARGAGGMCAAAATGW	0.001	-7.773	0.0006	92	0.0773	8384.1	0.0538
Hand2(bHLH)/Mesoderm-Hand2-ChIP-Seq(GSE61475)/Homer	TGACANARRCCAGRC	0.001	-7.727	0.0006	317	0.2664	35033.2	0.225
E2F1(E2F)/Hela-E2F1-ChIP-Seq(GSE22478)/Homer	CWGGCGGGAA	0.001	-7.652	0.0007	234	0.1966	24943.2	0.1602
Prop1(Homeobox)/GHFT1-PROP1.biotin-ChIP-Seq(GSE77302)/Homer	NTAATBNAATTA	0.001	-7.649	0.0007	193	0.1622	20042.4	0.1287
Foxf1(Forkhead)/Lung-Foxf1-ChIP-Seq(GSE77951)/Homer	WWATRTAAACAN	0.001	-7.647	0.0007	364	0.3059	40907.8	0.2627
Zfp57(Zf)/H1-ZFP57.HA-ChIP-Seq(GSE115387)/Homer	NANTGCSGCA	0.001	-7.613	0.0007	318	0.2672	35215.7	0.2261
Foxo3(Forkhead)/U2OS-Foxo3-ChIP-Seq(E-MTAB-2701)/Homer	DGTAAACA	0.001	-7.552	0.0007	334	0.2807	37227.4	0.2391
E2F4(E2F)/K562-E2F4-ChIP-Seq(GSE31477)/Homer	GGCGGGAAAH	0.001	-7.456	0.0008	367	0.3084	41387.6	0.2658
ZSCAN22(Zf)/HEK293-ZSCAN22.GFP-ChIP-Seq(GSE58341)/Homer	SMCAGTCWGAKGGAGGAGGC	0.001	-7.365	0.0009	82	0.0689	7394.5	0.0475
ZNF652/HepG2-ZNF652.Flag-ChIP-Seq(Encode)/Homer	TTAACCCTTTVNKKN	0.001	-7.22	0.001	135	0.1134	13413.2	0.0861
Oct4:Sox17(POU,Homeobox,HMG)/F9-Sox17-ChIP-Seq(GSE44553)/Homer	CCATTGTATGCAAAT	0.001	-7.149	0.0011	68	0.0571	5930.7	0.0381
Pit1+1bp(Homeobox)/GCrat-Pit1-ChIP-Seq(GSE58009)/Homer	ATGCATAATTCA	0.001	-7.115	0.0011	116	0.0975	11269.8	0.0724
ZEB1(Zf)/PDAC-ZEB1-ChIP-Seq(GSE64557)/Homer	VCAGGTRDRY	0.001	-7.067	0.0011	792	0.6655	96756.5	0.6213
Mef2d(MADS)/Retina-Mef2d-ChIP-Seq(GSE61391)/Homer	GCTATTTTTAGC	0.001	-7.059	0.0011	94	0.079	8804.6	0.0565
Oct2(POU,Homeobox)/Bcell-Oct2-ChIP-Seq(GSE21512)/Homer	ATATGCAAAT	0.001	-7.018	0.0012	115	0.0966	11187.6	0.0718
EBF(EBF)/proBcell-EBF-ChIP-Seq(GSE21978)/Homer	DGTCCCYRGGGA	0.001	-6.984	0.0012	197	0.1655	20800.6	0.1336
SpiB(ETS)/OCILY3-SPIB-ChIP-Seq(GSE56857)/Homer	AAAGRGGAAGTG	0.001	-6.934	0.0013	169	0.142	17494.1	0.1123
E2A(bHLH),near_PU.1/Bcell-PU.1-ChIP-Seq(GSE21512)/Homer	NVCACCTGBN	0.01	-6.879	0.0013	716	0.6017	86744.6	0.5571
Slug(Zf)/Mesoderm-Snai2-ChIP-Seq(GSE61475)/Homer	SNGCACCTGCHS	0.01	-6.871	0.0014	377	0.3168	42976.1	0.276
Zfp809(Zf)/ES-Zfp809-ChIP-Seq(GSE70799)/Homer	GGGGCTYGKCTGGGA	0.01	-6.605	0.0018	210	0.1765	22533.4	0.1447
HOXA1(Homeobox)/mES-Hoxa1-ChIP-Seq(SRP084292)/Homer	TGATKGATGR	0.01	-6.572	0.0018	125	0.105	12488.2	0.0802
Barx1(Homeobox)/Stomach-Barx1.3xFlag-ChIP-Seq(GSE69483)/Homer	AAACMATTAN	0.01	-6.534	0.0019	195	0.1639	20762.9	0.1333
Tbox:Smad(T-box,MAD)/ESCd5-Smad2_3-ChIP-Seq(GSE29422)/Homer	AGGTGHCAGACA	0.01	-6.308	0.0023	140	0.1176	14333.1	0.092
ZNF692(Zf)/HEK293-ZNF692.GFP-ChIP-Seq(GSE58341)/Homer	GTGGGCCCCA	0.01	-6.308	0.0023	138	0.116	14099.5	0.0905
ZEB2(Zf)/SNU398-ZEB2-ChIP-Seq(GSE103048)/Homer	GNMCAGGTGTGC	0.01	-6.295	0.0024	562	0.4723	66969.8	0.4301
HNF6(Homeobox)/Liver-Hnf6-ChIP-Seq(ERP000394)/Homer	NTATYGATCH	0.01	-6.281	0.0024	210	0.1765	22688.1	0.1457
CUX1(Homeobox)/K562-CUX1-ChIP-Seq(GSE92882)/Homer	TATCGATNAN	0.01	-6.25	0.0025	232	0.195	25373.9	0.1629
Gata6(Zf)/HUG1N-GATA6-ChIP-Seq(GSE51936)/Homer	YCTTATCTBN	0.01	-6.24	0.0025	367	0.3084	42103.6	0.2704
Nur77(NR)/K562-NR4A1-ChIP-Seq(GSE31363)/Homer	TGACCTTTNCNT	0.01	-6.166	0.0027	106	0.0891	10443.4	0.0671
SCRT1(Zf)/HEK293-SCRT1.eGFP-ChIP-Seq(Encode)/Homer	GCAACAGGTG	0.01	-6.122	0.0028	194	0.163	20834.8	0.1338
Oct4(POU,Homeobox)/mES-Oct4-ChIP-Seq(GSE11431)/Homer	ATTTGCATAW	0.01	-6.094	0.0028	171	0.1437	18090	0.1162
TFE3(bHLH)/MEF-TFE3-ChIP-Seq(GSE75757)/Homer	GTCACGTGACYV	0.01	-5.78	0.0039	71	0.0597	6610.7	0.0425
TCFL2(HMG)/K562-TCF7L2-ChIP-Seq(GSE29196)/Homer	ACWTCAAAGG	0.01	-5.752	0.004	55	0.0462	4864.6	0.0312
Rfx2(HTH)/LoVo-RFX2-ChIP-Seq(GSE49402)/Homer	GTTGCCATGGCAACM	0.01	-5.736	0.004	91	0.0765	8874.5	0.057
GRE(NR),IR3/A549-GR-ChIP-Seq(GSE32465)/Homer	NRGVACABNVTGTYCY	0.01	-5.572	0.0047	93	0.0782	9157.9	0.0588
GATA:SCL(Zf,bHLH)/Ter119-SCL-ChIP-Seq(GSE18720)/Homer	CRGCTGBNGNSNNSAGATAA	0.01	-5.481	0.0052	80	0.0672	7708.4	0.0495
SCL(bHLH)/HPC7-Scl-ChIP-Seq(GSE13511)/Homer	AVCAGCTG	0.01	-5.415	0.0055	1140	0.958	146434	0.9404
HNF1b(Homeobox)/PDAC-HNF1B-ChIP-Seq(GSE64557)/Homer	GTTAATNATTAA	0.01	-5.304	0.0061	57	0.0479	5195.8	0.0334
E2F7(E2F)/Hela-E2F7-ChIP-Seq(GSE32673)/Homer	VDTTTCCCGCCA	0.01	-5.299	0.0062	126	0.1059	13097.3	0.0841
OCT:OCT(POU,Homeobox)/NPC-OCT6-ChIP-Seq(GSE43916)/Homer	YATGCATATRCATRT	0.01	-5.295	0.0062	40	0.0336	3368.6	0.0216
Cux2(Homeobox)/Liver-Cux2-ChIP-Seq(GSE35985)/Homer	HNRAATCAAT	0.01	-5.165	0.007	161	0.1353	17324.8	0.1113
HOXA2(Homeobox)/mES-Hoxa2-ChIP-Seq(Donaldson_et_al.)/Homer	GYCATCMATCAT	0.01	-5.001	0.0082	56	0.0471	5166.8	0.0332
Phox2a(Homeobox)/Neuron-Phox2a-ChIP-Seq(GSE31456)/Homer	YTAATYNRATTA	0.01	-4.998	0.0082	119	0.1	12398.8	0.0796
Mef2a(MADS)/HL1-Mef2a.biotin-ChIP-Seq(GSE21529)/Homer	CYAAAAATAG	0.01	-4.985	0.0083	176	0.1479	19224.2	0.1235
Hnf1(Homeobox)/Liver-Foxa2-Chip-Seq(GSE25694)/Homer	GGTTAAWCATTAA	0.01	-4.88	0.0092	53	0.0445	4868.7	0.0313
PBX1(Homeobox)/MCF7-PBX1-ChIP-Seq(GSE28007)/Homer	GSCTGTCACTCA	0.01	-4.835	0.0096	73	0.0613	7122.7	0.0457
ZNF519(Zf)/HEK293-ZNF519.GFP-ChIP-Seq(GSE58341)/Homer	GAGSCCGAGC	0.01	-4.826	0.0097	219	0.184	24561.7	0.1577
ETS:E-box(ETS,bHLH)/HPC7-Scl-ChIP-Seq(GSE22178)/Homer	AGGAARCAGCTG	0.01	-4.625	0.0118	72	0.0605	7078.3	0.0455
RFX(HTH)/K562-RFX3-ChIP-Seq(SRA012198)/Homer	CGGTTGCCATGGCAAC	0.1	-4.592	0.0121	83	0.0697	8353.4	0.0536
LXRE(NR),DR4/RAW-LXRb.biotin-ChIP-Seq(GSE21512)/Homer	RGGTTACTANAGGTCA	0.1	-4.535	0.0128	41	0.0345	3646.4	0.0234
RAR:RXR(NR),DR0/ES-RAR-ChIP-Seq(GSE56893)/Homer	AGGTCAAGGTCA	0.1	-4.53	0.0129	89	0.0748	9072.6	0.0583
RORa(NR)/Liver-Rora-ChIP-Seq(GSE101115)/Homer	AAWCTAGGTCARDNN	0.1	-4.447	0.0139	82	0.0689	8291.3	0.0532
Gata4(Zf)/Heart-Gata4-ChIP-Seq(GSE35151)/Homer	NBWGATAAGR	0.1	-4.345	0.0154	396	0.3328	47104	0.3025
DMRT1(DM)/Testis-DMRT1-ChIP-Seq(GSE64892)/Homer	TWGHWACAWTGTWDC	0.1	-4.328	0.0156	97	0.0815	10089	0.0648
Srebp2(bHLH)/HepG2-Srebp2-ChIP-Seq(GSE31477)/Homer	CGGTCACSCCAC	0.1	-4.323	0.0156	107	0.0899	11271.6	0.0724
Mouse_Recombination_Hotspot(Zf)/Testis-DMC1-ChIP-Seq(GSE24438)/Homer	ACTYKNATTCGTGNTACTTC	0.1	-4.292	0.0161	35	0.0294	3057.9	0.0196
RORgt(NR)/EL4-RORgt.Flag-ChIP-Seq(GSE56019)/Homer	AAYTAGGTCA	0.1	-4.281	0.0162	74	0.0622	7427.3	0.0477
RORgt(NR)/EL4-RORgt.Flag-ChIP-Seq(GSE56019)/Homer	AAYTAGGTCA	0.1	-4.281	0.0162	74	0.0622	7427.3	0.0477
Pitx1:Ebox(Homeobox,bHLH)/Hindlimb-Pitx1-ChIP-Seq(GSE41591)/Homer	YTAATTRAWWCCAGATGT	0.1	-4.24	0.0168	84	0.0706	8602.7	0.0552
Srebp1a(bHLH)/HepG2-Srebp1a-ChIP-Seq(GSE31477)/Homer	RTCACSCCAY	0.1	-3.852	0.0247	139	0.1168	15342.8	0.0985
FOXP1(Forkhead)/H9-FOXP1-ChIP-Seq(GSE31006)/Homer	NYYTGTTTACHN	0.1	-3.803	0.0259	205	0.1723	23472.3	0.1507
MYNN(Zf)/HEK293-MYNN.eGFP-ChIP-Seq(Encode)/Homer	TTCAAAWTAAAAGTC	0.1	-3.753	0.0271	108	0.0908	11654.5	0.0748
DMRT6(DM)/Testis-DMRT6-ChIP-Seq(GSE60440)/Homer	YDGHTACAWTGTADC	0.1	-3.638	0.0304	83	0.0697	8732.2	0.0561
Foxa3(Forkhead)/Liver-Foxa3-ChIP-Seq(GSE77670)/Homer	BSNTGTTTACWYWGN	0.1	-3.616	0.031	152	0.1277	17061.2	0.1096
ZNF136(Zf)/HEK293-ZNF136.GFP-ChIP-Seq(GSE58341)/Homer	YTKGATAHAGTATTCTWGGTNGGCA	0.1	-3.569	0.0324	40	0.0336	3790.5	0.0243
GATA(Zf),IR3/iTreg-Gata3-ChIP-Seq(GSE20898)/Homer	NNNNNBAGATAWYATCTVHN	0.1	-3.551	0.0329	63	0.0529	6423.5	0.0413
RAR:RXR(NR),DR5/ES-RAR-ChIP-Seq(GSE56893)/Homer	RGGTCADNNAGAGGTCAV	0.1	-3.446	0.0364	30	0.0252	2717.6	0.0175
Duxbl(Homeobox)/NIH3T3-Duxbl.HA-ChIP-Seq(GSE119782)/Homer	TAAYCYAATCAA	0.1	-3.445	0.0364	29	0.0244	2608.8	0.0168
GATA3(Zf),DR8/iTreg-Gata3-ChIP-Seq(GSE20898)/Homer	AGATSTNDNNDSAGATAASN	0.1	-3.294	0.0422	34	0.0286	3198.8	0.0205
IRF2(IRF)/Erythroblas-IRF2-ChIP-Seq(GSE36985)/Homer	GAAASYGAAASY	0.1	-3.283	0.0425	61	0.0513	6293.4	0.0404
GATA3(Zf),DR4/iTreg-Gata3-ChIP-Seq(GSE20898)/Homer	AGATGKDGAGATAAG	0.1	-3.244	0.0441	36	0.0303	3436.8	0.0221
ISRE(IRF)/ThioMac-LPS-Expression(GSE23622)/Homer	AGTTTCASTTTC	0.1	-3.195	0.0462	33	0.0277	3115	0.02
Gata1(Zf)/K562-GATA1-ChIP-Seq(GSE18829)/Homer	SAGATAAGRV	0.1	-3.194	0.0462	252	0.2118	29796.2	0.1913
CArG(MADS)/PUER-Srf-ChIP-Seq(Sullivan_et_al.)/Homer	CCATATATGGNM	0.1	-3.048	0.0533	151	0.1269	17296.3	0.1111
E-box(bHLH)/Promoter/Homer	SSGGTCACGTGA	0.1	-2.937	0.0594	69	0.058	7383	0.0474
Pknox1(Homeobox)/ES-Prep1-ChIP-Seq(GSE63282)/Homer	SCTGTCAVTCAV	0.1	-2.733	0.0726	160	0.1345	18633.1	0.1197
ZNF41(Zf)/HEK293-ZNF41.GFP-ChIP-Seq(GSE58341)/Homer	CCTCATGGTGYCYTWYTCCCTTGTG	0.1	-2.644	0.0792	17	0.0143	1492.7	0.0096
ZNF16(Zf)/HEK293-ZNF16.GFP-ChIP-Seq(GSE58341)/Homer	MACCTTCYATGGCTCCCTAKTGCCY	0.1	-2.614	0.0814	10	0.0084	765.3	0.0049
Six4(Homeobox)/MCF7-SIX4-ChIP-Seq(Encode)/Homer	TGWAAYCTGABACCB	0.1	-2.554	0.0862	32	0.0269	3194.2	0.0205
Phox2b(Homeobox)/CLBGA-PHOX2B-ChIP-Seq(GSE90683)/Homer	TTAATTNAATTA	0.1	-2.492	0.0915	56	0.0471	6037.8	0.0388
OCT4-SOX2-TCF-NANOG(POU,Homeobox,HMG)/mES-Oct4-ChIP-Seq(GSE11431)/Homer	ATTTGCATAACAATG	0.1	-2.418	0.0983	57	0.0479	6191.8	0.0398
BORIS(Zf)/K562-CTCFL-ChIP-Seq(GSE32465)/Homer	CNNBRGCGCCCCCTGSTGGC	0.1	-2.403	0.0995	234	0.1966	28218	0.1812
Pax7(Paired,Homeobox)/Myoblast-Pax7-ChIP-Seq(GSE25064)/Homer	TAATCAATTA	0.1	-2.358	0.1038	29	0.0244	2913.2	0.0187
Pbx3(Homeobox)/GM12878-PBX3-ChIP-Seq(GSE32465)/Homer	SCTGTCAMTCAN	1	-2.292	0.1106	163	0.137	19355.6	0.1243
Gata2(Zf)/K562-GATA2-ChIP-Seq(GSE18829)/Homer	BBCTTATCTS	1	-2.224	0.1181	268	0.2252	32724.6	0.2101
Pax7(Paired,Homeobox),longest/Myoblast-Pax7-ChIP-Seq(GSE25064)/Homer	NTAATTDGCYAATTANNWWD	1	-2.19	0.1219	9	0.0076	730.3	0.0047
TR4(NR),DR1/Hela-TR4-ChIP-Seq(GSE24685)/Homer	GAGGTCAAAGGTCA	1	-2.154	0.126	83	0.0697	9497.8	0.061
RARg(NR)/ES-RARg-ChIP-Seq(GSE30538)/Homer	AGGTCAAGGTCA	1	-1.61	0.2167	23	0.0193	2476	0.0159
Tbx20(T-box)/Heart-Tbx20-ChIP-Seq(GSE29636)/Homer	GGTGYTGACAGS	1	-1.579	0.2228	137	0.1151	16722.9	0.1074
ZFP3(Zf)/HEK293-ZFP3.GFP-ChIP-Seq(GSE58341)/Homer	GGGTTTTGAAGGATGARTAGGAGTT	1	-1.567	0.225	2	0.0017	111.7	0.0007
RORg(NR)/Liver-Rorc-ChIP-Seq(GSE101115)/Homer	WAABTAGGTCAV	1	-1.538	0.2311	46	0.0387	5315.9	0.0341
T1ISRE(IRF)/ThioMac-Ifnb-Expression/Homer	ACTTTCGTTTCT	1	-1.408	0.2625	6	0.005	548.5	0.0035
E2F(E2F)/Hela-CellCycle-Expression/Homer	TTSGCGCGAAAA	1	-1.314	0.2877	49	0.0412	5831.1	0.0374
FOXA1:AR(Forkhead,NR)/LNCAP-AR-ChIP-Seq(GSE27824)/Homer	AGTAAACAAAAAAGAACAND	1	-1.242	0.3085	22	0.0185	2512.8	0.0161
OCT:OCT(POU,Homeobox,IR1)/NPC-Brn2-ChIP-Seq(GSE35496)/Homer	ATGAATWATTCATGA	1	-1.175	0.3291	6	0.005	598.6	0.0038
NF1:FOXA1(CTF,Forkhead)/LNCAP-FOXA1-ChIP-Seq(GSE27824)/Homer	WNTGTTTRYTTTGGCA	1	-1.159	0.3336	26	0.0218	3050.2	0.0196
ZNF768(Zf)/Rajj-ZNF768-ChIP-Seq(GSE111879)/Homer	RHHCAGAGAGGB	1	-1.152	0.3351	23	0.0193	2680.5	0.0172
DUX4(Homeobox)/Myoblasts-DUX4.V5-ChIP-Seq(GSE75791)/Homer	NWTAAYCYAATCAWN	1	-1.115	0.3467	12	0.0101	1337.6	0.0086
p53(p53)/mES-cMyc-ChIP-Seq(GSE11431)/Homer	ACATGCCCGGGCAT	1	-1.114	0.3467	13	0.0109	1460.9	0.0094
Twist(bHLH)/HMLE-TWIST1-ChIP-Seq(Chang_et_al)/Homer	VCAKCTGGNNNCCAGMTGBN	1	-1.112	0.3467	85	0.0714	10570.8	0.0679
GFY(?)/Promoter/Homer	ACTACAATTCCC	1	-0.9996	0.3865	45	0.0378	5559.8	0.0357
GATA(Zf),IR4/iTreg-Gata3-ChIP-Seq(GSE20898)/Homer	NAGATWNBNATCTNN	1	-0.9437	0.4077	29	0.0244	3559.6	0.0229
ZKSCAN1(Zf)/HepG2-ZKSCAN1-ChIP-Seq(Encode)/Homer	GCACAYAGTAGGKCY	1	-0.6463	0.5477	19	0.016	2476.6	0.0159
REST-NRSF(Zf)/Jurkat-NRSF-ChIP-Seq/Homer	GGMGCTGTCCATGGTGCTGA	1	-0.603	0.5705	9	0.0076	1180.5	0.0076
ZNF528(Zf)/HEK293-ZNF528.GFP-ChIP-Seq(GSE58341)/Homer	AGAAATGACTTCCCT	1	-0.5635	0.5921	3	0.0025	388.7	0.0025
ZNF669(Zf)/HEK293-ZNF669.GFP-ChIP-Seq(GSE58341)/Homer	GARTGGTCATCGCCC	1	-0.5099	0.6232	50	0.042	6730.4	0.0432
EBNA1(EBV-virus)/Raji-EBNA1-ChIP-Seq(GSE30709)/Homer	GGYAGCAYDTGCTDCCCNNN	1	-0.4979	0.6293	9	0.0076	1242.1	0.008
CTCF-SatelliteElement(Zf?)/CD4+-CTCF-ChIP-Seq(Barski_et_al.)/Homer	TGCAGTTCCMVNWRTGGCCA	1	-0.4785	0.6401	10	0.0084	1392.8	0.0089
Pax7(Paired,Homeobox),long/Myoblast-Pax7-ChIP-Seq(GSE25064)/Homer	TAATCHGATTAC	1	-0.4523	0.6555	5	0.0042	714.2	0.0046
PAX6(Paired,Homeobox)/Forebrain-Pax6-ChIP-Seq(GSE66961)/Homer	NGTGTTCAVTSAAGCGKAAA	1	-0.4294	0.6692	41	0.0345	5644.8	0.0362
ZNF382(Zf)/HEK293-ZNF382.GFP-ChIP-Seq(GSE58341)/Homer	GNCTGTASTRNTGBCTCHTT	1	-0.4048	0.6842	11	0.0092	1587.7	0.0102
Brn2(POU,Homeobox)/NPC-Brn2-ChIP-Seq(GSE35496)/Homer	ATGAATATTC	1	-0.396	0.6886	23	0.0193	3250.3	0.0209
NRF(NRF)/Promoter/Homer	STGCGCATGCGC	1	-0.2935	0.7612	133	0.1118	18309.8	0.1176
OCT:OCT(POU,Homeobox)/NPC-Brn1-ChIP-Seq(GSE35496)/Homer	ATGAATATTCATGAG	1	-0.2787	0.7708	2	0.0017	357.3	0.0023
CTCF(Zf)/CD4+-CTCF-ChIP-Seq(Barski_et_al.)/Homer	AYAGTGCCMYCTRGTGGCCA	1	-0.2774	0.7708	134	0.1126	18499.2	0.1188
NRF1(NRF)/MCF7-NRF1-ChIP-Seq(Unpublished)/Homer	CTGCGCATGCGC	1	-0.1132	0.9053	110	0.0924	16023.8	0.1029
ZBTB33(Zf)/GM12878-ZBTB33-ChIP-Seq(GSE32465)/Homer	GGVTCTCGCGAGAAC	1	-0.1061	0.9096	31	0.0261	4993.8	0.0321
GFY-Staf(?,Zf)/Promoter/Homer	RACTACAATTCCCAGAAKGC	1	-0.08114	0.9305	25	0.021	4224.1	0.0271
GFX(?)/Promoter/Homer	ATTCTCGCGAGA	1	-0.02012	0.9868	6	0.005	1570.6	0.0101
Ronin(THAP)/ES-Thap11-ChIP-Seq(GSE51522)/Homer	RACTACAACTCCCAGVAKGC	1	-0.01846	0.9868	14	0.0118	2984.2	0.0192
YY1(Zf)/Promoter/Homer	CAAGATGGCGGC	1	-0.001694	1	34	0.0286	6957.7	0.0447
DUX(Homeobox)/C2C12-Dux-ChIP-Seq(GSE87279)/Homer	BCWGATTCAATCAAN	1	0	1	0	0	93.7	0.0006
