## Supplementary Table 6 for "AP-1 specifies developmental versus fibrotic extracellular matrix transcriptional programs in the lung"

### Sheet: De novo results
Supplementary Table 6: HOMER results from Fig. 5c
De novo results
Rank	Consensus	Best Match (TF)	Best Match Source	Match Score	Log P-value (enrichment)	P-value (enrichment)	% Target Sequences	% Background Sequences	Detection Threshold
1	STGASTCACNNN	Fosl2(bZIP)	Homer	0.958	-790.517	1e-343	83.39	37.43	5.62743
2	CATGATTAATCA	Pdx1(Homeobox)	Homer	0.731	-85.5659	1e-37	13.88	5.6	7.55599
4	ATGACGTCAT	ATF2	Jaspar	0.956	-71.2656	1e-30	20.53	10.94	7.18014
5	AYGCATCA	JUN::JUNB	Jaspar	0.708	-228.202	1e-99	41.64	19.53	3.16713
5	AAGTCATCTGAT	SREBF1(var.2)	Jaspar	0.712	-42.812	1e-18	5.29	1.8	9.27401
6	ATGACTKTMC	Nr2e1	Jaspar	0.717	-43.5218	1e-18	9.56	4.47	8.92918
6	GCTAGTGCTTTG	PB0166.1_Sox12_2	Jaspar	0.622	-41.6528	1e-18	5.86	2.16	8.9559
7	TTATTCATCCCT	PH0138.1_Pitx2	Jaspar	0.707	-35.7234	1e-15	6.03	2.48	9.35956
9	TAGCTCAT	POU6F2	Jaspar	0.724	-53.8378	1e-23	31.91	21.54	6.48855
9	GTAATGCGTTCT	BARX2	Jaspar	0.633	-30.6271	1e-13	0.51	0.01	13.704
10	ATTTCCTCAT	Chop(bZIP)	Homer	0.788	-31.9654	1e-13	7.05	3.31	8.08105
10	TCTCTTSCHWAA	HLF	Jaspar	0.7	-27.8188	1e-12	1.88	0.4	10.2216
10	CGAATAMY	SOX12	Jaspar	0.677	-27.8135	1e-12	26.11	19.19	5.98313
11	GGTGTGWYTCCT	MGA	Jaspar	0.689	-26.955	1e-11	4.04	1.57	9.85094
11	CAGATGTT	Ptf1a	Jaspar	0.917	-21.49	1e-09	8.87	5.29	8.39367
12	TGAGACAAATAA	PB0166.1_Sox12_2	Jaspar	0.664	-26.7216	1e-11	0.34	0	15.1064
13	AGCGACAT	ZBED1	Jaspar	0.701	-9.20275	0.001	0.74	0.21	8.23695
14	ACTTTAATTCTC	GFY(?)	Homer	0.654	-22.4097	1e-09	0.4	0.01	14.7027
14	GGGGGGGG	Maz(Zf)	Homer	0.965	-8.15388	0.001	9.84	7.56	8.55493
15	GCCAGCAGCATT	NRL	Jaspar	0.622	-20.9476	1e-09	0.68	0.06	11.6403
16	GCTTAGTAAG	MafK(bZIP)	Homer	0.681	-22.4411	1e-09	2.79	0.97	9.4084
17	GTAGGACTACTA	ZFX(Zf)	Homer	0.57	-18.1389	1e-07	0.28	0	11.667
18	CAGTCTGGATTG	Hand1::Tcf3	Jaspar	0.688	-16.6277	1e-07	0.34	0.01	14.5948
19	GCTGTGTCACTA	BACH1	Jaspar	0.71	-16.612	1e-07	0.23	0	13.7021
20	GTGGTCATCCTG	PB0196.1_Zbtb7b_2	Jaspar	0.626	-15.0042	1e-06	0.23	0	12.3554
21	CAATGCAGGGCA	PB0091.1_Zbtb3_1	Jaspar	0.69	-15.0042	1e-06	0.23	0	12.3554
21	ATTCACTGTG	PB0195.1_Zbtb3_2	Jaspar	0.628	-14.6788	1e-06	1.37	0.4	10.5796
22	AGTTACAGTC	IRF6	Jaspar	0.675	-13.1785	1e-05	0.97	0.24	9.50221
22	GGCATTSCGATG	Pou5f1::Sox2	Jaspar	0.612	-12.3067	1e-05	0.4	0.04	10.9879
23	TCGCTCTCCTCA	ZNF135	Jaspar	0.573	-9.80462	0.0001	89.82	86.77	4.57179

### Sheet: Known results
Supplementary Table 6: HOMER results from Fig. 5c
Known results
Motif Name	Consensus	P-value	Log P-value	q-value (Benjamini)	# of Target Sequences with Motif(of 1758)	% of Target Sequences with Motif	# of Background Sequences with Motif(of 100279)	% of Background Sequences with Motif
AP-1(bZIP)/ThioMac-PU.1-ChIP-Seq(GSE21512)/Homer	VTGACTCATC	1e-353	-814.2	0	1388	0.7895	32330	0.3224
BATF(bZIP)/Th17-BATF-ChIP-Seq(GSE39756)/Homer	DATGASTCAT	1e-346	-798.6	0	1352	0.7691	30799.5	0.3071
Atf3(bZIP)/GBM-ATF3-ChIP-Seq(GSE33912)/Homer	DATGASTCATHN	1e-345	-795.5	0	1356	0.7713	31093.4	0.3101
Fra1(bZIP)/BT549-Fra1-ChIP-Seq(GSE46166)/Homer	NNATGASTCATH	1e-341	-787.3	0	1297	0.7378	28263	0.2818
JunB(bZIP)/DendriticCells-Junb-ChIP-Seq(GSE36099)/Homer	RATGASTCAT	1e-335	-772.7	0	1279	0.7275	27742.8	0.2767
Fos(bZIP)/TSC-Fos-ChIP-Seq(GSE110950)/Homer	NDATGASTCAYN	1e-333	-767.8	0	1309	0.7446	29371.5	0.2929
Fra2(bZIP)/Striatum-Fra2-ChIP-Seq(GSE43429)/Homer	GGATGACTCATC	1e-295	-680	0	1183	0.6729	25529.2	0.2546
Fosl2(bZIP)/3T3L1-Fosl2-ChIP-Seq(GSE56872)/Homer	NATGASTCABNN	1e-259	-597.5	0	1016	0.5779	20298.9	0.2024
Jun-AP1(bZIP)/K562-cJun-ChIP-Seq(GSE31477)/Homer	GATGASTCATCN	1e-196	-452.5	0	819	0.4659	16080.8	0.1604
Bach2(bZIP)/OCILy7-Bach2-ChIP-Seq(GSE44420)/Homer	TGCTGAGTCA	1e-113	-261	0	524	0.2981	10242	0.1021
MafK(bZIP)/C2C12-MafK-ChIP-Seq(GSE36030)/Homer	GCTGASTCAGCA	1e-45	-104.8	0	317	0.1803	7608.5	0.0759
MafA(bZIP)/Islet-MafA-ChIP-Seq(GSE30298)/Homer	TGCTGACTCA	1e-37	-86.15	0	575	0.3271	19721.2	0.1967
NF-E2(bZIP)/K562-NFE2-ChIP-Seq(GSE31477)/Homer	GATGACTCAGCA	1e-34	-80	0	169	0.0961	3210.1	0.032
Bach1(bZIP)/K562-Bach1-ChIP-Seq(GSE31477)/Homer	AWWNTGCTGAGTCAT	1e-30	-71.23	0	159	0.0904	3132.1	0.0312
Atf7(bZIP)/3T3L1-Atf7-ChIP-Seq(GSE56872)/Homer	NGRTGACGTCAY	1e-27	-62.49	0	352	0.2002	11100.7	0.1107
MafB(bZIP)/BMM-Mafb-ChIP-Seq(GSE75722)/Homer	WNTGCTGASTCAGCANWTTY	1e-27	-62.47	0	344	0.1957	10752.7	0.1072
NFE2L2(bZIP)/HepG2-NFE2L2-ChIP-Seq(Encode)/Homer	AWWWTGCTGAGTCAT	1e-27	-62.21	0	142	0.0808	2837.7	0.0283
Atf2(bZIP)/3T3L1-Atf2-ChIP-Seq(GSE56872)/Homer	NRRTGACGTCAT	1e-26	-62.16	0	286	0.1627	8298.7	0.0828
CREB5(bZIP)/LNCaP-CREB5.V5-ChIP-Seq(GSE137775)/Homer	VVATGACGTCAT	1e-25	-59.23	0	315	0.1792	9692.9	0.0967
Nrf2(bZIP)/Lymphoblast-Nrf2-ChIP-Seq(GSE37589)/Homer	HTGCTGAGTCAT	1e-25	-58.48	0	131	0.0745	2585.7	0.0258
c-Jun-CRE(bZIP)/K562-cJun-ChIP-Seq(GSE31477)/Homer	ATGACGTCATCY	1e-25	-58.3	0	270	0.1536	7842.4	0.0782
Pdx1(Homeobox)/Islet-Pdx1-ChIP-Seq(SRA008281)/Homer	YCATYAATCA	1e-23	-53.25	0	571	0.3248	22151.2	0.2209
Nkx6.1(Homeobox)/Islet-Nkx6.1-ChIP-Seq(GSE40975)/Homer	GKTAATGR	1e-22	-51.19	0	1052	0.5984	48293.9	0.4816
PBX2(Homeobox)/K562-PBX2-ChIP-Seq(Encode)/Homer	RTGATTKATRGN	1e-20	-46.6	0	488	0.2776	18667.5	0.1862
En1(Homeobox)/SUM149-EN1-ChIP-Seq(GSE120957)/Homer	NDCTAATTAS	1e-19	-44.99	0	815	0.4636	35796.7	0.357
Atf1(bZIP)/K562-ATF1-ChIP-Seq(GSE31477)/Homer	GATGACGTCA	1e-16	-38.17	0	389	0.2213	14652.1	0.1461
DLX2(Homeobox)/BasalGanglia-Dlx2-ChIP-seq(GSE124936)/Homer	NNNTAATTAS	1e-15	-36.52	0	674	0.3834	29288.3	0.2921
LHX9(Homeobox)/Hct116-LHX9.V5-ChIP-Seq(GSE116822)/Homer	NGCTAATTAG	1e-13	-32.01	0	641	0.3646	28133.8	0.2805
Lhx3(Homeobox)/Neuron-Lhx3-ChIP-Seq(GSE31456)/Homer	ADBTAATTAR	1e-13	-30.95	0	716	0.4073	32288.3	0.322
MITF(bHLH)/MastCells-MITF-ChIP-Seq(GSE48085)/Homer	RTCATGTGAC	1e-12	-28.91	0	493	0.2804	20835.2	0.2078
PAX3:FKHR-fusion(Paired,Homeobox)/Rh4-PAX3:FKHR-ChIP-Seq(GSE19063)/Homer	ACCRTGACTAATTNN	1e-12	-28.3	0	149	0.0848	4531.3	0.0452
Tgif1(Homeobox)/mES-Tgif1-ChIP-Seq(GSE55404)/Homer	YTGWCADY	1e-12	-28.16	0	1198	0.6815	60091.3	0.5992
TEAD3(TEA)/HepG2-TEAD3-ChIP-Seq(Encode)/Homer	TRCATTCCAG	1e-11	-25.67	0	605	0.3441	27128.3	0.2705
JunD(bZIP)/K562-JunD-ChIP-Seq/Homer	ATGACGTCATCN	1e-10	-24.4	0	99	0.0563	2718.1	0.0271
Tgif2(Homeobox)/mES-Tgif2-ChIP-Seq(GSE55404)/Homer	TGTCANYT	1e-09	-22.68	0	1222	0.6951	62471.4	0.623
Hoxd11(Homeobox)/ChickenMSG-Hoxd11.Flag-ChIP-Seq(GSE86088)/Homer	VGCCATAAAA	1e-09	-22.42	0	909	0.5171	44350.9	0.4423
Lhx2(Homeobox)/HFSC-Lhx2-ChIP-Seq(GSE48068)/Homer	TAATTAGN	1e-09	-22.08	0	480	0.273	21101.5	0.2104
Nanog(Homeobox)/mES-Nanog-ChIP-Seq(GSE11724)/Homer	RGCCATTAAC	1e-09	-20.85	0	1329	0.756	69270	0.6908
DLX1(Homeobox)/BasalGanglia-Dlx1-ChIP-seq(GSE124936)/Homer	NSNNTAATTA	1e-08	-20.21	0	555	0.3157	25336.9	0.2527
Foxo1(Forkhead)/RAW-Foxo1-ChIP-Seq(Fan_et_al.)/Homer	CTGTTTAC	1e-08	-19.95	0	762	0.4334	36604.2	0.365
TEAD1(TEAD)/HepG2-TEAD1-ChIP-Seq(Encode)/Homer	CYRCATTCCA	1e-08	-19.76	0	513	0.2918	23189.7	0.2312
TEAD(TEA)/Fibroblast-PU.1-ChIP-Seq(Unpublished)/Homer	YCWGGAATGY	1e-08	-19.21	0	403	0.2292	17551.9	0.175
OCT:OCT-short(POU,Homeobox)/NPC-OCT6-ChIP-Seq(GSE43916)/Homer	ATGCATWATGCATRW	1e-08	-18.97	0	379	0.2156	16358.5	0.1631
Tcf21(bHLH)/ArterySmoothMuscle-Tcf21-ChIP-Seq(GSE61369)/Homer	NAACAGCTGG	1e-08	-18.64	0	417	0.2372	18358.9	0.1831
Lhx1(Homeobox)/EmbryoCarcinoma-Lhx1-ChIP-Seq(GSE70957)/Homer	NNYTAATTAR	1e-07	-17.39	0	484	0.2753	22057.2	0.22
EWS:ERG-fusion(ETS)/CADO_ES1-EWS:ERG-ChIP-Seq(SRA014231)/Homer	ATTTCCTGTN	1e-07	-17.11	0	373	0.2122	16328.9	0.1628
TEAD4(TEA)/Tropoblast-Tead4-ChIP-Seq(GSE37350)/Homer	CCWGGAATGY	1e-07	-17.09	0	451	0.2565	20375.4	0.2032
Hoxb4(Homeobox)/ES-Hoxb4-ChIP-Seq(GSE34014)/Homer	TGATTRATGGCY	1e-07	-17.03	0	131	0.0745	4547	0.0453
SCL(bHLH)/HPC7-Scl-ChIP-Seq(GSE13511)/Homer	AVCAGCTG	1e-07	-16.93	0	1331	0.7571	70145.5	0.6995
Hoxa11(Homeobox)/ChickenMSG-Hoxa11.Flag-ChIP-Seq(GSE86088)/Homer	TTTTATGGCM	1e-07	-16.28	0	866	0.4926	43150.8	0.4303
Isl1(Homeobox)/Neuron-Isl1-ChIP-Seq(GSE31456)/Homer	CTAATKGV	1e-06	-15.97	0	759	0.4317	37235.9	0.3713
ETS1(ETS)/Jurkat-ETS1-ChIP-Seq(GSE17954)/Homer	ACAGGAAGTG	1e-06	-15.05	0	466	0.2651	21523.7	0.2146
Hoxc9(Homeobox)/Ainv15-Hoxc9-ChIP-Seq(GSE21812)/Homer	GGCCATAAATCA	1e-06	-14.82	0	252	0.1433	10544.9	0.1052
Hoxd13(Homeobox)/ChickenMSG-Hoxd13.Flag-ChIP-Seq(GSE86088)/Homer	NCYAATAAAA	1e-06	-14.58	0	641	0.3646	31036.3	0.3095
NFIL3(bZIP)/HepG2-NFIL3-ChIP-Seq(Encode)/Homer	VTTACGTAAYNNNNN	1e-05	-13.42	0	319	0.1815	14143.2	0.141
AMYB(HTH)/Testes-AMYB-ChIP-Seq(GSE44588)/Homer	TGGCAGTTGG	1e-05	-13.41	0	602	0.3424	29160.3	0.2908
Fli1(ETS)/CD8-FLI-ChIP-Seq(GSE20898)/Homer	NRYTTCCGGH	1e-05	-13.32	0	450	0.256	21004.2	0.2095
bZIP:IRF(bZIP,IRF)/Th17-BatF-ChIP-Seq(GSE39756)/Homer	NAGTTTCABTHTGACTNW	1e-05	-13.16	0	222	0.1263	9283.7	0.0926
ERG(ETS)/VCaP-ERG-ChIP-Seq(GSE14097)/Homer	ACAGGAAGTG	1e-05	-13.05	0	653	0.3714	32032.6	0.3194
FOXK1(Forkhead)/HEK293-FOXK1-ChIP-Seq(GSE51673)/Homer	NVWTGTTTAC	1e-05	-13.01	0	466	0.2651	21917.3	0.2186
Npas4(bHLH)/Neuron-Npas4-ChIP-Seq(GSE127793)/Homer	NHRTCACGACDN	1e-05	-12.69	0	281	0.1598	12318.7	0.1228
ETV4(ETS)/HepG2-ETV4-ChIP-Seq(ENCODE)/Homer	ACCGGAAGTG	1e-05	-12.67	0	442	0.2514	20709.2	0.2065
Usf2(bHLH)/C2C12-Usf2-ChIP-Seq(GSE36030)/Homer	GTCACGTGGT	1e-05	-12.62	0	161	0.0916	6374.5	0.0636
Hoxa9(Homeobox)/ChickenMSG-Hoxa9.Flag-ChIP-Seq(GSE86088)/Homer	RGCAATNAAA	1e-05	-12.55	0	967	0.5501	49764.5	0.4962
Hoxd10(Homeobox)/ChickenMSG-Hoxd10.Flag-ChIP-Seq(GSE86088)/Homer	GGCMATGAAA	1e-05	-12.44	0	468	0.2662	22141.7	0.2208
MYB(HTH)/ERMYB-Myb-ChIPSeq(GSE22095)/Homer	GGCVGTTR	1e-05	-12.3	0	645	0.3669	31767.1	0.3168
CDX4(Homeobox)/ZebrafishEmbryos-Cdx4.Myc-ChIP-Seq(GSE48254)/Homer	NGYCATAAAWCH	1e-05	-12.15	0	381	0.2167	17590.5	0.1754
RUNX(Runt)/HPC7-Runx1-ChIP-Seq(GSE22178)/Homer	SAAACCACAG	1e-05	-11.98	0	377	0.2144	17412.5	0.1736
CEBP(bZIP)/ThioMac-CEBPb-ChIP-Seq(GSE21512)/Homer	ATTGCGCAAC	1e-05	-11.74	0.0001	318	0.1809	14379.2	0.1434
DLX5(Homeobox)/BasalGanglia-Dlx5-ChIP-seq(GSE124936)/Homer	SSTAATTA	1e-05	-11.69	0.0001	322	0.1832	14595.6	0.1455
BMYB(HTH)/Hela-BMYB-ChIP-Seq(GSE27030)/Homer	NHAACBGYYV	1e-05	-11.64	0.0001	586	0.3333	28692.8	0.2861
HOXB13(Homeobox)/ProstateTumor-HOXB13-ChIP-Seq(GSE56288)/Homer	TTTTATKRGG	0.0001	-11.4	0.0001	429	0.244	20279.4	0.2022
CEBP:AP1(bZIP)/ThioMac-CEBPb-ChIP-Seq(GSE21512)/Homer	DRTGTTGCAA	0.0001	-11.16	0.0001	344	0.1957	15840.7	0.158
ETV1(ETS)/GIST48-ETV1-ChIP-Seq(GSE22441)/Homer	AACCGGAAGT	0.0001	-10.89	0.0001	547	0.3111	26745.2	0.2667
NeuroG2(bHLH)/Fibroblast-NeuroG2-ChIP-Seq(GSE75910)/Homer	ACCATCTGTT	0.0001	-10.7	0.0001	623	0.3544	30949.9	0.3086
Etv2(ETS)/ES-ER71-ChIP-Seq(GSE59402)/Homer	NNAYTTCCTGHN	0.0001	-10.68	0.0001	416	0.2366	19739.8	0.1968
Foxo3(Forkhead)/U2OS-Foxo3-ChIP-Seq(E-MTAB-2701)/Homer	DGTAAACA	0.0001	-10.65	0.0001	352	0.2002	16360.4	0.1631
Cdx2(Homeobox)/mES-Cdx2-ChIP-Seq(GSE14586)/Homer	GYMATAAAAH	0.0001	-10.64	0.0001	297	0.1689	13492.6	0.1345
RUNX1(Runt)/Jurkat-RUNX1-ChIP-Seq(GSE29180)/Homer	AAACCACARM	0.0001	-10.64	0.0001	473	0.2691	22801.4	0.2274
CRX(Homeobox)/Retina-Crx-ChIP-Seq(GSE20012)/Homer	GCTAATCC	0.0001	-10.59	0.0001	820	0.4664	41943.6	0.4183
Gfi1b(Zf)/HPC7-Gfi1b-ChIP-Seq(GSE22178)/Homer	MAATCACTGC	0.0001	-10.58	0.0001	280	0.1593	12624.7	0.1259
Hoxa13(Homeobox)/ChickenMSG-Hoxa13.Flag-ChIP-Seq(GSE86088)/Homer	CYHATAAAAN	0.0001	-10.25	0.0002	914	0.5199	47358.6	0.4723
Ap4(bHLH)/AML-Tfap4-ChIP-Seq(GSE45738)/Homer	NAHCAGCTGD	0.0001	-10.11	0.0002	487	0.277	23679.8	0.2361
BHLHA15(bHLH)/NIH3T3-BHLHB8.HA-ChIP-Seq(GSE119782)/Homer	NAMCAGCTGK	0.0001	-10.07	0.0002	554	0.3151	27328.9	0.2725
Pit1+1bp(Homeobox)/GCrat-Pit1-ChIP-Seq(GSE58009)/Homer	ATGCATAATTCA	0.0001	-10.04	0.0002	175	0.0995	7391	0.0737
GATA(Zf),IR3/iTreg-Gata3-ChIP-Seq(GSE20898)/Homer	NNNNNBAGATAWYATCTVHN	0.0001	-9.909	0.0003	82	0.0466	2955.9	0.0295
Rfx6(HTH)/Min6b1-Rfx6.HA-ChIP-Seq(GSE62844)/Homer	TGTTKCCTAGCAACM	0.0001	-9.906	0.0003	405	0.2304	19324.3	0.1927
MafF(bZIP)/HepG2-MafF-ChIP-Seq(GSE31477)/Homer	HWWGTCAGCAWWTTT	0.0001	-9.838	0.0003	138	0.0785	5603	0.0559
USF1(bHLH)/GM12878-Usf1-ChIP-Seq(GSE32465)/Homer	SGTCACGTGR	0.0001	-9.81	0.0003	185	0.1052	7923	0.079
Foxf1(Forkhead)/Lung-Foxf1-ChIP-Seq(GSE77951)/Homer	WWATRTAAACAN	0.0001	-9.798	0.0003	410	0.2332	19615	0.1956
EWS:FLI1-fusion(ETS)/SK_N_MC-EWS:FLI1-ChIP-Seq(SRA014231)/Homer	VACAGGAAAT	0.0001	-9.741	0.0003	265	0.1507	12002.4	0.1197
ZBTB18(Zf)/HEK293-ZBTB18.GFP-ChIP-Seq(GSE58341)/Homer	AACATCTGGA	0.0001	-9.729	0.0003	232	0.132	10310.8	0.1028
PU.1(ETS)/ThioMac-PU.1-ChIP-Seq(GSE21512)/Homer	AGAGGAAGTG	0.0001	-9.299	0.0004	233	0.1325	10436.8	0.1041
Sox3(HMG)/NPC-Sox3-ChIP-Seq(GSE33059)/Homer	CCWTTGTY	0.0001	-9.299	0.0004	650	0.3697	32811.8	0.3272
Brn2(POU,Homeobox)/NPC-Brn2-ChIP-Seq(GSE35496)/Homer	ATGAATATTC	0.0001	-9.223	0.0005	60	0.0341	2030.6	0.0202
TEAD2(TEA)/Py2T-Tead2-ChIP-Seq(GSE55709)/Homer	CCWGGAATGY	0.001	-9.208	0.0005	284	0.1615	13089.3	0.1305
Pitx1(Homeobox)/Chicken-Pitx1-ChIP-Seq(GSE38910)/Homer	TAATCCCN	0.001	-8.949	0.0006	1255	0.7139	67506.4	0.6732
Pitx1:Ebox(Homeobox,bHLH)/Hindlimb-Pitx1-ChIP-Seq(GSE41591)/Homer	YTAATTRAWWCCAGATGT	0.001	-8.906	0.0006	104	0.0592	4081.2	0.0407
Srebp1a(bHLH)/HepG2-Srebp1a-ChIP-Seq(GSE31477)/Homer	RTCACSCCAY	0.001	-8.843	0.0006	108	0.0614	4279.8	0.0427
Pit1(Homeobox)/GCrat-Pit1-ChIP-Seq(GSE58009)/Homer	ATGMATATDC	0.001	-8.794	0.0007	438	0.2491	21356.6	0.213
NF1-halfsite(CTF)/LNCaP-NF1-ChIP-Seq(Unpublished)/Homer	YTGCCAAG	0.001	-8.785	0.0007	621	0.3532	31352.8	0.3126
NFAT:AP1(RHD,bZIP)/Jurkat-NFATC1-ChIP-Seq(Jolma_et_al.)/Homer	SARTGGAAAAWRTGAGTCAB	0.001	-8.739	0.0007	110	0.0626	4387.5	0.0438
Atoh1(bHLH)/Cerebellum-Atoh1-ChIP-Seq(GSE22111)/Homer	VNRVCAGCTGGY	0.001	-8.738	0.0007	436	0.248	21262.4	0.212
TCF4(bHLH)/SHSY5Y-TCF4-ChIP-Seq(GSE96915)/Homer	SMCATCTGKH	0.001	-8.732	0.0007	612	0.3481	30871	0.3078
Foxa2(Forkhead)/Liver-Foxa2-ChIP-Seq(GSE25694)/Homer	CYTGTTTACWYW	0.001	-8.56	0.0008	364	0.2071	17446.4	0.174
FOXM1(Forkhead)/MCF7-FOXM1-ChIP-Seq(GSE72977)/Homer	TRTTTACTTW	0.001	-8.489	0.0009	448	0.2548	21973.5	0.2191
Hoxd12(Homeobox)/ChickenMSG-Hoxd12.Flag-ChIP-Seq(GSE86088)/Homer	HDGYAATGAAAN	0.001	-8.449	0.0009	682	0.3879	34833.6	0.3474
CRE(bZIP)/Promoter/Homer	CSGTGACGTCAC	0.001	-8.384	0.0009	109	0.062	4382.4	0.0437
GATA3(Zf),DR8/iTreg-Gata3-ChIP-Seq(GSE20898)/Homer	AGATSTNDNNDSAGATAASN	0.001	-8.381	0.0009	39	0.0222	1191.7	0.0119
RUNX2(Runt)/PCa-RUNX2-ChIP-Seq(GSE33889)/Homer	NWAACCACADNN	0.001	-8.136	0.0012	418	0.2378	20444.5	0.2039
Foxh1(Forkhead)/hESC-FOXH1-ChIP-Seq(GSE29422)/Homer	NNTGTGGATTSS	0.001	-8.124	0.0012	270	0.1536	12578.8	0.1254
STAT4(Stat)/CD4-Stat4-ChIP-Seq(GSE22104)/Homer	NYTTCCWGGAAR	0.001	-8.068	0.0012	397	0.2258	19332	0.1928
BMAL1(bHLH)/Liver-Bmal1-ChIP-Seq(GSE39860)/Homer	GNCACGTG	0.001	-7.981	0.0013	692	0.3936	35533.6	0.3543
Dlx3(Homeobox)/Kerainocytes-Dlx3-ChIP-Seq(GSE89884)/Homer	NDGTAATTAC	0.001	-7.974	0.0013	272	0.1547	12714	0.1268
Stat3+il21(Stat)/CD4-Stat3-ChIP-Seq(GSE19198)/Homer	SVYTTCCNGGAARB	0.001	-7.971	0.0013	290	0.165	13660.6	0.1362
MyoD(bHLH)/Myotube-MyoD-ChIP-Seq(GSE21614)/Homer	RRCAGCTGYTSY	0.001	-7.945	0.0013	298	0.1695	14087.7	0.1405
NFAT(RHD)/Jurkat-NFATC1-ChIP-Seq(Jolma_et_al.)/Homer	ATTTTCCATT	0.001	-7.849	0.0015	352	0.2002	16975.4	0.1693
Prop1(Homeobox)/GHFT1-PROP1.biotin-ChIP-Seq(GSE77302)/Homer	NTAATBNAATTA	0.001	-7.763	0.0016	248	0.1411	11504.4	0.1147
FOXP1(Forkhead)/H9-FOXP1-ChIP-Seq(GSE31006)/Homer	NYYTGTTTACHN	0.001	-7.635	0.0018	201	0.1143	9096.1	0.0907
Myf5(bHLH)/GM-Myf5-ChIP-Seq(GSE24852)/Homer	BAACAGCTGT	0.001	-7.53	0.002	290	0.165	13758.7	0.1372
Twist2(bHLH)/Myoblast-Twist2.Ty1-ChIP-Seq(GSE127998)/Homer	MCAGCTGBYH	0.001	-7.517	0.002	659	0.3749	33840.5	0.3375
Sox10(HMG)/SciaticNerve-Sox3-ChIP-Seq(GSE35132)/Homer	CCWTTGTYYB	0.001	-7.352	0.0023	623	0.3544	31892.5	0.318
MyoG(bHLH)/C2C12-MyoG-ChIP-Seq(GSE36024)/Homer	AACAGCTG	0.001	-7.259	0.0025	400	0.2275	19703.6	0.1965
NFkB-p65(RHD)/GM12787-p65-ChIP-Seq(GSE19485)/Homer	WGGGGATTTCCC	0.001	-7.191	0.0027	195	0.1109	8871.6	0.0885
PSE(SNAPc)/K562-mStart-Seq/Homer	WAVTCACCMTAASYDAAAAG	0.001	-7.088	0.0029	219	0.1246	10133.3	0.101
Unknown(Homeobox)/Limb-p300-ChIP-Seq/Homer	SSCMATWAAA	0.01	-6.749	0.0041	245	0.1394	11564.6	0.1153
Ets1-distal(ETS)/CD4+-PolII-ChIP-Seq(Barski_et_al.)/Homer	MACAGGAAGT	0.01	-6.744	0.0041	168	0.0956	7569.9	0.0755
TFE3(bHLH)/MEF-TFE3-ChIP-Seq(GSE75757)/Homer	GTCACGTGACYV	0.01	-6.706	0.0042	51	0.029	1838.3	0.0183
CLOCK(bHLH)/Liver-Clock-ChIP-Seq(GSE39860)/Homer	GHCACGTG	0.01	-6.576	0.0048	213	0.1212	9927.3	0.099
Zac1(Zf)/Neuro2A-Plagl1-ChIP-Seq(GSE75942)/Homer	HAWGRGGCCM	0.01	-6.226	0.0067	789	0.4488	41572.3	0.4146
Smad3(MAD)/NPC-Smad3-ChIP-Seq(GSE36673)/Homer	TWGTCTGV	0.01	-6.207	0.0068	1004	0.5711	53819.4	0.5367
FOXA1(Forkhead)/LNCAP-FOXA1-ChIP-Seq(GSE27824)/Homer	WAAGTAAACA	0.01	-6.11	0.0074	502	0.2856	25608	0.2554
Klf4(Zf)/mES-Klf4-ChIP-Seq(GSE11431)/Homer	GCCACACCCA	0.01	-6.109	0.0074	142	0.0808	6357.1	0.0634
PU.1-IRF(ETS:IRF)/Bcell-PU.1-ChIP-Seq(GSE21512)/Homer	MGGAAGTGAAAC	0.01	-6.031	0.0079	489	0.2782	24919	0.2485
Sox6(HMG)/Myotubes-Sox6-ChIP-Seq(GSE32627)/Homer	CCATTGTTNY	0.01	-6.017	0.0079	595	0.3385	30782	0.307
Fox:Ebox(Forkhead,bHLH)/Panc1-Foxa2-ChIP-Seq(GSE47459)/Homer	NNNVCTGWGYAAACASN	0.01	-5.948	0.0084	462	0.2628	23464.1	0.234
HOXA1(Homeobox)/mES-Hoxa1-ChIP-Seq(SRP084292)/Homer	TGATKGATGR	0.01	-5.919	0.0086	126	0.0717	5578.5	0.0556
Six2(Homeobox)/NephronProgenitor-Six2-ChIP-Seq(GSE39837)/Homer	GWAAYHTGAKMC	0.01	-5.848	0.0092	382	0.2173	19130.1	0.1908
Gata4(Zf)/Heart-Gata4-ChIP-Seq(GSE35151)/Homer	NBWGATAAGR	0.01	-5.784	0.0097	392	0.223	19693.1	0.1964
Mef2c(MADS)/GM12878-Mef2c-ChIP-Seq(GSE32465)/Homer	DCYAAAAATAGM	0.01	-5.614	0.0115	183	0.1041	8569	0.0855
Gata6(Zf)/HUG1N-GATA6-ChIP-Seq(GSE51936)/Homer	YCTTATCTBN	0.01	-5.597	0.0116	363	0.2065	18175.4	0.1812
KLF5(Zf)/LoVo-KLF5-ChIP-Seq(GSE49402)/Homer	DGGGYGKGGC	0.01	-5.592	0.0116	378	0.215	18991.7	0.1894
FOXA1(Forkhead)/MCF7-FOXA1-ChIP-Seq(GSE26831)/Homer	WAAGTAAACA	0.01	-5.561	0.0118	418	0.2378	21181.9	0.2112
IRF:BATF(IRF:bZIP)/pDC-Irf8-ChIP-Seq(GSE66899)/Homer	CTTTCANTATGACTV	0.01	-5.55	0.0119	66	0.0375	2661.4	0.0265
MNT(bHLH)/HepG2-MNT-ChIP-Seq(Encode)/Homer	DGCACACGTG	0.01	-5.545	0.0119	408	0.2321	20640.8	0.2058
Tcf12(bHLH)/GM12878-Tcf12-ChIP-Seq(GSE32465)/Homer	VCAGCTGYTG	0.01	-5.514	0.0121	354	0.2014	17712.9	0.1766
HLF(bZIP)/HSC-HLF.Flag-ChIP-Seq(GSE69817)/Homer	RTTATGYAAB	0.01	-5.509	0.0121	356	0.2025	17822.8	0.1777
Hoxa10(Homeobox)/ChickenMSG-Hoxa10.Flag-ChIP-Seq(GSE86088)/Homer	GGYAATGAAA	0.01	-5.465	0.0126	246	0.1399	11924.8	0.1189
GABPA(ETS)/Jurkat-GABPa-ChIP-Seq(GSE17954)/Homer	RACCGGAAGT	0.01	-5.404	0.0133	359	0.2042	18018	0.1797
Mef2d(MADS)/Retina-Mef2d-ChIP-Seq(GSE61391)/Homer	GCTATTTTTAGC	0.01	-5.257	0.0153	93	0.0529	4027.1	0.0402
FoxL2(Forkhead)/Ovary-FoxL2-ChIP-Seq(GSE60858)/Homer	WWTRTAAACAVG	0.01	-5.243	0.0154	362	0.2059	18230.3	0.1818
Phox2a(Homeobox)/Neuron-Phox2a-ChIP-Seq(GSE31456)/Homer	YTAATYNRATTA	0.01	-5.239	0.0154	153	0.087	7089.6	0.0707
THRb(NR)/Liver-NR1A2-ChIP-Seq(GSE52613)/Homer	TRAGGTCA	0.01	-5.15	0.0167	1184	0.6735	64636.1	0.6445
Chop(bZIP)/MEF-Chop-ChIP-Seq(GSE35681)/Homer	ATTGCATCAT	0.01	-5.137	0.0168	112	0.0637	5004	0.0499
GSC(Homeobox)/FrogEmbryos-GSC-ChIP-Seq(DRA000576)/Homer	RGGATTAR	0.01	-5.112	0.0171	409	0.2327	20837.6	0.2078
Stat3(Stat)/mES-Stat3-ChIP-Seq(GSE11431)/Homer	CTTCCGGGAA	0.01	-5.109	0.0171	202	0.1149	9682.2	0.0966
STAT5(Stat)/mCD4+-Stat5-ChIP-Seq(GSE12346)/Homer	RTTTCTNAGAAA	0.01	-5.044	0.0181	160	0.091	7494.4	0.0747
Nkx3.1(Homeobox)/LNCaP-Nkx3.1-ChIP-Seq(GSE28264)/Homer	AAGCACTTAA	0.01	-5.016	0.0185	833	0.4738	44540.9	0.4442
RUNX-AML(Runt)/CD4+-PolII-ChIP-Seq(Barski_et_al.)/Homer	GCTGTGGTTW	0.01	-4.996	0.0187	352	0.2002	17765.8	0.1772
Bcl6(Zf)/Liver-Bcl6-ChIP-Seq(GSE31578)/Homer	NNNCTTTCCAGGAAA	0.01	-4.969	0.0191	516	0.2935	26781.8	0.2671
NF1(CTF)/LNCAP-NF1-ChIP-Seq(Unpublished)/Homer	CYTGGCABNSTGCCAR	0.01	-4.956	0.0192	176	0.1001	8350.9	0.0833
Gata1(Zf)/K562-GATA1-ChIP-Seq(GSE18829)/Homer	SAGATAAGRV	0.01	-4.956	0.0192	236	0.1342	11525.6	0.1149
Maz(Zf)/HepG2-Maz-ChIP-Seq(GSE31477)/Homer	GGGGGGGG	0.01	-4.938	0.0194	335	0.1906	16860.7	0.1681
Sox17(HMG)/Endoderm-Sox17-ChIP-Seq(GSE61475)/Homer	CCATTGTTYB	0.01	-4.926	0.0195	284	0.1615	14106.6	0.1407
ZNF669(Zf)/HEK293-ZNF669.GFP-ChIP-Seq(GSE58341)/Homer	GARTGGTCATCGCCC	0.01	-4.917	0.0195	32	0.0182	1136.8	0.0113
Gata2(Zf)/K562-GATA2-ChIP-Seq(GSE18829)/Homer	BBCTTATCTS	0.01	-4.889	0.02	263	0.1496	12988.5	0.1295
Sox4(HMG)/proB-Sox4-ChIP-Seq(GSE50066)/Homer	YCTTTGTTCC	0.01	-4.853	0.0206	313	0.178	15694	0.1565
Sox2(HMG)/mES-Sox2-ChIP-Seq(GSE11431)/Homer	BCCATTGTTC	0.01	-4.787	0.0218	328	0.1866	16528.7	0.1648
Tbet(T-box)/CD8-Tbet-ChIP-Seq(GSE33802)/Homer	AGGTGTGAAM	0.01	-4.781	0.0218	449	0.2554	23150.9	0.2309
ELF5(ETS)/T47D-ELF5-ChIP-Seq(GSE30407)/Homer	ACVAGGAAGT	0.01	-4.748	0.0224	297	0.1689	14861.5	0.1482
STAT1(Stat)/HelaS3-STAT1-ChIP-Seq(GSE12782)/Homer	NATTTCCNGGAAAT	0.01	-4.638	0.0249	135	0.0768	6281.9	0.0626
KLF6(Zf)/PDAC-KLF6-ChIP-Seq(GSE64557)/Homer	MKGGGYGTGGCC	0.1	-4.591	0.0259	305	0.1735	15343.7	0.153
Reverb(NR),DR2/RAW-Reverba.biotin-ChIP-Seq(GSE45914)/Homer	GTRGGTCASTGGGTCA	0.1	-4.56	0.0266	67	0.0381	2840.8	0.0283
PAX5(Paired,Homeobox),condensed/GM12878-PAX5-ChIP-Seq(GSE32465)/Homer	GTCACGCTCSCTGM	0.1	-4.548	0.0268	54	0.0307	2206.3	0.022
NPAS(bHLH)/Liver-NPAS-ChIP-Seq(GSE39860)/Homer	NVCACGTG	0.1	-4.523	0.0273	585	0.3328	30794.5	0.3071
Foxa3(Forkhead)/Liver-Foxa3-ChIP-Seq(GSE77670)/Homer	BSNTGTTTACWYWGN	0.1	-4.515	0.0274	153	0.087	7246.1	0.0723
STAT6(Stat)/Macrophage-Stat6-ChIP-Seq(GSE38377)/Homer	TTCCKNAGAA	0.1	-4.451	0.029	242	0.1377	11987.7	0.1195
Nkx2.5(Homeobox)/HL1-Nkx2.5.biotin-ChIP-Seq(GSE21529)/Homer	RRSCACTYAA	0.1	-4.437	0.0292	784	0.446	42017	0.419
Mef2b(MADS)/HEK293-Mef2b.V5-ChIP-Seq(GSE67450)/Homer	GCTATTTTTGGM	0.1	-4.435	0.0292	314	0.1786	15882.4	0.1584
FoxD3(forkhead)/ZebrafishEmbryo-Foxd3.biotin-ChIP-seq(GSE106676)/Homer	TGTTTAYTTAGC	0.1	-4.42	0.0294	339	0.1928	17249	0.172
Pax8(Paired,Homeobox)/Thyroid-Pax8-ChIP-Seq(GSE26938)/Homer	GTCATGCHTGRCTGS	0.1	-4.415	0.0294	122	0.0694	5654.4	0.0564
ZNF7(Zf)/HepG2-ZNF7.Flag-ChIP-Seq(Encode)/Homer	CTGCCWVCTTTTRTA	0.1	-4.34	0.0315	216	0.1229	10626.2	0.106
EHF(ETS)/LoVo-EHF-ChIP-Seq(GSE49402)/Homer	AVCAGGAAGT	0.1	-4.292	0.0329	497	0.2827	25992.6	0.2592
TRPS1(Zf)/MCF7-TRPS1-ChIP-Seq(GSE107013)/Homer	AGATAAGANN	0.1	-4.275	0.0333	735	0.4181	39322.5	0.3921
Sox7(HMG)/ESC-Sox7-ChIP-Seq(GSE133899)/Homer	VVRRAACAATGG	0.1	-4.272	0.0333	113	0.0643	5218.9	0.052
COUP-TFII(NR)/K562-NR2F1-ChIP-Seq(Encode)/Homer	GKBCARAGGTCA	0.1	-4.248	0.0338	527	0.2998	27677.1	0.276
Zic(Zf)/Cerebellum-ZIC1.2-ChIP-Seq(GSE60731)/Homer	CCTGCTGAGH	0.1	-4.22	0.0346	323	0.1837	16445	0.164
PAX5(Paired,Homeobox)/GM12878-PAX5-ChIP-Seq(GSE32465)/Homer	GCAGCCAAGCRTGACH	0.1	-4.195	0.0353	138	0.0785	6534.8	0.0652
Sp2(Zf)/HEK293-Sp2.eGFP-ChIP-Seq(Encode)/Homer	YGGCCCCGCCCC	0.1	-4.171	0.036	402	0.2287	20790.5	0.2073
Nkx2.1(Homeobox)/LungAC-Nkx2.1-ChIP-Seq(GSE43252)/Homer	RSCACTYRAG	0.1	-4.142	0.0368	946	0.5381	51368.9	0.5122
PR(NR)/T47D-PR-ChIP-Seq(GSE31130)/Homer	VAGRACAKNCTGTBC	0.1	-4.117	0.0375	817	0.4647	44035.9	0.4391
Smad4(MAD)/ESC-SMAD4-ChIP-Seq(GSE29422)/Homer	VBSYGTCTGG	0.1	-4.109	0.0377	587	0.3339	31083.8	0.31
SPDEF(ETS)/VCaP-SPDEF-ChIP-Seq(SRA014231)/Homer	ASWTCCTGBT	0.1	-4.106	0.0377	406	0.2309	21035.8	0.2098
NeuroD1(bHLH)/Islet-NeuroD1-ChIP-Seq(GSE30298)/Homer	GCCATCTGTT	0.1	-4.082	0.0383	319	0.1815	16274.5	0.1623
KLF1(Zf)/HUDEP2-KLF1-CutnRun(GSE136251)/Homer	VDGGGYGGGGCY	0.1	-4.082	0.0383	253	0.1439	12692	0.1266
Atf4(bZIP)/MEF-Atf4-ChIP-Seq(GSE35681)/Homer	MTGATGCAAT	0.1	-4.075	0.0383	134	0.0762	6353	0.0634
STAT6(Stat)/CD4-Stat6-ChIP-Seq(GSE22104)/Homer	ABTTCYYRRGAA	0.1	-4.066	0.0383	237	0.1348	11833.4	0.118
CUX1(Homeobox)/K562-CUX1-ChIP-Seq(GSE92882)/Homer	TATCGATNAN	0.1	-4.059	0.0384	248	0.1411	12428.8	0.1239
OCT:OCT(POU,Homeobox,IR1)/NPC-Brn2-ChIP-Seq(GSE35496)/Homer	ATGAATWATTCATGA	0.1	-3.912	0.0442	13	0.0074	383.5	0.0038
FOXK2(Forkhead)/U2OS-FOXK2-ChIP-Seq(E-MTAB-2204)/Homer	SCHTGTTTACAT	0.1	-3.88	0.0454	262	0.149	13243.4	0.1321
NF1:FOXA1(CTF,Forkhead)/LNCAP-FOXA1-ChIP-Seq(GSE27824)/Homer	WNTGTTTRYTTTGGCA	0.1	-3.865	0.0459	28	0.0159	1047.7	0.0104
Elk1(ETS)/Hela-Elk1-ChIP-Seq(GSE31477)/Homer	HACTTCCGGY	0.1	-3.825	0.0475	189	0.1075	9329	0.093
Tbx5(T-box)/HL1-Tbx5.biotin-ChIP-Seq(GSE21529)/Homer	AGGTGTCA	0.1	-3.81	0.048	1005	0.5717	54908.6	0.5475
E2F6(E2F)/Hela-E2F6-ChIP-Seq(GSE31477)/Homer	GGCGGGAARN	0.1	-3.761	0.0502	92	0.0523	4237.3	0.0423
Olig2(bHLH)/Neuron-Olig2-ChIP-Seq(GSE30882)/Homer	RCCATMTGTT	0.1	-3.758	0.0502	702	0.3993	37704.2	0.376
Pknox1(Homeobox)/ES-Prep1-ChIP-Seq(GSE63282)/Homer	SCTGTCAVTCAV	0.1	-3.696	0.053	103	0.0586	4819.6	0.0481
GLIS3(Zf)/Thyroid-Glis3.GFP-ChIP-Seq(GSE103297)/Homer	CTCCCTGGGAGGCCN	0.1	-3.617	0.0571	423	0.2406	22172.2	0.2211
GATA3(Zf)/iTreg-Gata3-ChIP-Seq(GSE20898)/Homer	AGATAASR	0.1	-3.589	0.0584	557	0.3168	29642.3	0.2956
PRDM1(Zf)/Hela-PRDM1-ChIP-Seq(GSE31477)/Homer	ACTTTCACTTTC	0.1	-3.561	0.0598	199	0.1132	9942.3	0.0991
Mef2a(MADS)/HL1-Mef2a.biotin-ChIP-Seq(GSE21529)/Homer	CYAAAAATAG	0.1	-3.541	0.0607	165	0.0939	8127	0.081
LEF1(HMG)/H1-LEF1-ChIP-Seq(GSE64758)/Homer	CCTTTGATST	0.1	-3.494	0.0633	265	0.1507	13538	0.135
EAR2(NR)/K562-NR2F6-ChIP-Seq(Encode)/Homer	NRBCARRGGTCA	0.1	-3.478	0.0641	485	0.2759	25676.7	0.256
Max(bHLH)/K562-Max-ChIP-Seq(GSE31477)/Homer	RCCACGTGGYYN	0.1	-3.463	0.0647	233	0.1325	11810.7	0.1178
ELF3(ETS)/PDAC-ELF3-ChIP-Seq(GSE64557)/Homer	ANCAGGAAGT	0.1	-3.427	0.0668	306	0.1741	15803.6	0.1576
Rbpj1(?)/Panc1-Rbpj1-ChIP-Seq(GSE47459)/Homer	HTTTCCCASG	0.1	-3.413	0.0674	535	0.3043	28496.6	0.2842
Smad2(MAD)/ES-SMAD2-ChIP-Seq(GSE29422)/Homer	CTGTCTGG	0.1	-3.402	0.0679	571	0.3248	30516.5	0.3043
AP-2gamma(AP2)/MCF7-TFAP2C-ChIP-Seq(GSE21234)/Homer	SCCTSAGGSCAW	0.1	-3.367	0.0699	297	0.1689	15333.1	0.1529
Ascl1(bHLH)/NeuralTubes-Ascl1-ChIP-Seq(GSE55840)/Homer	NNVVCAGCTGBN	0.1	-3.362	0.07	509	0.2895	27068.6	0.2699
Sox9(HMG)/Limb-SOX9-ChIP-Seq(GSE73225)/Homer	AGGVNCCTTTGT	0.1	-3.327	0.0721	347	0.1974	18096.9	0.1805
ZNF711(Zf)/SHSY5Y-ZNF711-ChIP-Seq(GSE20673)/Homer	AGGCCTAG	0.1	-3.292	0.0744	488	0.2776	25930.2	0.2586
Meis1(Homeobox)/MastCells-Meis1-ChIP-Seq(GSE48085)/Homer	VGCTGWCAVB	0.1	-3.213	0.0801	664	0.3777	35839.8	0.3574
DUX4(Homeobox)/Myoblasts-DUX4.V5-ChIP-Seq(GSE75791)/Homer	NWTAAYCYAATCAWN	0.1	-3.176	0.0828	19	0.0108	695.7	0.0069
RARa(NR)/K562-RARa-ChIP-Seq(Encode)/Homer	TTGAMCTTTG	0.1	-3.167	0.0832	910	0.5176	49816.1	0.4968
DUX(Homeobox)/C2C12-Dux-ChIP-Seq(GSE87279)/Homer	BCWGATTCAATCAAN	0.1	-3.138	0.0852	3	0.0017	44.4	0.0004
Rfx2(HTH)/LoVo-RFX2-ChIP-Seq(GSE49402)/Homer	GTTGCCATGGCAACM	0.1	-3.108	0.0874	43	0.0245	1860.7	0.0186
ETS:E-box(ETS,bHLH)/HPC7-Scl-ChIP-Seq(GSE22178)/Homer	AGGAARCAGCTG	0.1	-3.053	0.0919	43	0.0245	1868.6	0.0186
AR-halfsite(NR)/LNCaP-AR-ChIP-Seq(GSE27824)/Homer	CCAGGAACAG	0.1	-3.046	0.0922	1190	0.6769	65964.5	0.6578
ZNF382(Zf)/HEK293-ZNF382.GFP-ChIP-Seq(GSE58341)/Homer	GNCTGTASTRNTGBCTCHTT	0.1	-3.037	0.0926	15	0.0085	525.5	0.0052
PPARE(NR),DR1/3T3L1-Pparg-ChIP-Seq(GSE13511)/Homer	TGACCTTTGCCCCA	0.1	-2.994	0.0963	336	0.1911	17631	0.1758
RFX(HTH)/K562-RFX3-ChIP-Seq(SRA012198)/Homer	CGGTTGCCATGGCAAC	0.1	-2.989	0.0963	39	0.0222	1678.9	0.0167
RBPJ:Ebox(?,bHLH)/Panc1-Rbpj1-ChIP-Seq(GSE47459)/Homer	GGGRAARRGRMCAGMTG	0.1	-2.929	0.1018	117	0.0666	5737.5	0.0572
ERE(NR),IR3/MCF7-ERa-ChIP-Seq(Unpublished)/Homer	VAGGTCACNSTGACC	0.1	-2.923	0.102	110	0.0626	5367.5	0.0535
RORa(NR)/Liver-Rora-ChIP-Seq(GSE101115)/Homer	AAWCTAGGTCARDNN	0.1	-2.905	0.1033	60	0.0341	2755	0.0275
NFY(CCAAT)/Promoter/Homer	RGCCAATSRG	0.1	-2.905	0.1033	268	0.1524	13925.8	0.1389
Elf4(ETS)/BMDM-Elf4-ChIP-Seq(GSE88699)/Homer	ACTTCCKGKT	0.1	-2.896	0.1034	383	0.2179	20277.9	0.2022
HNF1b(Homeobox)/PDAC-HNF1B-ChIP-Seq(GSE64557)/Homer	GTTAATNATTAA	0.1	-2.893	0.1034	65	0.037	3015.5	0.0301
Phox2b(Homeobox)/CLBGA-PHOX2B-ChIP-Seq(GSE90683)/Homer	TTAATTNAATTA	0.1	-2.839	0.1086	79	0.0449	3754.2	0.0374
ZNF519(Zf)/HEK293-ZNF519.GFP-ChIP-Seq(GSE58341)/Homer	GAGSCCGAGC	0.1	-2.816	0.1106	62	0.0353	2875.1	0.0287
HOXA2(Homeobox)/mES-Hoxa2-ChIP-Seq(Donaldson_et_al.)/Homer	GYCATCMATCAT	0.1	-2.788	0.1133	49	0.0279	2213.8	0.0221
Barx1(Homeobox)/Stomach-Barx1.3xFlag-ChIP-Seq(GSE69483)/Homer	AAACMATTAN	0.1	-2.737	0.1187	193	0.1098	9890.7	0.0986
Klf9(Zf)/GBM-Klf9-ChIP-Seq(GSE62211)/Homer	GCCACRCCCACY	0.1	-2.735	0.1187	111	0.0631	5470.4	0.0546
KLF3(Zf)/MEF-Klf3-ChIP-Seq(GSE44748)/Homer	NRGCCCCRCCCHBNN	0.1	-2.708	0.1212	140	0.0796	7031.2	0.0701
GATA(Zf),IR4/iTreg-Gata3-ChIP-Seq(GSE20898)/Homer	NAGATWNBNATCTNN	0.1	-2.674	0.1249	37	0.021	1624.3	0.0162
Oct2(POU,Homeobox)/Bcell-Oct2-ChIP-Seq(GSE21512)/Homer	ATATGCAAAT	0.1	-2.662	0.1259	105	0.0597	5170.3	0.0516
Nur77(NR)/K562-NR4A1-ChIP-Seq(GSE31363)/Homer	TGACCTTTNCNT	0.1	-2.655	0.1262	71	0.0404	3376.6	0.0337
Six1(Homeobox)/Myoblast-Six1-ChIP-Chip(GSE20150)/Homer	GKVTCADRTTWC	0.1	-2.653	0.1262	103	0.0586	5066.8	0.0505
Sox21(HMG)/ESC-SOX21-ChIP-Seq(GSE110505)/Homer	BCCWTTGTBYKV	0.1	-2.626	0.129	611	0.3476	33180.3	0.3309
Oct6(POU,Homeobox)/NPC-Pou3f1-ChIP-Seq(GSE35496)/Homer	WATGCAAATGAG	0.1	-2.595	0.1324	156	0.0887	7932	0.0791
Rfx1(HTH)/NPC-H3K4me1-ChIP-Seq(GSE16256)/Homer	KGTTGCCATGGCAA	0.1	-2.562	0.1363	80	0.0455	3870.9	0.0386
Zfp281(Zf)/ES-Zfp281-ChIP-Seq(GSE81042)/Homer	CCCCTCCCCCAC	0.1	-2.531	0.14	70	0.0398	3351.5	0.0334
Brachyury(T-box)/Mesoendoderm-Brachyury-ChIP-exo(GSE54963)/Homer	ANTTMRCASBNNNGTGYKAAN	0.1	-2.485	0.1461	109	0.062	5433.2	0.0542
Arnt:Ahr(bHLH)/MCF7-Arnt-ChIP-Seq(Lo_et_al.)/Homer	TBGCACGCAA	0.1	-2.472	0.1474	180	0.1024	9279.4	0.0925
Tbx20(T-box)/Heart-Tbx20-ChIP-Seq(GSE29636)/Homer	GGTGYTGACAGS	0.1	-2.464	0.148	99	0.0563	4904.5	0.0489
Nkx2.2(Homeobox)/NPC-Nkx2.2-ChIP-Seq(GSE61673)/Homer	BTBRAGTGSN	0.1	-2.391	0.1586	653	0.3714	35694.5	0.3559
GATA3(Zf),DR4/iTreg-Gata3-ChIP-Seq(GSE20898)/Homer	AGATGKDGAGATAAG	0.1	-2.387	0.1586	33	0.0188	1466.2	0.0146
NFkB-p65-Rel(RHD)/ThioMac-LPS-Expression(GSE23622)/Homer	GGAAATTCCC	0.1	-2.364	0.1616	26	0.0148	1118.9	0.0112
Bapx1(Homeobox)/VertebralCol-Bapx1-ChIP-Seq(GSE36672)/Homer	TTRAGTGSYK	0.1	-2.357	0.1621	739	0.4204	40584.2	0.4047
Tbr1(T-box)/Cortex-Tbr1-ChIP-Seq(GSE71384)/Homer	AAGGTGTKAA	0.1	-2.346	0.1633	509	0.2895	27609	0.2753
X-box(HTH)/NPC-H3K4me1-ChIP-Seq(GSE16256)/Homer	GGTTGCCATGGCAA	0.1	-2.329	0.1655	50	0.0284	2349.4	0.0234
bHLHE41(bHLH)/proB-Bhlhe41-ChIP-Seq(GSE93764)/Homer	KCACGTGMCN	0.1	-2.32	0.1664	315	0.1792	16783.8	0.1674
OCT:OCT(POU,Homeobox)/NPC-Brn1-ChIP-Seq(GSE35496)/Homer	ATGAATATTCATGAG	1	-2.281	0.1723	6	0.0034	181.8	0.0018
Rfx5(HTH)/GM12878-Rfx5-ChIP-Seq(GSE31477)/Homer	SCCTAGCAACAG	1	-2.278	0.1723	117	0.0666	5926.4	0.0591
IRF4(IRF)/GM12878-IRF4-ChIP-Seq(GSE32465)/Homer	ACTGAAACCA	1	-2.278	0.1723	161	0.0916	8315.3	0.0829
AP-2alpha(AP2)/Hela-AP2alpha-ChIP-Seq(GSE31477)/Homer	ATGCCCTGAGGC	1	-2.23	0.1793	220	0.1251	11571	0.1154
Erra(NR)/HepG2-Erra-ChIP-Seq(GSE31477)/Homer	CAAAGGTCAG	1	-2.22	0.1804	710	0.4039	39032.5	0.3892
Pax7(Paired,Homeobox),longest/Myoblast-Pax7-ChIP-Seq(GSE25064)/Homer	NTAATTDGCYAATTANNWWD	1	-2.205	0.1823	9	0.0051	317.4	0.0032
FXR(NR),IR1/Liver-FXR-ChIP-Seq(Chong_et_al.)/Homer	AGGTCANTGACCTB	1	-2.162	0.1896	143	0.0813	7376.1	0.0736
Sox15(HMG)/CPA-Sox15-ChIP-Seq(GSE62909)/Homer	RAACAATGGN	1	-2.155	0.1903	383	0.2179	20660.2	0.206
ZNF416(Zf)/HEK293-ZNF416.GFP-ChIP-Seq(GSE58341)/Homer	WDNCTGGGCA	1	-2.081	0.2041	453	0.2577	24625.4	0.2456
KLF14(Zf)/HEK293-KLF14.GFP-ChIP-Seq(GSE58341)/Homer	RGKGGGCGKGGC	1	-2.003	0.2198	432	0.2457	23495.3	0.2343
EKLF(Zf)/Erythrocyte-Klf1-ChIP-Seq(GSE20478)/Homer	NWGGGTGTGGCY	1	-1.996	0.2206	84	0.0478	4233.6	0.0422
COUP-TFII(NR)/Artia-Nr2f2-ChIP-Seq(GSE46497)/Homer	AGRGGTCA	1	-1.995	0.2206	587	0.3339	32228.8	0.3214
Tbox:Smad(T-box,MAD)/ESCd5-Smad2_3-ChIP-Seq(GSE29422)/Homer	AGGTGHCAGACA	1	-1.944	0.2308	80	0.0455	4033.4	0.0402
SpiB(ETS)/OCILY3-SPIB-ChIP-Seq(GSE56857)/Homer	AAAGRGGAAGTG	1	-1.929	0.2334	89	0.0506	4523.5	0.0451
EBF1(EBF)/Near-E2A-ChIP-Seq(GSE21512)/Homer	GTCCCCWGGGGA	1	-1.92	0.2345	321	0.1826	17331.3	0.1728
PAX6(Paired,Homeobox)/Forebrain-Pax6-ChIP-Seq(GSE66961)/Homer	NGTGTTCAVTSAAGCGKAAA	1	-1.899	0.2388	39	0.0222	1861.2	0.0186
E-box(bHLH)/Promoter/Homer	SSGGTCACGTGA	1	-1.867	0.2457	25	0.0142	1140.4	0.0114
PU.1:IRF8(ETS:IRF)/pDC-Irf8-ChIP-Seq(GSE66899)/Homer	GGAAGTGAAAST	1	-1.828	0.2544	70	0.0398	3528.2	0.0352
Otx2(Homeobox)/EpiLC-Otx2-ChIP-Seq(GSE56098)/Homer	NYTAATCCYB	1	-1.787	0.2641	256	0.1456	13781.8	0.1374
PPARa(NR),DR1/Liver-Ppara-ChIP-Seq(GSE47954)/Homer	VNAGGKCAAAGGTCA	1	-1.777	0.2659	367	0.2088	19992.6	0.1994
MYNN(Zf)/HEK293-MYNN.eGFP-ChIP-Seq(Encode)/Homer	TTCAAAWTAAAAGTC	1	-1.752	0.2716	92	0.0523	4743.2	0.0473
Eomes(T-box)/H9-Eomes-ChIP-Seq(GSE26097)/Homer	ATTAACACCT	1	-1.728	0.277	728	0.4141	40414.2	0.403
Srebp2(bHLH)/HepG2-Srebp2-ChIP-Seq(GSE31477)/Homer	CGGTCACSCCAC	1	-1.707	0.2821	50	0.0284	2487.8	0.0248
Pax7(Paired,Homeobox),long/Myoblast-Pax7-ChIP-Seq(GSE25064)/Homer	TAATCHGATTAC	1	-1.688	0.2865	10	0.0057	408.9	0.0041
CArG(MADS)/PUER-Srf-ChIP-Seq(Sullivan_et_al.)/Homer	CCATATATGGNM	1	-1.685	0.2865	113	0.0643	5915.8	0.059
SF1(NR)/H295R-Nr5a1-ChIP-Seq(GSE44220)/Homer	CAAGGHCANV	1	-1.631	0.3012	163	0.0927	8695.6	0.0867
CEBP:CEBP(bZIP)/MEF-Chop-ChIP-Seq(GSE35681)/Homer	NTNATGCAAYMNNHTGMAAY	1	-1.592	0.3119	53	0.0301	2678.5	0.0267
E2F3(E2F)/MEF-E2F3-ChIP-Seq(GSE71376)/Homer	BTKGGCGGGAAA	1	-1.572	0.3172	100	0.0569	5245.6	0.0523
Bcl11a(Zf)/HSPC-BCL11A-ChIP-Seq(GSE104676)/Homer	TYTGACCASWRG	1	-1.569	0.3172	286	0.1627	15584.9	0.1554
p63(p53)/Keratinocyte-p63-ChIP-Seq(GSE17611)/Homer	NNDRCATGYCYNRRCATGYH	1	-1.558	0.3195	130	0.0739	6903.7	0.0688
VDR(NR),DR3/GM10855-VDR+vitD-ChIP-Seq(GSE22484)/Homer	ARAGGTCANWGAGTTCANNN	1	-1.536	0.3255	69	0.0392	3562.3	0.0355
ZNF317(Zf)/HEK293-ZNF317.GFP-ChIP-Seq(GSE58341)/Homer	GTCWGCTGTYYCTCT	1	-1.486	0.3411	37	0.021	1845.7	0.0184
EBF(EBF)/proBcell-EBF-ChIP-Seq(GSE21978)/Homer	DGTCCCYRGGGA	1	-1.466	0.3467	75	0.0427	3913.1	0.039
Brn1(POU,Homeobox)/NPC-Brn1-ChIP-Seq(GSE35496)/Homer	TATGCWAATBAV	1	-1.462	0.347	111	0.0631	5895.4	0.0588
NPAS2(bHLH)/Liver-NPAS2-ChIP-Seq(GSE39860)/Homer	KCCACGTGAC	1	-1.455	0.348	372	0.2116	20492.7	0.2044
ETS:RUNX(ETS,Runt)/Jurkat-RUNX1-ChIP-Seq(GSE17954)/Homer	RCAGGATGTGGT	1	-1.452	0.348	34	0.0193	1693	0.0169
RXR(NR),DR1/3T3L1-RXR-ChIP-Seq(GSE13511)/Homer	TAGGGCAAAGGTCA	1	-1.43	0.3544	371	0.211	20454.8	0.204
GRE(NR),IR3/RAW264.7-GRE-ChIP-Seq(Unpublished)/Homer	VAGRACAKWCTGTYC	1	-1.424	0.3553	99	0.0563	5248.4	0.0523
Tlx?(NR)/NPC-H3K4me1-ChIP-Seq(GSE16256)/Homer	CTGGCAGSCTGCCA	1	-1.357	0.3788	170	0.0967	9223.6	0.092
PRDM14(Zf)/H1-PRDM14-ChIP-Seq(GSE22767)/Homer	RGGTCTCTAACY	1	-1.352	0.3793	110	0.0626	5887.9	0.0587
Zic3(Zf)/mES-Zic3-ChIP-Seq(GSE37889)/Homer	GGCCYCCTGCTGDGH	1	-1.344	0.3812	187	0.1064	10180.3	0.1015
Egr1(Zf)/K562-Egr1-ChIP-Seq(GSE32465)/Homer	TGCGTGGGYG	1	-1.324	0.3875	171	0.0973	9297.2	0.0927
EBF2(EBF)/BrownAdipose-EBF2-ChIP-Seq(GSE97114)/Homer	NABTCCCWDGGGAVH	1	-1.317	0.389	318	0.1809	17552.8	0.175
p53(p53)/mES-cMyc-ChIP-Seq(GSE11431)/Homer	ACATGCCCGGGCAT	1	-1.315	0.389	7	0.004	297.4	0.003
HNF4a(NR),DR1/HepG2-HNF4a-ChIP-Seq(GSE25021)/Homer	CARRGKBCAAAGTYCA	1	-1.297	0.3944	177	0.1007	9649	0.0962
ARE(NR)/LNCAP-AR-ChIP-Seq(GSE27824)/Homer	RGRACASNSTGTYCYB	1	-1.217	0.4256	105	0.0597	5671.7	0.0566
ZNF341(Zf)/EBV-ZNF341-ChIP-Seq(GSE113194)/Homer	GGAACAGCCG	1	-1.198	0.4325	223	0.1268	12290.1	0.1226
Hand2(bHLH)/Mesoderm-Hand2-ChIP-Seq(GSE61475)/Homer	TGACANARRCCAGRC	1	-1.188	0.4355	188	0.1069	10330.3	0.103
n-Myc(bHLH)/mES-nMyc-ChIP-Seq(GSE11431)/Homer	VRCCACGTGG	1	-1.165	0.444	202	0.1149	11131.6	0.111
Elk4(ETS)/Hela-Elk4-ChIP-Seq(GSE31477)/Homer	NRYTTCCGGY	1	-1.136	0.4559	164	0.0933	9015.5	0.0899
ZNF136(Zf)/HEK293-ZNF136.GFP-ChIP-Seq(GSE58341)/Homer	YTKGATAHAGTATTCTWGGTNGGCA	1	-1.128	0.458	35	0.0199	1829.8	0.0182
Tcf3(HMG)/mES-Tcf3-ChIP-Seq(GSE11724)/Homer	ASWTCAAAGG	1	-1.127	0.458	97	0.0552	5268.8	0.0525
c-Myc(bHLH)/mES-cMyc-ChIP-Seq(GSE11431)/Homer	VVCCACGTGG	1	-1.122	0.458	149	0.0848	8181.1	0.0816
PGR(NR)/EndoStromal-PGR-ChIP-Seq(GSE69539)/Homer	AAGAACATWHTGTTC	1	-1.111	0.4613	100	0.0569	5443.1	0.0543
Six4(Homeobox)/MCF7-SIX4-ChIP-Seq(Encode)/Homer	TGWAAYCTGABACCB	1	-1.099	0.4654	23	0.0131	1180.6	0.0118
Oct11(POU,Homeobox)/NCIH1048-POU2F3-ChIP-seq(GSE115123)/Homer	GATTTGCATA	1	-1.096	0.4655	112	0.0637	6122.2	0.0611
ZNF415(Zf)/HEK293-ZNF415.GFP-ChIP-Seq(GSE58341)/Homer	GRTGMTRGAGCC	1	-1.071	0.4754	160	0.091	8830.6	0.0881
Sp5(Zf)/mES-Sp5.Flag-ChIP-Seq(GSE72989)/Homer	RGKGGGCGGAGC	1	-1.063	0.4779	239	0.1359	13288.8	0.1325
Znf263(Zf)/K562-Znf263-ChIP-Seq(GSE31477)/Homer	CVGTSCTCCC	1	-1.049	0.4833	522	0.2969	29333.6	0.2925
Zic2(Zf)/ESC-Zic2-ChIP-Seq(SRP197560)/Homer	CHCAGCRGGRGG	1	-1.014	0.4988	142	0.0808	7853.8	0.0783
IRF2(IRF)/Erythroblas-IRF2-ChIP-Seq(GSE36985)/Homer	GAAASYGAAASY	1	-1.008	0.5002	36	0.0205	1920.7	0.0192
HRE(HSF)/Striatum-HSF1-ChIP-Seq(GSE38000)/Homer	TTCTAGAABNTTCTA	1	-1.005	0.5003	91	0.0518	4993	0.0498
HIF-1a(bHLH)/MCF7-HIF1a-ChIP-Seq(GSE28352)/Homer	TACGTGCV	1	-1.001	0.5006	63	0.0358	3426.3	0.0342
E2F1(E2F)/Hela-E2F1-ChIP-Seq(GSE22478)/Homer	CWGGCGGGAA	1	-0.9958	0.5017	23	0.0131	1206	0.012
RORgt(NR)/EL4-RORgt.Flag-ChIP-Seq(GSE56019)/Homer	AAYTAGGTCA	1	-0.9874	0.5028	49	0.0279	2650.9	0.0264
RORgt(NR)/EL4-RORgt.Flag-ChIP-Seq(GSE56019)/Homer	AAYTAGGTCA	1	-0.9874	0.5028	49	0.0279	2650.9	0.0264
HIF2a(bHLH)/785_O-HIF2a-ChIP-Seq(GSE34871)/Homer	GCACGTACCC	1	-0.9744	0.5078	94	0.0535	5176.4	0.0516
HRE(HSF)/HepG2-HSF1-ChIP-Seq(GSE31477)/Homer	BSTTCTRGAABVTTCYAGAA	1	-0.9713	0.5079	57	0.0324	3103.1	0.0309
ZBTB33(Zf)/GM12878-ZBTB33-ChIP-Seq(GSE32465)/Homer	GGVTCTCGCGAGAAC	1	-0.9086	0.5391	3	0.0017	131	0.0013
IRF8(IRF)/BMDM-IRF8-ChIP-Seq(GSE77884)/Homer	GRAASTGAAAST	1	-0.8995	0.5424	103	0.0586	5724.2	0.0571
ZFX(Zf)/mES-Zfx-ChIP-Seq(GSE11431)/Homer	AGGCCTRG	1	-0.8898	0.546	367	0.2088	20693.2	0.2064
WT1(Zf)/Kidney-WT1-ChIP-Seq(GSE90016)/Homer	MCTCCCMCRCAB	1	-0.8676	0.5565	157	0.0893	8798.7	0.0877
Unknown-ESC-element(?)/mES-Nanog-ChIP-Seq(GSE11724)/Homer	CACAGCAGGGGG	1	-0.8625	0.5578	210	0.1195	11806.4	0.1177
ZNF322(Zf)/HEK293-ZNF322.GFP-ChIP-Seq(GSE58341)/Homer	GAGCCTGGTACTGWGCCTGR	1	-0.8236	0.5781	96	0.0546	5373.4	0.0536
KLF10(Zf)/HEK293-KLF10.GFP-ChIP-Seq(GSE58341)/Homer	GGGGGTGTGTCC	1	-0.8165	0.5805	177	0.1007	9971	0.0994
Pax7(Paired,Homeobox)/Myoblast-Pax7-ChIP-Seq(GSE25064)/Homer	TAATCAATTA	1	-0.8081	0.5837	29	0.0165	1594.5	0.0159
Oct4:Sox17(POU,Homeobox,HMG)/F9-Sox17-ChIP-Seq(GSE44553)/Homer	CCATTGTATGCAAAT	1	-0.8059	0.5837	56	0.0319	3119.6	0.0311
DMRT1(DM)/Testis-DMRT1-ChIP-Seq(GSE64892)/Homer	TWGHWACAWTGTWDC	1	-0.8021	0.5837	96	0.0546	5386.9	0.0537
Zfp809(Zf)/ES-Zfp809-ChIP-Seq(GSE70799)/Homer	GGGGCTYGKCTGGGA	1	-0.7872	0.5907	48	0.0273	2675.5	0.0267
DMRT6(DM)/Testis-DMRT6-ChIP-Seq(GSE60440)/Homer	YDGHTACAWTGTADC	1	-0.7849	0.5907	80	0.0455	4489.8	0.0448
ZNF264(Zf)/HEK293-ZNF264.GFP-ChIP-Seq(GSE58341)/Homer	RGGGCACTAACY	1	-0.7841	0.5907	198	0.1126	11191.1	0.1116
PRDM10(Zf)/HEK293-PRDM10.eGFP-ChIP-Seq(Encode)/Homer	TGGTACATTCCA	1	-0.7699	0.5957	201	0.1143	11374.3	0.1134
ELF1(ETS)/Jurkat-ELF1-ChIP-Seq(SRA014231)/Homer	AVCCGGAAGT	1	-0.7621	0.5986	158	0.0899	8935.9	0.0891
CHR(?)/Hela-CellCycle-Expression/Homer	SRGTTTCAAA	1	-0.7588	0.5989	221	0.1257	12522.8	0.1249
GLI3(Zf)/Limb-GLI3-ChIP-Chip(GSE11077)/Homer	CGTGGGTGGTCC	1	-0.7487	0.6032	34	0.0193	1899	0.0189
Pbx3(Homeobox)/GM12878-PBX3-ChIP-Seq(GSE32465)/Homer	SCTGTCAMTCAN	1	-0.7442	0.6042	98	0.0557	5536.3	0.0552
IRF1(IRF)/PBMC-IRF1-ChIP-Seq(GSE43036)/Homer	GAAAGTGAAAGT	1	-0.7421	0.6042	45	0.0256	2525.3	0.0252
ZFP3(Zf)/HEK293-ZFP3.GFP-ChIP-Seq(GSE58341)/Homer	GGGTTTTGAAGGATGARTAGGAGTT	1	-0.7396	0.6042	1	0.0006	37.2	0.0004
ZNF143|STAF(Zf)/CUTLL-ZNF143-ChIP-Seq(GSE29600)/Homer	ATTTCCCAGVAKSCY	1	-0.7287	0.6084	113	0.0643	6400.4	0.0638
HNF6(Homeobox)/Liver-Hnf6-ChIP-Seq(ERP000394)/Homer	NTATYGATCH	1	-0.7283	0.6084	167	0.095	9475.4	0.0945
FOXA1:AR(Forkhead,NR)/LNCAP-AR-ChIP-Seq(GSE27824)/Homer	AGTAAACAAAAAAGAACAND	1	-0.6984	0.6235	22	0.0125	1234.3	0.0123
Oct4(POU,Homeobox)/mES-Oct4-ChIP-Seq(GSE11431)/Homer	ATTTGCATAW	1	-0.6851	0.6301	159	0.0904	9056.1	0.0903
PBX1(Homeobox)/MCF7-PBX1-ChIP-Seq(GSE28007)/Homer	GSCTGTCACTCA	1	-0.6714	0.637	33	0.0188	1872.8	0.0187
GRE(NR),IR3/A549-GR-ChIP-Seq(GSE32465)/Homer	NRGVACABNVTGTYCY	1	-0.6685	0.637	50	0.0284	2845.6	0.0284
Hnf6b(Homeobox)/LNCaP-Hnf6b-ChIP-Seq(GSE106305)/Homer	TATTGAYY	1	-0.6587	0.6415	287	0.1633	16388.5	0.1634
Tcf7(HMG)/GM12878-TCF7-ChIP-Seq(Encode)/Homer	CTTTGATGTGSB	1	-0.6464	0.6476	114	0.0648	6518.6	0.065
ZNF189(Zf)/HEK293-ZNF189.GFP-ChIP-Seq(GSE58341)/Homer	TGGAACAGMA	1	-0.64	0.6499	265	0.1507	15153.8	0.1511
Esrrb(NR)/mES-Esrrb-ChIP-Seq(GSE11431)/Homer	KTGACCTTGA	1	-0.6259	0.6573	219	0.1246	12540.1	0.125
Nr5a2(NR)/mES-Nr5a2-ChIP-Seq(GSE19019)/Homer	BTCAAGGTCA	1	-0.6198	0.6594	175	0.0995	10030.9	0.1
GFX(?)/Promoter/Homer	ATTCTCGCGAGA	1	-0.5913	0.6767	1	0.0006	47	0.0005
Hnf1(Homeobox)/Liver-Foxa2-Chip-Seq(GSE25694)/Homer	GGTTAAWCATTAA	1	-0.5654	0.6925	47	0.0267	2728.2	0.0272
Twist(bHLH)/HMLE-TWIST1-ChIP-Seq(Chang_et_al)/Homer	VCAKCTGGNNNCCAGMTGBN	1	-0.5636	0.6925	43	0.0245	2498.8	0.0249
Sp1(Zf)/Promoter/Homer	GGCCCCGCCCCC	1	-0.5568	0.6946	34	0.0193	1981.8	0.0198
Duxbl(Homeobox)/NIH3T3-Duxbl.HA-ChIP-Seq(GSE119782)/Homer	TAAYCYAATCAA	1	-0.5484	0.6985	21	0.0119	1230.2	0.0123
ZNF675(Zf)/HEK293-ZNF675.GFP-ChIP-Seq(GSE58341)/Homer	ARGAGGMCAAAATGW	1	-0.5412	0.7017	46	0.0262	2684.6	0.0268
c-Myc(bHLH)/LNCAP-cMyc-ChIP-Seq(Unpublished)/Homer	VCCACGTG	1	-0.534	0.7048	96	0.0546	5575.2	0.0556
ETS(ETS)/Promoter/Homer	AACCGGAAGT	1	-0.5227	0.7109	103	0.0586	5988	0.0597
Tcfcp2l1(CP2)/mES-Tcfcp2l1-ChIP-Seq(GSE11431)/Homer	NRAACCRGTTYRAACCRGYT	1	-0.4876	0.7342	45	0.0256	2658.7	0.0265
Ptf1a(bHLH)/Panc1-Ptf1a-ChIP-Seq(GSE47459)/Homer	ACAGCTGTTN	1	-0.4621	0.7511	767	0.4363	44118.1	0.4399
E2F7(E2F)/Hela-E2F7-ChIP-Seq(GSE32673)/Homer	VDTTTCCCGCCA	1	-0.4621	0.7511	10	0.0057	612.1	0.0061
Nr5a2(NR)/Pancreas-LRH1-ChIP-Seq(GSE34295)/Homer	BTCAAGGTCA	1	-0.4608	0.7511	232	0.132	13484.3	0.1345
EBNA1(EBV-virus)/Raji-EBNA1-ChIP-Seq(GSE30709)/Homer	GGYAGCAYDTGCTDCCCNNN	1	-0.4171	0.7794	4	0.0023	258	0.0026
Ascl2(bHLH)/ESC-Ascl2-ChIP-Seq(GSE97712)/Homer	SSRGCAGCTGCH	1	-0.4109	0.7822	319	0.1815	18564.6	0.1851
ZNF41(Zf)/HEK293-ZNF41.GFP-ChIP-Seq(GSE58341)/Homer	CCTCATGGTGYCYTWYTCCCTTGTG	1	-0.4092	0.7822	6	0.0034	384.1	0.0038
ERRg(NR)/Kidney-ESRRG-ChIP-Seq(GSE104905)/Homer	GTGACCTTGRVN	1	-0.3897	0.7947	264	0.1502	15433.8	0.1539
T1ISRE(IRF)/ThioMac-Ifnb-Expression/Homer	ACTTTCGTTTCT	1	-0.3801	0.8002	3	0.0017	201.4	0.002
Tbx21(T-box)/GM12878-TBX21-ChIP-Seq(Encode)/Homer	AGGTGTGAAA	1	-0.3757	0.8016	336	0.1911	19604.9	0.1955
HEB(bHLH)/mES-Heb-ChIP-Seq(GSE53233)/Homer	VCAGCTGBNN	1	-0.3687	0.8051	537	0.3055	31160.4	0.3107
NFkB-p50,p52(RHD)/Monocyte-p50-ChIP-Chip(Schreiber_et_al.)/Homer	GGGGGAATCCCC	1	-0.3638	0.8069	22	0.0125	1375.3	0.0137
GRHL2(CP2)/HBE-GRHL2-ChIP-Seq(GSE46194)/Homer	AAACYKGTTWDACMRGTTTB	1	-0.3462	0.8191	110	0.0626	6575.5	0.0656
OCT4-SOX2-TCF-NANOG(POU,Homeobox,HMG)/mES-Oct4-ChIP-Seq(GSE11431)/Homer	ATTTGCATAACAATG	1	-0.3325	0.8282	50	0.0284	3066.4	0.0306
RAR:RXR(NR),DR5/ES-RAR-ChIP-Seq(GSE56893)/Homer	RGGTCADNNAGAGGTCAV	1	-0.3295	0.8285	8	0.0046	535.3	0.0053
p73(p53)/Trachea-p73-ChIP-Seq(PRJNA310161)/Homer	NRRRCAWGTCCDGRCATGYY	1	-0.3223	0.8323	16	0.0091	1034.3	0.0103
p53(p53)/Saos-p53-ChIP-Seq/Homer	RRCATGYCYRGRCATGYYYN	1	-0.3143	0.8346	34	0.0193	2128.3	0.0212
p53(p53)/Saos-p53-ChIP-Seq(GSE15780)/Homer	RRCATGYCYRGRCATGYYYN	1	-0.3143	0.8346	34	0.0193	2128.3	0.0212
THRa(NR)/C17.2-THRa-ChIP-Seq(GSE38347)/Homer	GGTCANYTGAGGWCA	1	-0.2775	0.8637	127	0.0722	7664.2	0.0764
ZNF528(Zf)/HEK293-ZNF528.GFP-ChIP-Seq(GSE58341)/Homer	AGAAATGACTTCCCT	1	-0.2732	0.8651	2	0.0011	157.3	0.0016
LXRE(NR),DR4/RAW-LXRb.biotin-ChIP-Seq(GSE21512)/Homer	RGGTTACTANAGGTCA	1	-0.2716	0.8651	15	0.0085	1001.7	0.01
ZNF467(Zf)/HEK293-ZNF467.GFP-ChIP-Seq(GSE58341)/Homer	TGGGGAAGGGCM	1	-0.2546	0.8769	226	0.1286	13483.4	0.1345
GATA:SCL(Zf,bHLH)/Ter119-SCL-ChIP-Seq(GSE18720)/Homer	CRGCTGBNGNSNNSAGATAA	1	-0.2512	0.8776	35	0.0199	2242	0.0224
RORg(NR)/Liver-Rorc-ChIP-Seq(GSE101115)/Homer	WAABTAGGTCAV	1	-0.2478	0.8783	27	0.0154	1758.1	0.0175
Gli2(Zf)/GM2-Gli2-ChIP-Chip(GSE112702)/Homer	YSTGGGTGGTCT	1	-0.2383	0.8844	68	0.0387	4238.2	0.0423
ZNF768(Zf)/Rajj-ZNF768-ChIP-Seq(GSE111879)/Homer	RHHCAGAGAGGB	1	-0.2311	0.8886	11	0.0063	773.5	0.0077
REST-NRSF(Zf)/Jurkat-NRSF-ChIP-Seq/Homer	GGMGCTGTCCATGGTGCTGA	1	-0.2157	0.9001	2	0.0011	173.3	0.0017
E2A(bHLH)/proBcell-E2A-ChIP-Seq(GSE21978)/Homer	DNRCAGCTGY	1	-0.2117	0.9014	397	0.2258	23505.4	0.2344
IRF3(IRF)/BMDM-Irf3-ChIP-Seq(GSE67343)/Homer	AGTTTCAKTTTC	1	-0.2098	0.9014	103	0.0586	6362.5	0.0634
RAR:RXR(NR),DR0/ES-RAR-ChIP-Seq(GSE56893)/Homer	AGGTCAAGGTCA	1	-0.2087	0.9014	31	0.0176	2040.9	0.0204
PRDM9(Zf)/Testis-DMC1-ChIP-Seq(GSE35498)/Homer	ADGGYAGYAGCATCT	1	-0.2082	0.9014	122	0.0694	7489.3	0.0747
PRDM15(Zf)/ESC-Prdm15-ChIP-Seq(GSE73694)/Homer	YCCDNTCCAGGTTTT	1	-0.2066	0.9014	300	0.1706	17901.9	0.1785
Cux2(Homeobox)/Liver-Cux2-ChIP-Seq(GSE35985)/Homer	HNRAATCAAT	1	-0.2021	0.9014	123	0.07	7560	0.0754
ZNF165(Zf)/WHIM12-ZNF165-ChIP-Seq(GSE65937)/Homer	AAGGKGRCGCAGGCA	1	-0.1982	0.9014	26	0.0148	1742.6	0.0174
HINFP(Zf)/K562-HINFP.eGFP-ChIP-Seq(Encode)/Homer	TWVGGTCCGC	1	-0.1873	0.9076	23	0.0131	1566.4	0.0156
HIF-1b(HLH)/T47D-HIF1b-ChIP-Seq(GSE59937)/Homer	RTACGTGC	1	-0.1836	0.9087	279	0.1587	16746.7	0.167
ZSCAN22(Zf)/HEK293-ZSCAN22.GFP-ChIP-Seq(GSE58341)/Homer	SMCAGTCWGAKGGAGGAGGC	1	-0.1726	0.9164	16	0.0091	1137.8	0.0113
HIC1(Zf)/Treg-ZBTB29-ChIP-Seq(GSE99889)/Homer	TGCCAGCB	1	-0.1662	0.9201	570	0.3242	33641.7	0.3355
E2F4(E2F)/K562-E2F4-ChIP-Seq(GSE31477)/Homer	GGCGGGAAAH	1	-0.1533	0.9297	45	0.0256	2971.5	0.0296
TCFL2(HMG)/K562-TCF7L2-ChIP-Seq(GSE29196)/Homer	ACWTCAAAGG	1	-0.1482	0.9322	23	0.0131	1609.3	0.016
TATA-Box(TBP)/Promoter/Homer	CCTTTTAWAGSC	1	-0.1424	0.9353	418	0.2378	24966	0.249
ZNF652/HepG2-ZNF652.Flag-ChIP-Seq(Encode)/Homer	TTAACCCTTTVNKKN	1	-0.1338	0.941	71	0.0404	4593.5	0.0458
Mouse_Recombination_Hotspot(Zf)/Testis-DMC1-ChIP-Seq(GSE24438)/Homer	ACTYKNATTCGTGNTACTTC	1	-0.1227	0.9492	17	0.0097	1256	0.0125
Zfp57(Zf)/H1-ZFP57.HA-ChIP-Seq(GSE115387)/Homer	NANTGCSGCA	1	-0.0967	0.9719	38	0.0216	2640.4	0.0263
bHLHE40(bHLH)/HepG2-BHLHE40-ChIP-Seq(GSE31477)/Homer	KCACGTGMCN	1	-0.0949	0.9719	66	0.0375	4383.9	0.0437
CTCF-SatelliteElement(Zf?)/CD4+-CTCF-ChIP-Seq(Barski_et_al.)/Homer	TGCAGTTCCMVNWRTGGCCA	1	-0.09312	0.9719	5	0.0028	467.9	0.0047
ZKSCAN1(Zf)/HepG2-ZKSCAN1-ChIP-Seq(Encode)/Homer	GCACAYAGTAGGKCY	1	-0.08972	0.9719	7	0.004	617.5	0.0062
ISRE(IRF)/ThioMac-LPS-Expression(GSE23622)/Homer	AGTTTCASTTTC	1	-0.08851	0.9719	15	0.0085	1171.8	0.0117
SCRT1(Zf)/HEK293-SCRT1.eGFP-ChIP-Seq(Encode)/Homer	GCAACAGGTG	1	-0.08615	0.9719	74	0.0421	4900.3	0.0489
ZBTB12(Zf)/HEK293-ZBTB12.GFP-ChIP-Seq(GSE58341)/Homer	NGNTCTAGAACCNGV	1	-0.08223	0.9719	120	0.0683	7708.3	0.0769
NRF(NRF)/Promoter/Homer	STGCGCATGCGC	1	-0.08201	0.9719	22	0.0125	1647	0.0164
ZNF692(Zf)/HEK293-ZNF692.GFP-ChIP-Seq(GSE58341)/Homer	GTGGGCCCCA	1	-0.08024	0.9719	23	0.0131	1715.2	0.0171
GFY(?)/Promoter/Homer	ACTACAATTCCC	1	-0.05949	0.9871	11	0.0063	948.9	0.0095
RARg(NR)/ES-RARg-ChIP-Seq(GSE30538)/Homer	AGGTCAAGGTCA	1	-0.04507	0.9991	6	0.0034	611.1	0.0061
Tbx6(T-box)/ESC-Tbx6-ChIP-Seq(GSE93524)/Homer	DAGGTGTBAA	1	-0.03598	1	310	0.1763	19347.2	0.1929
E2F(E2F)/Hela-CellCycle-Expression/Homer	TTSGCGCGAAAA	1	-0.0334	1	2	0.0011	299.6	0.003
Egr2(Zf)/Thymocytes-Egr2-ChIP-Seq(GSE34254)/Homer	NGCGTGGGCGGR	1	-0.03116	1	26	0.0148	2066.7	0.0206
TR4(NR),DR1/Hela-TR4-ChIP-Seq(GSE24685)/Homer	GAGGTCAAAGGTCA	1	-0.02477	1	27	0.0154	2169.4	0.0216
GFY-Staf(?,Zf)/Promoter/Homer	RACTACAATTCCCAGAAKGC	1	-0.01554	1	4	0.0023	538.3	0.0054
YY1(Zf)/Promoter/Homer	CAAGATGGCGGC	1	-0.01341	1	8	0.0046	883.9	0.0088
Ronin(THAP)/ES-Thap11-ChIP-Seq(GSE51522)/Homer	RACTACAACTCCCAGVAKGC	1	-0.00959	1	1	0.0006	265.5	0.0026
THRb(NR)/HepG2-THRb.Flag-ChIP-Seq(Encode)/Homer	GGTCACCTGAGGTCA	1	-0.006952	1	156	0.0887	10644.5	0.1061
NRF1(NRF)/MCF7-NRF1-ChIP-Seq(Unpublished)/Homer	CTGCGCATGCGC	1	-0.006409	1	5	0.0028	697.5	0.007
OCT:OCT(POU,Homeobox)/NPC-OCT6-ChIP-Seq(GSE43916)/Homer	YATGCATATRCATRT	1	-0.000797	1	25	0.0142	2485.8	0.0248
LRF(Zf)/Erythroblasts-ZBTB7A-ChIP-Seq(GSE74977)/Homer	AAGACCCYYN	1	-2e-06	1	249	0.1416	18344.2	0.1829
Slug(Zf)/Mesoderm-Snai2-ChIP-Seq(GSE61475)/Homer	SNGCACCTGCHS	1	0	1	72	0.041	7720.4	0.077
ZEB2(Zf)/SNU398-ZEB2-ChIP-Seq(GSE103048)/Homer	GNMCAGGTGTGC	1	0	1	162	0.0922	14524.9	0.1448
Snail1(Zf)/LS174T-SNAIL1.HA-ChIP-Seq(GSE127183)/Homer	TRCACCTGCY	1	0	1	124	0.0705	12547.1	0.1251
CTCF(Zf)/CD4+-CTCF-ChIP-Seq(Barski_et_al.)/Homer	AYAGTGCCMYCTRGTGGCCA	1	0	1	31	0.0176	7203.3	0.0718
ZNF16(Zf)/HEK293-ZNF16.GFP-ChIP-Seq(GSE58341)/Homer	MACCTTCYATGGCTCCCTAKTGCCY	1	0	1	0	0	83.1	0.0008
E2A(bHLH),near_PU.1/Bcell-PU.1-ChIP-Seq(GSE21512)/Homer	NVCACCTGBN	1	0	1	220	0.1251	21138.6	0.2108
BORIS(Zf)/K562-CTCFL-ChIP-Seq(GSE32465)/Homer	CNNBRGCGCCCCCTGSTGGC	1	0	1	30	0.0171	7200.2	0.0718
ZEB1(Zf)/PDAC-ZEB1-ChIP-Seq(GSE64557)/Homer	VCAGGTRDRY	1	0	1	261	0.1485	25443.8	0.2537
