## Supplementary Table 7 for "AP-1 specifies developmental versus fibrotic extracellular matrix transcriptional programs in the lung"

### Sheet: Sheet1
Supplementary Table 7: HOMER results from Figure 7k
Known results
Motif Name	Consensus	P-value	Log P-value	q-value (Benjamini)	# of Target Sequences with Motif(of 744)	% of Target Sequences with Motif	# of Background Sequences with Motif(of 81215)	% of Background Sequences with Motif
BHLHA15(bHLH)/NIH3T3-BHLHB8.HA-ChIP-Seq(GSE119782)/Homer	NAMCAGCTGK	1e-69	-159.1	0	521	0.7003	30894.2	0.3804
Twist2(bHLH)/Myoblast-Twist2.Ty1-ChIP-Seq(GSE127998)/Homer	MCAGCTGBYH	1e-64	-148.9	0	557	0.7487	35770.6	0.4405
Ap4(bHLH)/AML-Tfap4-ChIP-Seq(GSE45738)/Homer	NAHCAGCTGD	1e-62	-144.6	0	500	0.672	29852.2	0.3676
TCF4(bHLH)/SHSY5Y-TCF4-ChIP-Seq(GSE96915)/Homer	SMCATCTGKH	1e-62	-144	0	521	0.7003	32150.8	0.3959
Tcf21(bHLH)/ArterySmoothMuscle-Tcf21-ChIP-Seq(GSE61369)/Homer	NAACAGCTGG	1e-61	-142.1	0	450	0.6048	25017.2	0.3081
NeuroG2(bHLH)/Fibroblast-NeuroG2-ChIP-Seq(GSE75910)/Homer	ACCATCTGTT	1e-59	-137.5	0	516	0.6935	32161.6	0.396
Atoh1(bHLH)/Cerebellum-Atoh1-ChIP-Seq(GSE22111)/Homer	VNRVCAGCTGGY	1e-52	-120.5	0	447	0.6008	26506.8	0.3264
Olig2(bHLH)/Neuron-Olig2-ChIP-Seq(GSE30882)/Homer	RCCATMTGTT	1e-51	-118.6	0	536	0.7204	36139.6	0.445
ZBTB18(Zf)/HEK293-ZBTB18.GFP-ChIP-Seq(GSE58341)/Homer	AACATCTGGA	1e-49	-114.5	0	281	0.3777	12413.7	0.1529
MyoG(bHLH)/C2C12-MyoG-ChIP-Seq(GSE36024)/Homer	AACAGCTG	1e-45	-104.3	0	431	0.5793	26384.5	0.3249
Tcf12(bHLH)/GM12878-Tcf12-ChIP-Seq(GSE32465)/Homer	VCAGCTGYTG	1e-42	-98.58	0	423	0.5685	26139.2	0.3219
Myf5(bHLH)/GM-Myf5-ChIP-Seq(GSE24852)/Homer	BAACAGCTGT	1e-41	-95.32	0	335	0.4503	18247.6	0.2247
SCL(bHLH)/HPC7-Scl-ChIP-Seq(GSE13511)/Homer	AVCAGCTG	1e-40	-93.18	0	711	0.9556	63431.3	0.7811
MyoD(bHLH)/Myotube-MyoD-ChIP-Seq(GSE21614)/Homer	RRCAGCTGYTSY	1e-39	-91.07	0	362	0.4866	21043.2	0.2591
Ascl1(bHLH)/NeuralTubes-Ascl1-ChIP-Seq(GSE55840)/Homer	NNVVCAGCTGBN	1e-37	-85.65	0	500	0.672	35566.4	0.438
Pitx1:Ebox(Homeobox,bHLH)/Hindlimb-Pitx1-ChIP-Seq(GSE41591)/Homer	YTAATTRAWWCCAGATGT	1e-36	-84.74	0	122	0.164	3400.9	0.0419
Smad3(MAD)/NPC-Smad3-ChIP-Seq(GSE36673)/Homer	TWGTCTGV	1e-36	-84.25	0	594	0.7984	46903.4	0.5776
TEAD1(TEAD)/HepG2-TEAD1-ChIP-Seq(Encode)/Homer	CYRCATTCCA	1e-36	-82.94	0	348	0.4677	20521.8	0.2527
TEAD3(TEA)/HepG2-TEAD3-ChIP-Seq(Encode)/Homer	TRCATTCCAG	1e-35	-82.87	0	370	0.4973	22571.1	0.2779
Ptf1a(bHLH)/Panc1-Ptf1a-ChIP-Seq(GSE47459)/Homer	ACAGCTGTTN	1e-35	-82.28	0	597	0.8024	47527.8	0.5853
Pitx1(Homeobox)/Chicken-Pitx1-ChIP-Seq(GSE38910)/Homer	TAATCCCN	1e-35	-81.37	0	638	0.8575	53139.2	0.6544
PR(NR)/T47D-PR-ChIP-Seq(GSE31130)/Homer	VAGRACAKNCTGTBC	1e-33	-77.78	0	506	0.6801	37162.9	0.4576
NFAT(RHD)/Jurkat-NFATC1-ChIP-Seq(Jolma_et_al.)/Homer	ATTTTCCATT	1e-33	-76.28	0	313	0.4207	18002.9	0.2217
AR-halfsite(NR)/LNCaP-AR-ChIP-Seq(GSE27824)/Homer	CCAGGAACAG	1e-33	-76.15	0	649	0.8723	55340.7	0.6815
Smad2(MAD)/ES-SMAD2-ChIP-Seq(GSE29422)/Homer	CTGTCTGG	1e-31	-72.29	0	442	0.5941	30892.2	0.3804
TEAD4(TEA)/Tropoblast-Tead4-ChIP-Seq(GSE37350)/Homer	CCWGGAATGY	1e-30	-70.7	0	319	0.4288	19083.5	0.235
NF1-halfsite(CTF)/LNCaP-NF1-ChIP-Seq(Unpublished)/Homer	YTGCCAAG	1e-30	-70.31	0	521	0.7003	39805.4	0.4902
NeuroD1(bHLH)/Islet-NeuroD1-ChIP-Seq(GSE30298)/Homer	GCCATCTGTT	1e-28	-66.18	0	331	0.4449	20654.6	0.2543
RARa(NR)/K562-RARa-ChIP-Seq(Encode)/Homer	TTGAMCTTTG	1e-27	-62.88	0	542	0.7285	43254.5	0.5326
HEB(bHLH)/mES-Heb-ChIP-Seq(GSE53233)/Homer	VCAGCTGBNN	1e-26	-62.15	0	508	0.6828	39403.6	0.4852
Nanog(Homeobox)/mES-Nanog-ChIP-Seq(GSE11724)/Homer	RGCCATTAAC	1e-26	-60.73	0	625	0.8401	54016.9	0.6652
E2A(bHLH)/proBcell-E2A-ChIP-Seq(GSE21978)/Homer	DNRCAGCTGY	1e-26	-60.47	0	447	0.6008	32916.1	0.4053
RUNX1(Runt)/Jurkat-RUNX1-ChIP-Seq(GSE29180)/Homer	AAACCACARM	1e-25	-59.5	0	347	0.4664	22923.7	0.2823
ZNF711(Zf)/SHSY5Y-ZNF711-ChIP-Seq(GSE20673)/Homer	AGGCCTAG	1e-25	-59.4	0	492	0.6613	37977.2	0.4677
Nkx2.1(Homeobox)/LungAC-Nkx2.1-ChIP-Seq(GSE43252)/Homer	RSCACTYRAG	1e-25	-59.1	0	552	0.7419	44979.3	0.5539
Bapx1(Homeobox)/VertebralCol-Bapx1-ChIP-Seq(GSE36672)/Homer	TTRAGTGSYK	1e-24	-56.71	0	463	0.6223	35154.2	0.4329
Bcl6(Zf)/Liver-Bcl6-ChIP-Seq(GSE31578)/Homer	NNNCTTTCCAGGAAA	1e-24	-55.75	0	404	0.543	29056.9	0.3578
Ascl2(bHLH)/ESC-Ascl2-ChIP-Seq(GSE97712)/Homer	SSRGCAGCTGCH	1e-23	-53.19	0	384	0.5161	27368	0.337
En1(Homeobox)/SUM149-EN1-ChIP-Seq(GSE120957)/Homer	NDCTAATTAS	1e-22	-52.75	0	380	0.5108	27024.8	0.3328
Smad4(MAD)/ESC-SMAD4-ChIP-Seq(GSE29422)/Homer	VBSYGTCTGG	1e-22	-52.42	0	422	0.5672	31384.1	0.3865
ZFX(Zf)/mES-Zfx-ChIP-Seq(GSE11431)/Homer	AGGCCTRG	1e-22	-52.4	0	418	0.5618	30968.8	0.3814
Nkx3.1(Homeobox)/LNCaP-Nkx3.1-ChIP-Seq(GSE28264)/Homer	AAGCACTTAA	1e-22	-52.26	0	477	0.6411	37334.4	0.4597
CRX(Homeobox)/Retina-Crx-ChIP-Seq(GSE20012)/Homer	GCTAATCC	1e-22	-52.07	0	437	0.5874	33018.2	0.4066
Rbpj1(?)/Panc1-Rbpj1-ChIP-Seq(GSE47459)/Homer	HTTTCCCASG	1e-22	-51.95	0	416	0.5591	30823.8	0.3796
Erra(NR)/HepG2-Erra-ChIP-Seq(GSE31477)/Homer	CAAAGGTCAG	1e-22	-51.86	0	499	0.6707	39859.1	0.4908
Zac1(Zf)/Neuro2A-Plagl1-ChIP-Seq(GSE75942)/Homer	HAWGRGGCCM	1e-22	-51.31	0	569	0.7648	48196.6	0.5935
Tgif1(Homeobox)/mES-Tgif1-ChIP-Seq(GSE55404)/Homer	YTGWCADY	1e-21	-50.58	0	543	0.7298	45164.3	0.5562
ZNF416(Zf)/HEK293-ZNF416.GFP-ChIP-Seq(GSE58341)/Homer	WDNCTGGGCA	1e-21	-50.43	0	422	0.5672	31670.4	0.39
Nkx6.1(Homeobox)/Islet-Nkx6.1-ChIP-Seq(GSE40975)/Homer	GKTAATGR	1e-21	-50.41	0	440	0.5914	33582.5	0.4135
RUNX(Runt)/HPC7-Runx1-ChIP-Seq(GSE22178)/Homer	SAAACCACAG	1e-21	-49.41	0	271	0.3642	17050.5	0.21
Hoxa11(Homeobox)/ChickenMSG-Hoxa11.Flag-ChIP-Seq(GSE86088)/Homer	TTTTATGGCM	1e-21	-48.9	0	424	0.5699	32105.1	0.3953
TEAD(TEA)/Fibroblast-PU.1-ChIP-Seq(Unpublished)/Homer	YCWGGAATGY	1e-21	-48.59	0	239	0.3212	14311.3	0.1762
THRb(NR)/Liver-NR1A2-ChIP-Seq(GSE52613)/Homer	TRAGGTCA	1e-21	-48.55	0	621	0.8347	55250	0.6804
GRE(NR),IR3/RAW264.7-GRE-ChIP-Seq(Unpublished)/Homer	VAGRACAKWCTGTYC	1e-21	-48.45	0	123	0.1653	5194.1	0.064
BMAL1(bHLH)/Liver-Bmal1-ChIP-Seq(GSE39860)/Homer	GNCACGTG	1e-20	-48.2	0	407	0.547	30428.4	0.3747
Hoxd13(Homeobox)/ChickenMSG-Hoxd13.Flag-ChIP-Seq(GSE86088)/Homer	NCYAATAAAA	1e-20	-48.12	0	331	0.4449	22818.8	0.281
Nkx2.5(Homeobox)/HL1-Nkx2.5.biotin-ChIP-Seq(GSE21529)/Homer	RRSCACTYAA	1e-20	-47.28	0	473	0.6358	37650.5	0.4636
Lhx3(Homeobox)/Neuron-Lhx3-ChIP-Seq(GSE31456)/Homer	ADBTAATTAR	1e-19	-45.99	0	335	0.4503	23496.6	0.2893
Hoxa13(Homeobox)/ChickenMSG-Hoxa13.Flag-ChIP-Seq(GSE86088)/Homer	CYHATAAAAN	1e-19	-45.54	0	436	0.586	33893.7	0.4174
PGR(NR)/EndoStromal-PGR-ChIP-Seq(GSE69539)/Homer	AAGAACATWHTGTTC	1e-19	-44.74	0	114	0.1532	4815.7	0.0593
NPAS(bHLH)/Liver-NPAS-ChIP-Seq(GSE39860)/Homer	NVCACGTG	1e-19	-44.61	0	372	0.5	27369.7	0.337
Hoxd11(Homeobox)/ChickenMSG-Hoxd11.Flag-ChIP-Seq(GSE86088)/Homer	VGCCATAAAA	1e-18	-43.42	0	433	0.582	33906	0.4175
MNT(bHLH)/HepG2-MNT-ChIP-Seq(Encode)/Homer	DGCACACGTG	1e-18	-42.43	0	279	0.375	18646.6	0.2296
COUP-TFII(NR)/K562-NR2F1-ChIP-Seq(Encode)/Homer	GKBCARAGGTCA	1e-18	-41.85	0	369	0.496	27483.2	0.3384
Foxf1(Forkhead)/Lung-Foxf1-ChIP-Seq(GSE77951)/Homer	WWATRTAAACAN	1e-18	-41.83	0	241	0.3239	15262.5	0.1879
Isl1(Homeobox)/Neuron-Isl1-ChIP-Seq(GSE31456)/Homer	CTAATKGV	1e-18	-41.79	0	380	0.5108	28613.7	0.3524
RUNX2(Runt)/PCa-RUNX2-ChIP-Seq(GSE33889)/Homer	NWAACCACADNN	1e-18	-41.73	0	273	0.3669	18182.9	0.2239
TEAD2(TEA)/Py2T-Tead2-ChIP-Seq(GSE55709)/Homer	CCWGGAATGY	1e-18	-41.55	0	203	0.2728	11987.8	0.1476
Nkx2.2(Homeobox)/NPC-Nkx2.2-ChIP-Seq(GSE61673)/Homer	BTBRAGTGSN	1e-17	-40.79	0	445	0.5981	35630	0.4388
Foxo1(Forkhead)/RAW-Foxo1-ChIP-Seq(Fan_et_al.)/Homer	CTGTTTAC	1e-17	-40.27	0	449	0.6035	36153.8	0.4452
ARE(NR)/LNCAP-AR-ChIP-Seq(GSE27824)/Homer	RGRACASNSTGTYCYB	1e-17	-40.17	0	126	0.1694	5990.7	0.0738
Tgif2(Homeobox)/mES-Tgif2-ChIP-Seq(GSE55404)/Homer	TGTCANYT	1e-17	-39.49	0	560	0.7527	49020.3	0.6036
Sox10(HMG)/SciaticNerve-Sox3-ChIP-Seq(GSE35132)/Homer	CCWTTGTYYB	1e-17	-39.27	0	372	0.5	28192.4	0.3472
Foxo3(Forkhead)/U2OS-Foxo3-ChIP-Seq(E-MTAB-2701)/Homer	DGTAAACA	1e-16	-38.96	0	223	0.2997	14015.2	0.1726
Bcl11a(Zf)/HSPC-BCL11A-ChIP-Seq(GSE104676)/Homer	TYTGACCASWRG	1e-16	-38.94	0	259	0.3481	17261	0.2126
Egr1(Zf)/K562-Egr1-ChIP-Seq(GSE32465)/Homer	TGCGTGGGYG	1e-16	-38.78	0	268	0.3602	18113.4	0.223
WT1(Zf)/Kidney-WT1-ChIP-Seq(GSE90016)/Homer	MCTCCCMCRCAB	1e-16	-37.71	0	254	0.3414	16967	0.2089
Meis1(Homeobox)/MastCells-Meis1-ChIP-Seq(GSE48085)/Homer	VGCTGWCAVB	1e-16	-37.7	0	392	0.5269	30514.5	0.3758
Sox4(HMG)/proB-Sox4-ChIP-Seq(GSE50066)/Homer	YCTTTGTTCC	1e-16	-37.35	0	248	0.3333	16465.4	0.2028
LHX9(Homeobox)/Hct116-LHX9.V5-ChIP-Seq(GSE116822)/Homer	NGCTAATTAG	1e-16	-37.23	0	297	0.3992	21075.6	0.2595
Hand2(bHLH)/Mesoderm-Hand2-ChIP-Seq(GSE61475)/Homer	TGACANARRCCAGRC	1e-16	-37.08	0	187	0.2513	11124.8	0.137
KLF14(Zf)/HEK293-KLF14.GFP-ChIP-Seq(GSE58341)/Homer	RGKGGGCGKGGC	1e-15	-36.71	0	446	0.5995	36443	0.4488
AP-2gamma(AP2)/MCF7-TFAP2C-ChIP-Seq(GSE21234)/Homer	SCCTSAGGSCAW	1e-15	-36.35	0	365	0.4906	27954.1	0.3442
Lhx2(Homeobox)/HFSC-Lhx2-ChIP-Seq(GSE48068)/Homer	TAATTAGN	1e-15	-36.09	0	234	0.3145	15360.8	0.1892
Atf3(bZIP)/GBM-ATF3-ChIP-Seq(GSE33912)/Homer	DATGASTCATHN	1e-15	-35.83	0	289	0.3884	20518	0.2527
FOXA1(Forkhead)/LNCAP-FOXA1-ChIP-Seq(GSE27824)/Homer	WAAGTAAACA	1e-15	-35.67	0	297	0.3992	21310.8	0.2624
FOXM1(Forkhead)/MCF7-FOXM1-ChIP-Seq(GSE72977)/Homer	TRTTTACTTW	1e-15	-35.48	0	270	0.3629	18765.4	0.2311
AP-1(bZIP)/ThioMac-PU.1-ChIP-Seq(GSE21512)/Homer	VTGACTCATC	1e-15	-35.26	0	302	0.4059	21857.6	0.2692
TATA-Box(TBP)/Promoter/Homer	CCTTTTAWAGSC	1e-15	-35.23	0	289	0.3884	20608.6	0.2538
EAR2(NR)/K562-NR2F6-ChIP-Seq(Encode)/Homer	NRBCARRGGTCA	1e-15	-34.86	0	337	0.453	25370.2	0.3124
FoxL2(Forkhead)/Ovary-FoxL2-ChIP-Seq(GSE60858)/Homer	WWTRTAAACAVG	1e-15	-34.61	0	222	0.2984	14475.3	0.1782
RUNX-AML(Runt)/CD4+-PolII-ChIP-Seq(Barski_et_al.)/Homer	GCTGTGGTTW	1e-15	-34.56	0	248	0.3333	16848.8	0.2075
STAT4(Stat)/CD4-Stat4-ChIP-Seq(GSE22104)/Homer	NYTTCCWGGAAR	1e-14	-33.34	0	293	0.3938	21286.7	0.2621
Sox9(HMG)/Limb-SOX9-ChIP-Seq(GSE73225)/Homer	AGGVNCCTTTGT	1e-14	-33.21	0	248	0.3333	17040.8	0.2098
Znf263(Zf)/K562-Znf263-ChIP-Seq(GSE31477)/Homer	CVGTSCTCCC	1e-14	-33.15	0	456	0.6129	38189.8	0.4703
DLX2(Homeobox)/BasalGanglia-Dlx2-ChIP-seq(GSE124936)/Homer	NNNTAATTAS	1e-14	-32.94	0	299	0.4019	21932.2	0.2701
Rfx6(HTH)/Min6b1-Rfx6.HA-ChIP-Seq(GSE62844)/Homer	TGTTKCCTAGCAACM	1e-14	-32.92	0	329	0.4422	24895.6	0.3066
AMYB(HTH)/Testes-AMYB-ChIP-Seq(GSE44588)/Homer	TGGCAGTTGG	1e-14	-32.87	0	356	0.4785	27630.7	0.3402
Gfi1b(Zf)/HPC7-Gfi1b-ChIP-Seq(GSE22178)/Homer	MAATCACTGC	1e-14	-32.6	0	201	0.2702	12871	0.1585
GLIS3(Zf)/Thyroid-Glis3.GFP-ChIP-Seq(GSE103297)/Homer	CTCCCTGGGAGGCCN	1e-13	-32.21	0	410	0.5511	33382.9	0.4111
HOXB13(Homeobox)/ProstateTumor-HOXB13-ChIP-Seq(GSE56288)/Homer	TTTTATKRGG	1e-13	-32.15	0	230	0.3091	15535.1	0.1913
BATF(bZIP)/Th17-BATF-ChIP-Seq(GSE39756)/Homer	DATGASTCAT	1e-13	-32.06	0	277	0.3723	19948	0.2456
Fox:Ebox(Forkhead,bHLH)/Panc1-Foxa2-ChIP-Seq(GSE47459)/Homer	NNNVCTGWGYAAACASN	1e-13	-32	0	282	0.379	20438.9	0.2517
MafA(bZIP)/Islet-MafA-ChIP-Seq(GSE30298)/Homer	TGCTGACTCA	1e-13	-31.67	0	260	0.3495	18393.9	0.2265
EBF1(EBF)/Near-E2A-ChIP-Seq(GSE21512)/Homer	GTCCCCWGGGGA	1e-13	-31.42	0	360	0.4839	28298.2	0.3485
FOXK1(Forkhead)/HEK293-FOXK1-ChIP-Seq(GSE51673)/Homer	NVWTGTTTAC	1e-13	-31.22	0	260	0.3495	18462.9	0.2274
FOXA1(Forkhead)/MCF7-FOXA1-ChIP-Seq(GSE26831)/Homer	WAAGTAAACA	1e-13	-31.17	0	254	0.3414	17905.8	0.2205
LEF1(HMG)/H1-LEF1-ChIP-Seq(GSE64758)/Homer	CCTTTGATST	1e-13	-30.9	0	189	0.254	12036.1	0.1482
Lhx1(Homeobox)/EmbryoCarcinoma-Lhx1-ChIP-Seq(GSE70957)/Homer	NNYTAATTAR	1e-13	-30.7	0	232	0.3118	15927.3	0.1961
COUP-TFII(NR)/Artia-Nr2f2-ChIP-Seq(GSE46497)/Homer	AGRGGTCA	1e-13	-30.6	0	389	0.5228	31461.5	0.3874
EBF2(EBF)/BrownAdipose-EBF2-ChIP-Seq(GSE97114)/Homer	NABTCCCWDGGGAVH	1e-13	-30.56	0	312	0.4194	23606.2	0.2907
ZNF189(Zf)/HEK293-ZNF189.GFP-ChIP-Seq(GSE58341)/Homer	TGGAACAGMA	1e-13	-30	0	260	0.3495	18653.8	0.2297
Sox21(HMG)/ESC-SOX21-ChIP-Seq(GSE110505)/Homer	BCCWTTGTBYKV	1e-12	-29.47	0	371	0.4987	29794.7	0.3669
Six2(Homeobox)/NephronProgenitor-Six2-ChIP-Seq(GSE39837)/Homer	GWAAYHTGAKMC	1e-12	-29.43	0	255	0.3427	18270.9	0.225
Hoxa9(Homeobox)/ChickenMSG-Hoxa9.Flag-ChIP-Seq(GSE86088)/Homer	RGCAATNAAA	1e-12	-29.18	0	445	0.5981	37752.7	0.4649
PPARa(NR),DR1/Liver-Ppara-ChIP-Seq(GSE47954)/Homer	VNAGGKCAAAGGTCA	1e-12	-29.11	0	297	0.3992	22378.8	0.2756
PRDM15(Zf)/ESC-Prdm15-ChIP-Seq(GSE73694)/Homer	YCCDNTCCAGGTTTT	1e-12	-28.91	0	294	0.3952	22117.1	0.2724
Sox6(HMG)/Myotubes-Sox6-ChIP-Seq(GSE32627)/Homer	CCATTGTTNY	1e-12	-28.67	0	342	0.4597	26961.4	0.332
FoxD3(forkhead)/ZebrafishEmbryo-Foxd3.biotin-ChIP-seq(GSE106676)/Homer	TGTTTAYTTAGC	1e-12	-28.61	0	232	0.3118	16242.4	0.2
Fos(bZIP)/TSC-Fos-ChIP-Seq(GSE110950)/Homer	NDATGASTCAYN	1e-12	-28.32	0	262	0.3522	19117.8	0.2354
STAT6(Stat)/Macrophage-Stat6-ChIP-Seq(GSE38377)/Homer	TTCCKNAGAA	1e-12	-28.26	0	178	0.2392	11418.6	0.1406
MITF(bHLH)/MastCells-MITF-ChIP-Seq(GSE48085)/Homer	RTCATGTGAC	1e-12	-28.16	0	255	0.3427	18476.3	0.2275
RBPJ:Ebox(?,bHLH)/Panc1-Rbpj1-ChIP-Seq(GSE47459)/Homer	GGGRAARRGRMCAGMTG	1e-12	-28.03	0	152	0.2043	9215.5	0.1135
BMYB(HTH)/Hela-BMYB-ChIP-Seq(GSE27030)/Homer	NHAACBGYYV	1e-12	-27.98	0	338	0.4543	26684.5	0.3286
Max(bHLH)/K562-Max-ChIP-Seq(GSE31477)/Homer	RCCACGTGGYYN	1e-12	-27.91	0	202	0.2715	13599.6	0.1675
FOXP1(Forkhead)/H9-FOXP1-ChIP-Seq(GSE31006)/Homer	NYYTGTTTACHN	1e-12	-27.82	0	147	0.1976	8820.5	0.1086
Mef2b(MADS)/HEK293-Mef2b.V5-ChIP-Seq(GSE67450)/Homer	GCTATTTTTGGM	1e-12	-27.75	0	203	0.2728	13712.6	0.1689
Hoxd12(Homeobox)/ChickenMSG-Hoxd12.Flag-ChIP-Seq(GSE86088)/Homer	HDGYAATGAAAN	1e-11	-27.44	0	325	0.4368	25468.5	0.3136
HIC1(Zf)/Treg-ZBTB29-ChIP-Seq(GSE99889)/Homer	TGCCAGCB	1e-11	-27.41	0	481	0.6465	42117.8	0.5186
DLX1(Homeobox)/BasalGanglia-Dlx1-ChIP-seq(GSE124936)/Homer	NSNNTAATTA	1e-11	-27.4	0	264	0.3548	19464.5	0.2397
STAT6(Stat)/CD4-Stat6-ChIP-Seq(GSE22104)/Homer	ABTTCYYRRGAA	1e-11	-27.32	0	171	0.2298	10931.8	0.1346
NPAS2(bHLH)/Liver-NPAS2-ChIP-Seq(GSE39860)/Homer	KCCACGTGAC	1e-11	-27.18	0	274	0.3683	20468.1	0.252
CHR(?)/Hela-CellCycle-Expression/Homer	SRGTTTCAAA	1e-11	-27.01	0	167	0.2245	10624.1	0.1308
Otx2(Homeobox)/EpiLC-Otx2-ChIP-Seq(GSE56098)/Homer	NYTAATCCYB	1e-11	-26.93	0	181	0.2433	11861.6	0.1461
ZNF341(Zf)/EBV-ZNF341-ChIP-Seq(GSE113194)/Homer	GGAACAGCCG	1e-11	-26.65	0	241	0.3239	17397.1	0.2142
MYB(HTH)/ERMYB-Myb-ChIPSeq(GSE22095)/Homer	GGCVGTTR	1e-11	-26.44	0	369	0.496	30179.1	0.3716
Fra1(bZIP)/BT549-Fra1-ChIP-Seq(GSE46166)/Homer	NNATGASTCATH	1e-11	-26.25	0	251	0.3374	18414.1	0.2268
PRDM10(Zf)/HEK293-PRDM10.eGFP-ChIP-Seq(Encode)/Homer	TGGTACATTCCA	1e-11	-26.04	0	197	0.2648	13421.7	0.1653
GRE(NR),IR3/A549-GR-ChIP-Seq(GSE32465)/Homer	NRGVACABNVTGTYCY	1e-11	-26.03	0	74	0.0995	3326.9	0.041
Sox15(HMG)/CPA-Sox15-ChIP-Seq(GSE62909)/Homer	RAACAATGGN	1e-11	-25.88	0	260	0.3495	19341.1	0.2382
HNF4a(NR),DR1/HepG2-HNF4a-ChIP-Seq(GSE25021)/Homer	CARRGKBCAAAGTYCA	1e-11	-25.78	0	157	0.211	9921.7	0.1222
Foxa2(Forkhead)/Liver-Foxa2-ChIP-Seq(GSE25694)/Homer	CYTGTTTACWYW	1e-11	-25.71	0	221	0.297	15675.7	0.193
JunB(bZIP)/DendriticCells-Junb-ChIP-Seq(GSE36099)/Homer	RATGASTCAT	1e-11	-25.56	0	249	0.3347	18342.1	0.2259
CDX4(Homeobox)/ZebrafishEmbryos-Cdx4.Myc-ChIP-Seq(GSE48254)/Homer	NGYCATAAAWCH	1e-11	-25.4	0	186	0.25	12524.1	0.1542
GSC(Homeobox)/FrogEmbryos-GSC-ChIP-Seq(DRA000576)/Homer	RGGATTAR	1e-10	-25.32	0	232	0.3118	16770.1	0.2065
KLF6(Zf)/PDAC-KLF6-ChIP-Seq(GSE64557)/Homer	MKGGGYGTGGCC	1e-10	-25.16	0	339	0.4556	27336.4	0.3366
Tbx5(T-box)/HL1-Tbx5.biotin-ChIP-Seq(GSE21529)/Homer	AGGTGTCA	1e-10	-25.16	0	532	0.7151	48459.3	0.5967
ZNF467(Zf)/HEK293-ZNF467.GFP-ChIP-Seq(GSE58341)/Homer	TGGGGAAGGGCM	1e-10	-24.89	0	297	0.3992	23147.7	0.285
Eomes(T-box)/H9-Eomes-ChIP-Seq(GSE26097)/Homer	ATTAACACCT	1e-10	-24.77	0	391	0.5255	32843.1	0.4044
RXR(NR),DR1/3T3L1-RXR-ChIP-Seq(GSE13511)/Homer	TAGGGCAAAGGTCA	1e-10	-24.66	0	321	0.4315	25602.7	0.3153
n-Myc(bHLH)/mES-nMyc-ChIP-Seq(GSE11431)/Homer	VRCCACGTGG	1e-10	-24.55	0	210	0.2823	14842.3	0.1828
Zfp809(Zf)/ES-Zfp809-ChIP-Seq(GSE70799)/Homer	GGGGCTYGKCTGGGA	1e-10	-24.51	0	134	0.1801	8126.4	0.1001
Fra2(bZIP)/Striatum-Fra2-ChIP-Seq(GSE43429)/Homer	GGATGACTCATC	1e-10	-24.47	0	234	0.3145	17102.1	0.2106
Sox3(HMG)/NPC-Sox3-ChIP-Seq(GSE33059)/Homer	CCWTTGTY	1e-10	-23.76	0	356	0.4785	29381.4	0.3618
Sox2(HMG)/mES-Sox2-ChIP-Seq(GSE11431)/Homer	BCCATTGTTC	1e-10	-23.39	0	229	0.3078	16815.7	0.2071
c-Myc(bHLH)/mES-cMyc-ChIP-Seq(GSE11431)/Homer	VVCCACGTGG	1e-10	-23.22	0	164	0.2204	10882.6	0.134
ZNF415(Zf)/HEK293-ZNF415.GFP-ChIP-Seq(GSE58341)/Homer	GRTGMTRGAGCC	1e-10	-23.11	0	191	0.2567	13325.1	0.1641
Stat3+il21(Stat)/CD4-Stat3-ChIP-Seq(GSE19198)/Homer	SVYTTCCNGGAARB	1e-10	-23.04	0	242	0.3253	18117.6	0.2231
Tbr1(T-box)/Cortex-Tbr1-ChIP-Seq(GSE71384)/Homer	AAGGTGTKAA	1e-09	-22.78	0	290	0.3898	22863.9	0.2815
Hoxd10(Homeobox)/ChickenMSG-Hoxd10.Flag-ChIP-Seq(GSE86088)/Homer	GGCMATGAAA	1e-09	-22.62	0	247	0.332	18675	0.23
AP-2alpha(AP2)/Hela-AP2alpha-ChIP-Seq(GSE31477)/Homer	ATGCCCTGAGGC	1e-09	-22.59	0	292	0.3925	23101.1	0.2845
KLF5(Zf)/LoVo-KLF5-ChIP-Seq(GSE49402)/Homer	DGGGYGKGGC	1e-09	-22.36	0	369	0.496	31043.7	0.3823
Unknown(Homeobox)/Limb-p300-ChIP-Seq/Homer	SSCMATWAAA	1e-09	-22.35	0	151	0.203	9862.8	0.1215
Pdx1(Homeobox)/Islet-Pdx1-ChIP-Seq(SRA008281)/Homer	YCATYAATCA	1e-09	-21.32	0	199	0.2675	14359.2	0.1768
PPARE(NR),DR1/3T3L1-Pparg-ChIP-Seq(GSE13511)/Homer	TGACCTTTGCCCCA	1e-09	-21	0	272	0.3656	21436.7	0.264
NF1(CTF)/LNCAP-NF1-ChIP-Seq(Unpublished)/Homer	CYTGGCABNSTGCCAR	1e-09	-20.73	0	204	0.2742	14928.9	0.1838
Arnt:Ahr(bHLH)/MCF7-Arnt-ChIP-Seq(Lo_et_al.)/Homer	TBGCACGCAA	1e-08	-20.62	0	186	0.25	13274.4	0.1635
NFIL3(bZIP)/HepG2-NFIL3-ChIP-Seq(Encode)/Homer	VTTACGTAAYNNNNN	1e-08	-20.53	0	168	0.2258	11646.8	0.1434
Maz(Zf)/HepG2-Maz-ChIP-Seq(GSE31477)/Homer	GGGGGGGG	1e-08	-20.34	0	357	0.4798	30244.7	0.3724
OCT:OCT-short(POU,Homeobox)/NPC-OCT6-ChIP-Seq(GSE43916)/Homer	ATGCATWATGCATRW	1e-08	-20.11	0	140	0.1882	9220.8	0.1135
PBX2(Homeobox)/K562-PBX2-ChIP-Seq(Encode)/Homer	RTGATTKATRGN	1e-08	-20.11	0	170	0.2285	11896.1	0.1465
ERRg(NR)/Kidney-ESRRG-ChIP-Seq(GSE104905)/Homer	GTGACCTTGRVN	1e-08	-20.01	0	219	0.2944	16480.9	0.2029
Atf1(bZIP)/K562-ATF1-ChIP-Seq(GSE31477)/Homer	GATGACGTCA	1e-08	-19.78	0	182	0.2446	13048.9	0.1607
Nr5a2(NR)/mES-Nr5a2-ChIP-Seq(GSE19019)/Homer	BTCAAGGTCA	1e-08	-19.72	0	160	0.2151	11054.8	0.1361
Twist(bHLH)/HMLE-TWIST1-ChIP-Seq(Chang_et_al)/Homer	VCAKCTGGNNNCCAGMTGBN	1e-08	-19.41	0	68	0.0914	3421	0.0421
Sp2(Zf)/HEK293-Sp2.eGFP-ChIP-Seq(Encode)/Homer	YGGCCCCGCCCC	1e-08	-19.34	0	398	0.5349	34833.5	0.4289
FOXK2(Forkhead)/U2OS-FOXK2-ChIP-Seq(E-MTAB-2204)/Homer	SCHTGTTTACAT	1e-08	-19.16	0	181	0.2433	13065	0.1609
HLF(bZIP)/HSC-HLF.Flag-ChIP-Seq(GSE69817)/Homer	RTTATGYAAB	1e-08	-19.01	0	194	0.2608	14301.9	0.1761
Pax8(Paired,Homeobox)/Thyroid-Pax8-ChIP-Seq(GSE26938)/Homer	GTCATGCHTGRCTGS	1e-08	-18.78	0	136	0.1828	9065.4	0.1116
DLX5(Homeobox)/BasalGanglia-Dlx5-ChIP-seq(GSE124936)/Homer	SSTAATTA	1e-07	-18.32	0	162	0.2177	11465.5	0.1412
CEBP(bZIP)/ThioMac-CEBPb-ChIP-Seq(GSE21512)/Homer	ATTGCGCAAC	1e-07	-18.3	0	190	0.2554	14057	0.1731
KLF1(Zf)/HUDEP2-KLF1-CutnRun(GSE136251)/Homer	VDGGGYGGGGCY	1e-07	-17.97	0	293	0.3938	24201.3	0.298
Esrrb(NR)/mES-Esrrb-ChIP-Seq(GSE11431)/Homer	KTGACCTTGA	1e-07	-17.78	0	173	0.2325	12568.6	0.1548
Mef2c(MADS)/GM12878-Mef2c-ChIP-Seq(GSE32465)/Homer	DCYAAAAATAGM	1e-07	-17.72	0	113	0.1519	7224.7	0.089
Tcf7(HMG)/GM12878-TCF7-ChIP-Seq(Encode)/Homer	CTTTGATGTGSB	1e-07	-17.65	0	99	0.1331	6055.4	0.0746
ZNF519(Zf)/HEK293-ZNF519.GFP-ChIP-Seq(GSE58341)/Homer	GAGSCCGAGC	1e-07	-17.27	0	107	0.1438	6775	0.0834
KLF10(Zf)/HEK293-KLF10.GFP-ChIP-Seq(GSE58341)/Homer	GGGGGTGTGTCC	1e-07	-17.05	0	192	0.2581	14483.4	0.1783
Nr5a2(NR)/Pancreas-LRH1-ChIP-Seq(GSE34295)/Homer	BTCAAGGTCA	1e-07	-16.82	0	187	0.2513	14056.5	0.1731
THRa(NR)/C17.2-THRa-ChIP-Seq(GSE38347)/Homer	GGTCANYTGAGGWCA	1e-07	-16.69	0	148	0.1989	10469.1	0.1289
Cdx2(Homeobox)/mES-Cdx2-ChIP-Seq(GSE14586)/Homer	GYMATAAAAH	1e-07	-16.49	0	132	0.1774	9065.8	0.1116
ZNF264(Zf)/HEK293-ZNF264.GFP-ChIP-Seq(GSE58341)/Homer	RGGGCACTAACY	1e-07	-16.45	0	181	0.2433	13563.4	0.167
TRPS1(Zf)/MCF7-TRPS1-ChIP-Seq(GSE107013)/Homer	AGATAAGANN	1e-07	-16.37	0	318	0.4274	27150.9	0.3343
Egr2(Zf)/Thymocytes-Egr2-ChIP-Seq(GSE34254)/Homer	NGCGTGGGCGGR	1e-07	-16.26	0	92	0.1237	5649.1	0.0696
Fosl2(bZIP)/3T3L1-Fosl2-ChIP-Seq(GSE56872)/Homer	NATGASTCABNN	1e-06	-16.05	0	181	0.2433	13640.7	0.168
Foxh1(Forkhead)/hESC-FOXH1-ChIP-Seq(GSE29422)/Homer	NNTGTGGATTSS	1e-06	-16.04	0	150	0.2016	10764.1	0.1326
CEBP:AP1(bZIP)/ThioMac-CEBPb-ChIP-Seq(GSE21512)/Homer	DRTGTTGCAA	1e-06	-15.99	0	190	0.2554	14505.7	0.1786
PAX5(Paired,Homeobox)/GM12878-PAX5-ChIP-Seq(GSE32465)/Homer	GCAGCCAAGCRTGACH	1e-06	-15.96	0	132	0.1774	9150.9	0.1127
Zic(Zf)/Cerebellum-ZIC1.2-ChIP-Seq(GSE60731)/Homer	CCTGCTGAGH	1e-06	-15.96	0	244	0.328	19757.4	0.2433
ZNF7(Zf)/HepG2-ZNF7.Flag-ChIP-Seq(Encode)/Homer	CTGCCWVCTTTTRTA	1e-06	-15.92	0	140	0.1882	9876.9	0.1216
MafF(bZIP)/HepG2-MafF-ChIP-Seq(GSE31477)/Homer	HWWGTCAGCAWWTTT	1e-06	-15.41	0	77	0.1035	4523.3	0.0557
CLOCK(bHLH)/Liver-Clock-ChIP-Seq(GSE39860)/Homer	GHCACGTG	1e-06	-15.38	0	154	0.207	11250.6	0.1385
Stat3(Stat)/mES-Stat3-ChIP-Seq(GSE11431)/Homer	CTTCCGGGAA	1e-06	-15.33	0	184	0.2473	14069.7	0.1733
ZBTB12(Zf)/HEK293-ZBTB12.GFP-ChIP-Seq(GSE58341)/Homer	NGNTCTAGAACCNGV	1e-06	-15.15	0	118	0.1586	8038.3	0.099
Mef2a(MADS)/HL1-Mef2a.biotin-ChIP-Seq(GSE21529)/Homer	CYAAAAATAG	1e-06	-14.99	0	109	0.1465	7273.7	0.0896
E2F6(E2F)/Hela-E2F6-ChIP-Seq(GSE31477)/Homer	GGCGGGAARN	1e-06	-14.98	0	182	0.2446	13951.3	0.1718
GATA3(Zf)/iTreg-Gata3-ChIP-Seq(GSE20898)/Homer	AGATAASR	1e-06	-14.96	0	257	0.3454	21291.9	0.2622
Tlx?(NR)/NPC-H3K4me1-ChIP-Seq(GSE16256)/Homer	CTGGCAGSCTGCCA	1e-06	-14.56	0	180	0.2419	13849.1	0.1705
NFkB-p65(RHD)/GM12787-p65-ChIP-Seq(GSE19485)/Homer	WGGGGATTTCCC	1e-06	-14.38	0	185	0.2487	14363.4	0.1769
LRF(Zf)/Erythroblasts-ZBTB7A-ChIP-Seq(GSE74977)/Homer	AAGACCCYYN	1e-06	-14.32	0	332	0.4462	29153.6	0.359
STAT5(Stat)/mCD4+-Stat5-ChIP-Seq(GSE12346)/Homer	RTTTCTNAGAAA	1e-06	-14.24	0	120	0.1613	8364.8	0.103
Gli2(Zf)/GM2-Gli2-ChIP-Chip(GSE112702)/Homer	YSTGGGTGGTCT	1e-06	-14.23	0	105	0.1411	7041.5	0.0867
Hoxa10(Homeobox)/ChickenMSG-Hoxa10.Flag-ChIP-Seq(GSE86088)/Homer	GGYAATGAAA	1e-06	-14.06	0	136	0.1828	9840.7	0.1212
THRb(NR)/HepG2-THRb.Flag-ChIP-Seq(Encode)/Homer	GGTCACCTGAGGTCA	1e-06	-14.03	0	197	0.2648	15595.9	0.192
Sp5(Zf)/mES-Sp5.Flag-ChIP-Seq(GSE72989)/Homer	RGKGGGCGGAGC	1e-06	-13.98	0	300	0.4032	25920.8	0.3192
bZIP:IRF(bZIP,IRF)/Th17-BatF-ChIP-Seq(GSE39756)/Homer	NAGTTTCABTHTGACTNW	1e-05	-13.8	0	113	0.1519	7814.4	0.0962
EBF(EBF)/proBcell-EBF-ChIP-Seq(GSE21978)/Homer	DGTCCCYRGGGA	1e-05	-13.8	0	104	0.1398	7021.2	0.0865
PSE(SNAPc)/K562-mStart-Seq/Homer	WAVTCACCMTAASYDAAAAG	1e-05	-13.66	0	110	0.1478	7571.1	0.0932
SF1(NR)/H295R-Nr5a1-ChIP-Seq(GSE44220)/Homer	CAAGGHCANV	1e-05	-13.65	0	129	0.1734	9278.5	0.1143
Tcfcp2l1(CP2)/mES-Tcfcp2l1-ChIP-Seq(GSE11431)/Homer	NRAACCRGTTYRAACCRGYT	1e-05	-13.57	0	65	0.0874	3771.7	0.0464
Zic3(Zf)/mES-Zic3-ChIP-Seq(GSE37889)/Homer	GGCCYCCTGCTGDGH	1e-05	-13.48	0	226	0.3038	18567	0.2286
ZNF652/HepG2-ZNF652.Flag-ChIP-Seq(Encode)/Homer	TTAACCCTTTVNKKN	1e-05	-13.44	0	70	0.0941	4190.9	0.0516
Mef2d(MADS)/Retina-Mef2d-ChIP-Seq(GSE61391)/Homer	GCTATTTTTAGC	1e-05	-13.42	0	63	0.0847	3629.4	0.0447
Prop1(Homeobox)/GHFT1-PROP1.biotin-ChIP-Seq(GSE77302)/Homer	NTAATBNAATTA	1e-05	-13.41	0	107	0.1438	7346.2	0.0905
HRE(HSF)/Striatum-HSF1-ChIP-Seq(GSE38000)/Homer	TTCTAGAABNTTCTA	1e-05	-13.21	0	71	0.0954	4301.5	0.053
Rfx5(HTH)/GM12878-Rfx5-ChIP-Seq(GSE31477)/Homer	SCCTAGCAACAG	1e-05	-13.03	0	109	0.1465	7586.5	0.0934
Tcf3(HMG)/mES-Tcf3-ChIP-Seq(GSE11724)/Homer	ASWTCAAAGG	1e-05	-13.02	0	76	0.1022	4738.2	0.0583
E2F3(E2F)/MEF-E2F3-ChIP-Seq(GSE71376)/Homer	BTKGGCGGGAAA	1e-05	-12.97	0	192	0.2581	15354.7	0.1891
USF1(bHLH)/GM12878-Usf1-ChIP-Seq(GSE32465)/Homer	SGTCACGTGR	1e-05	-12.6	0	136	0.1828	10119	0.1246
NFAT:AP1(RHD,bZIP)/Jurkat-NFATC1-ChIP-Seq(Jolma_et_al.)/Homer	SARTGGAAAAWRTGAGTCAB	1e-05	-12.54	0	68	0.0914	4139.1	0.051
Unknown-ESC-element(?)/mES-Nanog-ChIP-Seq(GSE11724)/Homer	CACAGCAGGGGG	1e-05	-12.35	0	208	0.2796	17070.7	0.2102
HIF-1b(HLH)/T47D-HIF1b-ChIP-Seq(GSE59937)/Homer	RTACGTGC	1e-05	-12.29	0	239	0.3212	20170.4	0.2484
Atf7(bZIP)/3T3L1-Atf7-ChIP-Seq(GSE56872)/Homer	NGRTGACGTCAY	1e-05	-12.16	0	130	0.1747	9651.7	0.1189
Pit1(Homeobox)/GCrat-Pit1-ChIP-Seq(GSE58009)/Homer	ATGMATATDC	1e-05	-12.14	0	157	0.211	12183.4	0.15
Rfx1(HTH)/NPC-H3K4me1-ChIP-Seq(GSE16256)/Homer	KGTTGCCATGGCAA	1e-05	-12.07	0	83	0.1116	5464.8	0.0673
PRDM1(Zf)/Hela-PRDM1-ChIP-Seq(GSE31477)/Homer	ACTTTCACTTTC	1e-05	-11.92	0	150	0.2016	11568	0.1424
PRDM9(Zf)/Testis-DMC1-ChIP-Seq(GSE35498)/Homer	ADGGYAGYAGCATCT	1e-05	-11.82	0	128	0.172	9533.2	0.1174
Pit1+1bp(Homeobox)/GCrat-Pit1-ChIP-Seq(GSE58009)/Homer	ATGCATAATTCA	1e-05	-11.6	0	67	0.0901	4178	0.0514
HOXA1(Homeobox)/mES-Hoxa1-ChIP-Seq(SRP084292)/Homer	TGATKGATGR	1e-05	-11.58	0	60	0.0806	3604.5	0.0444
Tbet(T-box)/CD8-Tbet-ChIP-Seq(GSE33802)/Homer	AGGTGTGAAM	1e-05	-11.52	0	211	0.2836	17580.1	0.2165
Sox17(HMG)/Endoderm-Sox17-ChIP-Seq(GSE61475)/Homer	CCATTGTTYB	0.0001	-11.51	0	167	0.2245	13282.6	0.1636
Srebp2(bHLH)/HepG2-Srebp2-ChIP-Seq(GSE31477)/Homer	CGGTCACSCCAC	0.0001	-11.44	0	56	0.0753	3298.5	0.0406
Npas4(bHLH)/Neuron-Npas4-ChIP-Seq(GSE127793)/Homer	NHRTCACGACDN	0.0001	-11.41	0	184	0.2473	14953.1	0.1841
Tbx21(T-box)/GM12878-TBX21-ChIP-Seq(Encode)/Homer	AGGTGTGAAA	0.0001	-11.36	0	206	0.2769	17127.8	0.2109
ZNF143|STAF(Zf)/CUTLL-ZNF143-ChIP-Seq(GSE29600)/Homer	ATTTCCCAGVAKSCY	0.0001	-11.31	0	118	0.1586	8713.8	0.1073
Oct6(POU,Homeobox)/NPC-Pou3f1-ChIP-Seq(GSE35496)/Homer	WATGCAAATGAG	0.0001	-11.09	0	87	0.1169	5965.3	0.0735
Nur77(NR)/K562-NR4A1-ChIP-Seq(GSE31363)/Homer	TGACCTTTNCNT	0.0001	-10.9	0	57	0.0766	3444.3	0.0424
HRE(HSF)/HepG2-HSF1-ChIP-Seq(GSE31477)/Homer	BSTTCTRGAABVTTCYAGAA	0.0001	-10.77	0	59	0.0793	3624.3	0.0446
Barx1(Homeobox)/Stomach-Barx1.3xFlag-ChIP-Seq(GSE69483)/Homer	AAACMATTAN	0.0001	-10.74	0	98	0.1317	7002.8	0.0862
Phox2a(Homeobox)/Neuron-Phox2a-ChIP-Seq(GSE31456)/Homer	YTAATYNRATTA	0.0001	-10.71	0	71	0.0954	4639.1	0.0571
Brn1(POU,Homeobox)/NPC-Brn1-ChIP-Seq(GSE35496)/Homer	TATGCWAATBAV	0.0001	-10.62	0	68	0.0914	4397.2	0.0541
Hoxc9(Homeobox)/Ainv15-Hoxc9-ChIP-Seq(GSE21812)/Homer	GGCCATAAATCA	0.0001	-10.45	0.0001	105	0.1411	7690.7	0.0947
Dlx3(Homeobox)/Kerainocytes-Dlx3-ChIP-Seq(GSE89884)/Homer	NDGTAATTAC	0.0001	-10.45	0.0001	124	0.1667	9444.1	0.1163
GLI3(Zf)/Limb-GLI3-ChIP-Chip(GSE11077)/Homer	CGTGGGTGGTCC	0.0001	-10.44	0.0001	53	0.0712	3175.2	0.0391
Atf4(bZIP)/MEF-Atf4-ChIP-Seq(GSE35681)/Homer	MTGATGCAAT	0.0001	-10.39	0.0001	84	0.1129	5818.6	0.0717
STAT1(Stat)/HelaS3-STAT1-ChIP-Seq(GSE12782)/Homer	NATTTCCNGGAAAT	0.0001	-10.35	0.0001	103	0.1384	7528.5	0.0927
Jun-AP1(bZIP)/K562-cJun-ChIP-Seq(GSE31477)/Homer	GATGASTCATCN	0.0001	-10.23	0.0001	138	0.1855	10810	0.1331
c-Jun-CRE(bZIP)/K562-cJun-ChIP-Seq(GSE31477)/Homer	ATGACGTCATCY	0.0001	-9.973	0.0001	90	0.121	6424.4	0.0791
ZNF675(Zf)/HEK293-ZNF675.GFP-ChIP-Seq(GSE58341)/Homer	ARGAGGMCAAAATGW	0.0001	-9.821	0.0001	49	0.0659	2928	0.0361
PU.1-IRF(ETS:IRF)/Bcell-PU.1-ChIP-Seq(GSE21512)/Homer	MGGAAGTGAAAC	0.0001	-9.786	0.0001	323	0.4341	29607.4	0.3646
CREB5(bZIP)/LNCaP-CREB5.V5-ChIP-Seq(GSE137775)/Homer	VVATGACGTCAT	0.0001	-9.78	0.0001	100	0.1344	7366	0.0907
bHLHE41(bHLH)/proB-Bhlhe41-ChIP-Seq(GSE93764)/Homer	KCACGTGMCN	0.0001	-9.691	0.0001	245	0.3293	21534.4	0.2652
MafK(bZIP)/C2C12-MafK-ChIP-Seq(GSE36030)/Homer	GCTGASTCAGCA	0.0001	-9.662	0.0001	90	0.121	6481.5	0.0798
MafB(bZIP)/BMM-Mafb-ChIP-Seq(GSE75722)/Homer	WNTGCTGASTCAGCANWTTY	0.0001	-9.612	0.0001	116	0.1559	8877.7	0.1093
NFY(CCAAT)/Promoter/Homer	RGCCAATSRG	0.001	-9.175	0.0002	170	0.2285	14167.5	0.1745
Gata4(Zf)/Heart-Gata4-ChIP-Seq(GSE35151)/Homer	NBWGATAAGR	0.001	-9.092	0.0002	182	0.2446	15374.7	0.1893
PAX3:FKHR-fusion(Paired,Homeobox)/Rh4-PAX3:FKHR-ChIP-Seq(GSE19063)/Homer	ACCRTGACTAATTNN	0.001	-8.879	0.0002	48	0.0645	2964.5	0.0365
Foxa3(Forkhead)/Liver-Foxa3-ChIP-Seq(GSE77670)/Homer	BSNTGTTTACWYWGN	0.001	-8.848	0.0002	96	0.129	7186.4	0.0885
IRF4(IRF)/GM12878-IRF4-ChIP-Seq(GSE32465)/Homer	ACTGAAACCA	0.001	-8.712	0.0003	116	0.1559	9079.2	0.1118
Phox2b(Homeobox)/CLBGA-PHOX2B-ChIP-Seq(GSE90683)/Homer	TTAATTNAATTA	0.001	-8.67	0.0003	37	0.0497	2103.7	0.0259
Zic2(Zf)/ESC-Zic2-ChIP-Seq(SRP197560)/Homer	CHCAGCRGGRGG	0.001	-8.543	0.0003	172	0.2312	14543.2	0.1791
X-box(HTH)/NPC-H3K4me1-ChIP-Seq(GSE16256)/Homer	GGTTGCCATGGCAA	0.001	-8.539	0.0003	48	0.0645	3009.9	0.0371
TCFL2(HMG)/K562-TCF7L2-ChIP-Seq(GSE29196)/Homer	ACWTCAAAGG	0.001	-8.292	0.0004	29	0.039	1526.8	0.0188
p63(p53)/Keratinocyte-p63-ChIP-Seq(GSE17611)/Homer	NNDRCATGYCYNRRCATGYH	0.001	-8.146	0.0005	108	0.1452	8458	0.1042
DMRT1(DM)/Testis-DMRT1-ChIP-Seq(GSE64892)/Homer	TWGHWACAWTGTWDC	0.001	-8	0.0005	46	0.0618	2916.9	0.0359
RORg(NR)/Liver-Rorc-ChIP-Seq(GSE101115)/Homer	WAABTAGGTCAV	0.001	-7.884	0.0006	32	0.043	1797.7	0.0221
ZNF322(Zf)/HEK293-ZNF322.GFP-ChIP-Seq(GSE58341)/Homer	GAGCCTGGTACTGWGCCTGR	0.001	-7.82	0.0006	109	0.1465	8629.2	0.1063
Klf9(Zf)/GBM-Klf9-ChIP-Seq(GSE62211)/Homer	GCCACRCCCACY	0.001	-7.675	0.0007	139	0.1868	11551.3	0.1422
Hoxb4(Homeobox)/ES-Hoxb4-ChIP-Seq(GSE34014)/Homer	TGATTRATGGCY	0.001	-7.637	0.0008	48	0.0645	3137	0.0386
c-Myc(bHLH)/LNCAP-cMyc-ChIP-Seq(Unpublished)/Homer	VCCACGTG	0.001	-7.529	0.0008	125	0.168	10233.4	0.126
KLF3(Zf)/MEF-Klf3-ChIP-Seq(GSE44748)/Homer	NRGCCCCRCCCHBNN	0.001	-7.476	0.0009	171	0.2298	14767.8	0.1819
Klf4(Zf)/mES-Klf4-ChIP-Seq(GSE11431)/Homer	GCCACACCCA	0.001	-7.467	0.0009	141	0.1895	11806	0.1454
RFX(HTH)/K562-RFX3-ChIP-Seq(SRA012198)/Homer	CGGTTGCCATGGCAAC	0.001	-7.412	0.0009	41	0.0551	2580.8	0.0318
Tbox:Smad(T-box,MAD)/ESCd5-Smad2_3-ChIP-Seq(GSE29422)/Homer	AGGTGHCAGACA	0.001	-7.39	0.001	55	0.0739	3777.8	0.0465
VDR(NR),DR3/GM10855-VDR+vitD-ChIP-Seq(GSE22484)/Homer	ARAGGTCANWGAGTTCANNN	0.001	-7.154	0.0012	63	0.0847	4525.6	0.0557
NF1:FOXA1(CTF,Forkhead)/LNCAP-FOXA1-ChIP-Seq(GSE27824)/Homer	WNTGTTTRYTTTGGCA	0.001	-7.019	0.0014	29	0.039	1656.8	0.0204
ERG(ETS)/VCaP-ERG-ChIP-Seq(GSE14097)/Homer	ACAGGAAGTG	0.001	-6.971	0.0014	418	0.5618	40948.5	0.5042
Tbx20(T-box)/Heart-Tbx20-ChIP-Seq(GSE29636)/Homer	GGTGYTGACAGS	0.01	-6.721	0.0018	70	0.0941	5243.3	0.0646
Rfx2(HTH)/LoVo-RFX2-ChIP-Seq(GSE49402)/Homer	GTTGCCATGGCAACM	0.01	-6.612	0.0021	43	0.0578	2864.4	0.0353
EWS:ERG-fusion(ETS)/CADO_ES1-EWS:ERG-ChIP-Seq(SRA014231)/Homer	ATTTCCTGTN	0.01	-6.572	0.0021	235	0.3159	21600.6	0.266
HOXA2(Homeobox)/mES-Hoxa2-ChIP-Seq(Donaldson_et_al.)/Homer	GYCATCMATCAT	0.01	-6.463	0.0024	25	0.0336	1403.4	0.0173
Gata6(Zf)/HUG1N-GATA6-ChIP-Seq(GSE51936)/Homer	YCTTATCTBN	0.01	-6.445	0.0024	158	0.2124	13804.7	0.17
Zfp281(Zf)/ES-Zfp281-ChIP-Seq(GSE81042)/Homer	CCCCTCCCCCAC	0.01	-6.224	0.003	79	0.1062	6186.2	0.0762
Srebp1a(bHLH)/HepG2-Srebp1a-ChIP-Seq(GSE31477)/Homer	RTCACSCCAY	0.01	-6.164	0.0032	63	0.0847	4719.8	0.0581
Atf2(bZIP)/3T3L1-Atf2-ChIP-Seq(GSE56872)/Homer	NRRTGACGTCAT	0.01	-6.151	0.0032	88	0.1183	7053	0.0869
Six1(Homeobox)/Myoblast-Six1-ChIP-Chip(GSE20150)/Homer	GKVTCADRTTWC	0.01	-6.075	0.0034	70	0.0941	5382.5	0.0663
RAR:RXR(NR),DR5/ES-RAR-ChIP-Seq(GSE56893)/Homer	RGGTCADNNAGAGGTCAV	0.01	-5.798	0.0045	17	0.0228	860.5	0.0106
E-box(bHLH)/Promoter/Homer	SSGGTCACGTGA	0.01	-5.667	0.0051	31	0.0417	1986.8	0.0245
RORgt(NR)/EL4-RORgt.Flag-ChIP-Seq(GSE56019)/Homer	AAYTAGGTCA	0.01	-5.495	0.006	38	0.0511	2611	0.0322
RORgt(NR)/EL4-RORgt.Flag-ChIP-Seq(GSE56019)/Homer	AAYTAGGTCA	0.01	-5.495	0.006	38	0.0511	2611	0.0322
IRF:BATF(IRF:bZIP)/pDC-Irf8-ChIP-Seq(GSE66899)/Homer	CTTTCANTATGACTV	0.01	-5.443	0.0063	34	0.0457	2273.7	0.028
E2F4(E2F)/K562-E2F4-ChIP-Seq(GSE31477)/Homer	GGCGGGAAAH	0.01	-5.35	0.0069	131	0.1761	11482.9	0.1414
Sox7(HMG)/ESC-Sox7-ChIP-Seq(GSE133899)/Homer	VVRRAACAATGG	0.01	-5.337	0.007	75	0.1008	6027.2	0.0742
Pax7(Paired,Homeobox),long/Myoblast-Pax7-ChIP-Seq(GSE25064)/Homer	TAATCHGATTAC	0.01	-5.321	0.0071	7	0.0094	222.9	0.0027
PRDM14(Zf)/H1-PRDM14-ChIP-Seq(GSE22767)/Homer	RGGTCTCTAACY	0.01	-5.288	0.0073	69	0.0927	5473.9	0.0674
Chop(bZIP)/MEF-Chop-ChIP-Seq(GSE35681)/Homer	ATTGCATCAT	0.01	-5.208	0.0079	57	0.0766	4373.1	0.0539
ERE(NR),IR3/MCF7-ERa-ChIP-Seq(Unpublished)/Homer	VAGGTCACNSTGACC	0.01	-5.138	0.0084	71	0.0954	5700	0.0702
E2F1(E2F)/Hela-E2F1-ChIP-Seq(GSE22478)/Homer	CWGGCGGGAA	0.01	-5.133	0.0085	83	0.1116	6845.6	0.0843
DMRT6(DM)/Testis-DMRT6-ChIP-Seq(GSE60440)/Homer	YDGHTACAWTGTADC	0.01	-5.088	0.0088	34	0.0457	2329.4	0.0287
bHLHE40(bHLH)/HepG2-BHLHE40-ChIP-Seq(GSE31477)/Homer	KCACGTGMCN	0.01	-5.004	0.0096	79	0.1062	6497.5	0.08
RORa(NR)/Liver-Rora-ChIP-Seq(GSE101115)/Homer	AAWCTAGGTCARDNN	0.01	-4.95	0.0101	39	0.0524	2792.4	0.0344
CEBP:CEBP(bZIP)/MEF-Chop-ChIP-Seq(GSE35681)/Homer	NTNATGCAAYMNNHTGMAAY	0.01	-4.891	0.0106	36	0.0484	2537.1	0.0312
Hnf6b(Homeobox)/LNCaP-Hnf6b-ChIP-Seq(GSE106305)/Homer	TATTGAYY	0.01	-4.828	0.0113	127	0.1707	11268.2	0.1388
ETS:E-box(ETS,bHLH)/HPC7-Scl-ChIP-Seq(GSE22178)/Homer	AGGAARCAGCTG	0.01	-4.816	0.0114	40	0.0538	2906.3	0.0358
Usf2(bHLH)/C2C12-Usf2-ChIP-Seq(GSE36030)/Homer	GTCACGTGGT	0.01	-4.815	0.0114	82	0.1102	6839.9	0.0842
ZNF165(Zf)/WHIM12-ZNF165-ChIP-Seq(GSE65937)/Homer	AAGGKGRCGCAGGCA	0.01	-4.809	0.0114	59	0.0793	4651.2	0.0573
Oct4(POU,Homeobox)/mES-Oct4-ChIP-Seq(GSE11431)/Homer	ATTTGCATAW	0.01	-4.784	0.0116	80	0.1075	6655.4	0.082
Reverb(NR),DR2/RAW-Reverba.biotin-ChIP-Seq(GSE45914)/Homer	GTRGGTCASTGGGTCA	0.01	-4.617	0.0137	45	0.0605	3398.8	0.0419
Pknox1(Homeobox)/ES-Prep1-ChIP-Seq(GSE63282)/Homer	SCTGTCAVTCAV	0.1	-4.555	0.0145	59	0.0793	4713.1	0.058
Gata2(Zf)/K562-GATA2-ChIP-Seq(GSE18829)/Homer	BBCTTATCTS	0.1	-4.463	0.0159	117	0.1573	10401	0.1281
ZNF669(Zf)/HEK293-ZNF669.GFP-ChIP-Seq(GSE58341)/Homer	GARTGGTCATCGCCC	0.1	-4.458	0.0159	27	0.0363	1824.6	0.0225
SPDEF(ETS)/VCaP-SPDEF-ChIP-Seq(SRA014231)/Homer	ASWTCCTGBT	0.1	-4.457	0.0159	268	0.3602	26018.5	0.3204
MYNN(Zf)/HEK293-MYNN.eGFP-ChIP-Seq(Encode)/Homer	TTCAAAWTAAAAGTC	0.1	-4.447	0.016	48	0.0645	3711.9	0.0457
ZSCAN22(Zf)/HEK293-ZSCAN22.GFP-ChIP-Seq(GSE58341)/Homer	SMCAGTCWGAKGGAGGAGGC	0.1	-4.436	0.0161	33	0.0444	2352.8	0.029
Pbx3(Homeobox)/GM12878-PBX3-ChIP-Seq(GSE32465)/Homer	SCTGTCAMTCAN	0.1	-4.344	0.0176	58	0.078	4672	0.0575
Gata1(Zf)/K562-GATA1-ChIP-Seq(GSE18829)/Homer	SAGATAAGRV	0.1	-4.339	0.0177	107	0.1438	9448.8	0.1164
ETV4(ETS)/HepG2-ETV4-ChIP-Seq(ENCODE)/Homer	ACCGGAAGTG	0.1	-4.324	0.0179	319	0.4288	31530.8	0.3883
Brn2(POU,Homeobox)/NPC-Brn2-ChIP-Seq(GSE35496)/Homer	ATGAATATTC	0.1	-4.222	0.0197	19	0.0255	1182.6	0.0146
Mouse_Recombination_Hotspot(Zf)/Testis-DMC1-ChIP-Seq(GSE24438)/Homer	ACTYKNATTCGTGNTACTTC	0.1	-4.152	0.0211	17	0.0228	1027.6	0.0127
Bach2(bZIP)/OCILy7-Bach2-ChIP-Seq(GSE44420)/Homer	TGCTGAGTCA	0.1	-4.127	0.0216	91	0.1223	7935.5	0.0977
Zfp57(Zf)/H1-ZFP57.HA-ChIP-Seq(GSE115387)/Homer	NANTGCSGCA	0.1	-4.056	0.0231	105	0.1411	9352.2	0.1152
FOXA1:AR(Forkhead,NR)/LNCAP-AR-ChIP-Seq(GSE27824)/Homer	AGTAAACAAAAAAGAACAND	0.1	-4.03	0.0236	15	0.0202	880.6	0.0108
HIF2a(bHLH)/785_O-HIF2a-ChIP-Seq(GSE34871)/Homer	GCACGTACCC	0.1	-3.957	0.0253	87	0.1169	7598.9	0.0936
EBNA1(EBV-virus)/Raji-EBNA1-ChIP-Seq(GSE30709)/Homer	GGYAGCAYDTGCTDCCCNNN	0.1	-3.882	0.0272	9	0.0121	435.9	0.0054
GATA:SCL(Zf,bHLH)/Ter119-SCL-ChIP-Seq(GSE18720)/Homer	CRGCTGBNGNSNNSAGATAA	0.1	-3.773	0.0303	32	0.043	2387.3	0.0294
ZNF692(Zf)/HEK293-ZNF692.GFP-ChIP-Seq(GSE58341)/Homer	GTGGGCCCCA	0.1	-3.736	0.0313	59	0.0793	4933.3	0.0607
OCT4-SOX2-TCF-NANOG(POU,Homeobox,HMG)/mES-Oct4-ChIP-Seq(GSE11431)/Homer	ATTTGCATAACAATG	0.1	-3.719	0.0318	31	0.0417	2307.7	0.0284
ETS1(ETS)/Jurkat-ETS1-ChIP-Seq(GSE17954)/Homer	ACAGGAAGTG	0.1	-3.718	0.0318	308	0.414	30704.8	0.3781
ETV1(ETS)/GIST48-ETV1-ChIP-Seq(GSE22441)/Homer	AACCGGAAGT	0.1	-3.703	0.0321	361	0.4852	36433.9	0.4487
PAX6(Paired,Homeobox)/Forebrain-Pax6-ChIP-Seq(GSE66961)/Homer	NGTGTTCAVTSAAGCGKAAA	0.1	-3.654	0.0336	24	0.0323	1693.7	0.0209
CUX1(Homeobox)/K562-CUX1-ChIP-Seq(GSE92882)/Homer	TATCGATNAN	0.1	-3.238	0.0508	82	0.1102	7362.8	0.0907
HINFP(Zf)/K562-HINFP.eGFP-ChIP-Seq(Encode)/Homer	TWVGGTCCGC	0.1	-3.174	0.054	84	0.1129	7588	0.0934
FXR(NR),IR1/Liver-FXR-ChIP-Seq(Chong_et_al.)/Homer	AGGTCANTGACCTB	0.1	-3.133	0.0561	102	0.1371	9422.3	0.116
Oct4:Sox17(POU,Homeobox,HMG)/F9-Sox17-ChIP-Seq(GSE44553)/Homer	CCATTGTATGCAAAT	0.1	-3.12	0.0567	26	0.0349	1972.5	0.0243
Tbx6(T-box)/ESC-Tbx6-ChIP-Seq(GSE93524)/Homer	DAGGTGTBAA	0.1	-3.117	0.0567	200	0.2688	19589.1	0.2412
p53(p53)/mES-cMyc-ChIP-Seq(GSE11431)/Homer	ACATGCCCGGGCAT	0.1	-3.084	0.0584	10	0.0134	584.3	0.0072
Fli1(ETS)/CD8-FLI-ChIP-Seq(GSE20898)/Homer	NRYTTCCGGH	0.1	-3.049	0.0603	317	0.4261	32108.8	0.3954
GATA(Zf),IR3/iTreg-Gata3-ChIP-Seq(GSE20898)/Homer	NNNNNBAGATAWYATCTVHN	0.1	-3.014	0.0622	27	0.0363	2086.7	0.0257
TR4(NR),DR1/Hela-TR4-ChIP-Seq(GSE24685)/Homer	GAGGTCAAAGGTCA	0.1	-2.817	0.0756	32	0.043	2600	0.032
ZNF382(Zf)/HEK293-ZNF382.GFP-ChIP-Seq(GSE58341)/Homer	GNCTGTASTRNTGBCTCHTT	0.1	-2.763	0.0796	8	0.0108	458.4	0.0056
Cux2(Homeobox)/Liver-Cux2-ChIP-Seq(GSE35985)/Homer	HNRAATCAAT	0.1	-2.682	0.086	58	0.078	5176.9	0.0637
Brachyury(T-box)/Mesoendoderm-Brachyury-ChIP-exo(GSE54963)/Homer	ANTTMRCASBNNNGTGYKAAN	0.1	-2.665	0.0873	54	0.0726	4785.6	0.0589
NFkB-p65-Rel(RHD)/ThioMac-LPS-Expression(GSE23622)/Homer	GGAAATTCCC	0.1	-2.661	0.0873	28	0.0376	2261	0.0278
OCT:OCT(POU,Homeobox)/NPC-OCT6-ChIP-Seq(GSE43916)/Homer	YATGCATATRCATRT	0.1	-2.646	0.0884	11	0.0148	719.6	0.0089
ZNF41(Zf)/HEK293-ZNF41.GFP-ChIP-Seq(GSE58341)/Homer	CCTCATGGTGYCYTWYTCCCTTGTG	0.1	-2.618	0.0906	8	0.0108	473.5	0.0058
EKLF(Zf)/Erythrocyte-Klf1-ChIP-Seq(GSE20478)/Homer	NWGGGTGTGGCY	0.1	-2.589	0.0931	74	0.0995	6819.6	0.084
GRHL2(CP2)/HBE-GRHL2-ChIP-Seq(GSE46194)/Homer	AAACYKGTTWDACMRGTTTB	0.1	-2.568	0.0948	86	0.1156	8048.4	0.0991
HNF6(Homeobox)/Liver-Hnf6-ChIP-Seq(ERP000394)/Homer	NTATYGATCH	0.1	-2.563	0.095	73	0.0981	6729.1	0.0829
ZKSCAN1(Zf)/HepG2-ZKSCAN1-ChIP-Seq(Encode)/Homer	GCACAYAGTAGGKCY	0.1	-2.491	0.1018	8	0.0108	487.1	0.006
Six4(Homeobox)/MCF7-SIX4-ChIP-Seq(Encode)/Homer	TGWAAYCTGABACCB	0.1	-2.482	0.1024	19	0.0255	1459.5	0.018
HIF-1a(bHLH)/MCF7-HIF1a-ChIP-Seq(GSE28352)/Homer	TACGTGCV	0.1	-2.461	0.1043	60	0.0806	5460.2	0.0672
ZNF768(Zf)/Rajj-ZNF768-ChIP-Seq(GSE111879)/Homer	RHHCAGAGAGGB	0.1	-2.422	0.1081	13	0.0175	926.7	0.0114
E2F(E2F)/Hela-CellCycle-Expression/Homer	TTSGCGCGAAAA	0.1	-2.418	0.1083	20	0.0269	1565.6	0.0193
ZNF136(Zf)/HEK293-ZNF136.GFP-ChIP-Seq(GSE58341)/Homer	YTKGATAHAGTATTCTWGGTNGGCA	0.1	-2.416	0.1083	16	0.0215	1197.5	0.0147
CRE(bZIP)/Promoter/Homer	CSGTGACGTCAC	0.1	-2.407	0.1089	57	0.0766	5180	0.0638
Oct11(POU,Homeobox)/NCIH1048-POU2F3-ChIP-seq(GSE115123)/Homer	GATTTGCATA	0.1	-2.395	0.1099	53	0.0712	4784.8	0.0589
GATA3(Zf),DR4/iTreg-Gata3-ChIP-Seq(GSE20898)/Homer	AGATGKDGAGATAAG	0.1	-2.371	0.1122	14	0.0188	1024.7	0.0126
Pax7(Paired,Homeobox)/Myoblast-Pax7-ChIP-Seq(GSE25064)/Homer	TAATCAATTA	1	-2.243	0.1272	13	0.0175	956.9	0.0118
CArG(MADS)/PUER-Srf-ChIP-Seq(Sullivan_et_al.)/Homer	CCATATATGGNM	1	-2.219	0.13	61	0.082	5661.1	0.0697
RAR:RXR(NR),DR0/ES-RAR-ChIP-Seq(GSE56893)/Homer	AGGTCAAGGTCA	1	-2.206	0.1313	29	0.039	2476.6	0.0305
Elk4(ETS)/Hela-Elk4-ChIP-Seq(GSE31477)/Homer	NRYTTCCGGY	1	-2.177	0.1348	169	0.2272	16925.1	0.2084
p53(p53)/Saos-p53-ChIP-Seq(GSE15780)/Homer	RRCATGYCYRGRCATGYYYN	1	-2.021	0.1568	28	0.0376	2433.3	0.03
p53(p53)/Saos-p53-ChIP-Seq/Homer	RRCATGYCYRGRCATGYYYN	1	-2.021	0.1568	28	0.0376	2433.3	0.03
Hnf1(Homeobox)/Liver-Foxa2-Chip-Seq(GSE25694)/Homer	GGTTAAWCATTAA	1	-1.961	0.166	21	0.0282	1768.3	0.0218
ZNF528(Zf)/HEK293-ZNF528.GFP-ChIP-Seq(GSE58341)/Homer	AGAAATGACTTCCCT	1	-1.945	0.1682	3	0.004	142.3	0.0018
Etv2(ETS)/ES-ER71-ChIP-Seq(GSE59402)/Homer	NNAYTTCCTGHN	1	-1.917	0.1725	277	0.3723	28686.8	0.3533
PAX5(Paired,Homeobox),condensed/GM12878-PAX5-ChIP-Seq(GSE32465)/Homer	GTCACGCTCSCTGM	1	-1.84	0.1859	29	0.039	2589.2	0.0319
SCRT1(Zf)/HEK293-SCRT1.eGFP-ChIP-Seq(Encode)/Homer	GCAACAGGTG	1	-1.837	0.1859	63	0.0847	6043.8	0.0744
Oct2(POU,Homeobox)/Bcell-Oct2-ChIP-Seq(GSE21512)/Homer	ATATGCAAAT	1	-1.765	0.1992	46	0.0618	4333.2	0.0534
p73(p53)/Trachea-p73-ChIP-Seq(PRJNA310161)/Homer	NRRRCAWGTCCDGRCATGYY	1	-1.484	0.2631	17	0.0228	1508.1	0.0186
Elk1(ETS)/Hela-Elk1-ChIP-Seq(GSE31477)/Homer	HACTTCCGGY	1	-1.433	0.2763	167	0.2245	17312.4	0.2132
Ets1-distal(ETS)/CD4+-PolII-ChIP-Seq(Barski_et_al.)/Homer	MACAGGAAGT	1	-1.419	0.2793	107	0.1438	10920.4	0.1345
EHF(ETS)/LoVo-EHF-ChIP-Seq(GSE49402)/Homer	AVCAGGAAGT	1	-1.36	0.2955	322	0.4328	34132.8	0.4203
NRF(NRF)/Promoter/Homer	STGCGCATGCGC	1	-1.3	0.3132	38	0.0511	3727.6	0.0459
ZFP3(Zf)/HEK293-ZFP3.GFP-ChIP-Seq(GSE58341)/Homer	GGGTTTTGAAGGATGARTAGGAGTT	1	-1.293	0.3144	1	0.0013	35.8	0.0004
REST-NRSF(Zf)/Jurkat-NRSF-ChIP-Seq/Homer	GGMGCTGTCCATGGTGCTGA	1	-1.254	0.3262	3	0.004	203.6	0.0025
EWS:FLI1-fusion(ETS)/SK_N_MC-EWS:FLI1-ChIP-Seq(SRA014231)/Homer	VACAGGAAAT	1	-1.223	0.3355	171	0.2298	17949.9	0.221
DUX(Homeobox)/C2C12-Dux-ChIP-Seq(GSE87279)/Homer	BCWGATTCAATCAAN	1	-1.202	0.3417	1	0.0013	39	0.0005
DUX4(Homeobox)/Myoblasts-DUX4.V5-ChIP-Seq(GSE75791)/Homer	NWTAAYCYAATCAWN	1	-1.149	0.3596	6	0.0081	504.5	0.0062
T1ISRE(IRF)/ThioMac-Ifnb-Expression/Homer	ACTTTCGTTTCT	1	-1.117	0.3701	4	0.0054	315.2	0.0039
RARg(NR)/ES-RARg-ChIP-Seq(GSE30538)/Homer	AGGTCAAGGTCA	1	-1.107	0.373	7	0.0094	613	0.0075
LXRE(NR),DR4/RAW-LXRb.biotin-ChIP-Seq(GSE21512)/Homer	RGGTTACTANAGGTCA	1	-0.9071	0.4543	11	0.0148	1080.5	0.0133
ETS:RUNX(ETS,Runt)/Jurkat-RUNX1-ChIP-Seq(GSE17954)/Homer	RCAGGATGTGGT	1	-0.8591	0.4754	36	0.0484	3770.3	0.0464
GATA(Zf),IR4/iTreg-Gata3-ChIP-Seq(GSE20898)/Homer	NAGATWNBNATCTNN	1	-0.8275	0.4894	11	0.0148	1109.2	0.0137
NFE2L2(bZIP)/HepG2-NFE2L2-ChIP-Seq(Encode)/Homer	AWWWTGCTGAGTCAT	1	-0.827	0.4894	16	0.0215	1643.5	0.0202
NFkB-p50,p52(RHD)/Monocyte-p50-ChIP-Chip(Schreiber_et_al.)/Homer	GGGGGAATCCCC	1	-0.8082	0.4964	40	0.0538	4237.3	0.0522
HNF1b(Homeobox)/PDAC-HNF1B-ChIP-Seq(GSE64557)/Homer	GTTAATNATTAA	1	-0.7678	0.5156	19	0.0255	1995.2	0.0246
ZBTB33(Zf)/GM12878-ZBTB33-ChIP-Seq(GSE32465)/Homer	GGVTCTCGCGAGAAC	1	-0.7072	0.5464	10	0.0134	1049.3	0.0129
ZNF317(Zf)/HEK293-ZNF317.GFP-ChIP-Seq(GSE58341)/Homer	GTCWGCTGTYYCTCT	1	-0.6904	0.5543	17	0.0228	1820.5	0.0224
IRF3(IRF)/BMDM-Irf3-ChIP-Seq(GSE67343)/Homer	AGTTTCAKTTTC	1	-0.6828	0.5571	76	0.1022	8268	0.1018
GABPA(ETS)/Jurkat-GABPa-ChIP-Seq(GSE17954)/Homer	RACCGGAAGT	1	-0.655	0.5714	248	0.3333	27089.7	0.3336
JunD(bZIP)/K562-JunD-ChIP-Seq/Homer	ATGACGTCATCN	1	-0.6442	0.5761	19	0.0255	2066.4	0.0254
Duxbl(Homeobox)/NIH3T3-Duxbl.HA-ChIP-Seq(GSE119782)/Homer	TAAYCYAATCAA	1	-0.6301	0.5829	9	0.0121	972.3	0.012
CTCF-SatelliteElement(Zf?)/CD4+-CTCF-ChIP-Seq(Barski_et_al.)/Homer	TGCAGTTCCMVNWRTGGCCA	1	-0.5847	0.6084	5	0.0067	544.1	0.0067
PBX1(Homeobox)/MCF7-PBX1-ChIP-Seq(GSE28007)/Homer	GSCTGTCACTCA	1	-0.5839	0.6084	15	0.0202	1661.5	0.0205
GATA3(Zf),DR8/iTreg-Gata3-ChIP-Seq(GSE20898)/Homer	AGATSTNDNNDSAGATAASN	1	-0.5258	0.6422	9	0.0121	1021.1	0.0126
E2F7(E2F)/Hela-E2F7-ChIP-Seq(GSE32673)/Homer	VDTTTCCCGCCA	1	-0.4466	0.6934	32	0.043	3674.9	0.0453
GFY(?)/Promoter/Homer	ACTACAATTCCC	1	-0.4001	0.7246	15	0.0202	1789.3	0.022
Sp1(Zf)/Promoter/Homer	GGCCCCGCCCCC	1	-0.392	0.7287	76	0.1022	8671.6	0.1068
TFE3(bHLH)/MEF-TFE3-ChIP-Seq(GSE75757)/Homer	GTCACGTGACYV	1	-0.3874	0.7303	14	0.0188	1684.9	0.0207
ZNF16(Zf)/HEK293-ZNF16.GFP-ChIP-Seq(GSE58341)/Homer	MACCTTCYATGGCTCCCTAKTGCCY	1	-0.3857	0.7303	2	0.0027	256.5	0.0032
IRF2(IRF)/Erythroblas-IRF2-ChIP-Seq(GSE36985)/Homer	GAAASYGAAASY	1	-0.2974	0.7951	27	0.0363	3284	0.0404
GFX(?)/Promoter/Homer	ATTCTCGCGAGA	1	-0.2935	0.7963	2	0.0027	291.8	0.0036
PU.1(ETS)/ThioMac-PU.1-ChIP-Seq(GSE21512)/Homer	AGAGGAAGTG	1	-0.2613	0.8204	150	0.2016	17222.7	0.2121
IRF8(IRF)/BMDM-IRF8-ChIP-Seq(GSE77884)/Homer	GRAASTGAAAST	1	-0.2557	0.823	79	0.1062	9288.1	0.1144
ISRE(IRF)/ThioMac-LPS-Expression(GSE23622)/Homer	AGTTTCASTTTC	1	-0.1665	0.8976	14	0.0188	1936.3	0.0238
OCT:OCT(POU,Homeobox,IR1)/NPC-Brn2-ChIP-Seq(GSE35496)/Homer	ATGAATWATTCATGA	1	-0.1331	0.9259	1	0.0013	227.5	0.0028
PU.1:IRF8(ETS:IRF)/pDC-Irf8-ChIP-Seq(GSE66899)/Homer	GGAAGTGAAAST	1	-0.1325	0.9259	49	0.0659	6201.4	0.0764
Pax7(Paired,Homeobox),longest/Myoblast-Pax7-ChIP-Seq(GSE25064)/Homer	NTAATTDGCYAATTANNWWD	1	-0.1183	0.9352	1	0.0013	239.3	0.0029
IRF1(IRF)/PBMC-IRF1-ChIP-Seq(GSE43036)/Homer	GAAAGTGAAAGT	1	-0.1163	0.9352	31	0.0417	4122	0.0508
NRF1(NRF)/MCF7-NRF1-ChIP-Seq(Unpublished)/Homer	CTGCGCATGCGC	1	-0.1065	0.9418	23	0.0309	3181.7	0.0392
Bach1(bZIP)/K562-Bach1-ChIP-Seq(GSE31477)/Homer	AWWNTGCTGAGTCAT	1	-0.1042	0.9418	15	0.0202	2191.3	0.027
Elf4(ETS)/BMDM-Elf4-ChIP-Seq(GSE88699)/Homer	ACTTCCKGKT	1	-0.07412	0.9682	256	0.3441	29987.7	0.3693
ZEB1(Zf)/PDAC-ZEB1-ChIP-Seq(GSE64557)/Homer	VCAGGTRDRY	1	-0.06478	0.9749	255	0.3427	29973.3	0.3691
ELF1(ETS)/Jurkat-ELF1-ChIP-Seq(SRA014231)/Homer	AVCCGGAAGT	1	-0.05174	0.9854	135	0.1815	16634	0.2048
ELF3(ETS)/PDAC-ELF3-ChIP-Seq(GSE64557)/Homer	ANCAGGAAGT	1	-0.05033	0.9854	186	0.25	22434.5	0.2763
Ronin(THAP)/ES-Thap11-ChIP-Seq(GSE51522)/Homer	RACTACAACTCCCAGVAKGC	1	-0.03579	0.9966	4	0.0054	901	0.0111
ZEB2(Zf)/SNU398-ZEB2-ChIP-Seq(GSE103048)/Homer	GNMCAGGTGTGC	1	-0.03226	0.9977	158	0.2124	19528.5	0.2405
Snail1(Zf)/LS174T-SNAIL1.HA-ChIP-Seq(GSE127183)/Homer	TRCACCTGCY	1	-0.03174	0.9977	147	0.1976	18281.6	0.2251
GFY-Staf(?,Zf)/Promoter/Homer	RACTACAATTCCCAGAAKGC	1	-0.0265	0.9988	6	0.0081	1260.1	0.0155
Slug(Zf)/Mesoderm-Snai2-ChIP-Seq(GSE61475)/Homer	SNGCACCTGCHS	1	-0.0238	0.9992	103	0.1384	13341.8	0.1643
SpiB(ETS)/OCILY3-SPIB-ChIP-Seq(GSE56857)/Homer	AAAGRGGAAGTG	1	-0.02129	0.9994	68	0.0914	9244	0.1138
ELF5(ETS)/T47D-ELF5-ChIP-Seq(GSE30407)/Homer	ACVAGGAAGT	1	-0.01554	1	182	0.2446	22663.5	0.2791
Nrf2(bZIP)/Lymphoblast-Nrf2-ChIP-Seq(GSE37589)/Homer	HTGCTGAGTCAT	1	-0.0151	1	10	0.0134	1958.1	0.0241
NF-E2(bZIP)/K562-NFE2-ChIP-Seq(GSE31477)/Homer	GATGACTCAGCA	1	-0.01121	1	13	0.0175	2450.3	0.0302
E2A(bHLH),near_PU.1/Bcell-PU.1-ChIP-Seq(GSE21512)/Homer	NVCACCTGBN	1	-0.005919	1	223	0.2997	27810.1	0.3425
YY1(Zf)/Promoter/Homer	CAAGATGGCGGC	1	-0.004948	1	6	0.0081	1538	0.0189
ETS(ETS)/Promoter/Homer	AACCGGAAGT	1	-0.001666	1	75	0.1008	11018.2	0.1357
BORIS(Zf)/K562-CTCFL-ChIP-Seq(GSE32465)/Homer	CNNBRGCGCCCCCTGSTGGC	1	0	1	65	0.0874	12716.2	0.1566
CTCF(Zf)/CD4+-CTCF-ChIP-Seq(Barski_et_al.)/Homer	AYAGTGCCMYCTRGTGGCCA	1	0	1	25	0.0336	9944.4	0.1225
OCT:OCT(POU,Homeobox)/NPC-Brn1-ChIP-Seq(GSE35496)/Homer	ATGAATATTCATGAG	1	0	1	0	0	99.1	0.0012
